# Spatiomolecular mapping reveals anatomical organization of heterogeneous cell types in the human nucleus accumbens

**DOI:** 10.1101/2025.09.10.675374

**Authors:** Prashanthi Ravichandran, Svitlana V. Bach, Robert A. Phillips, Madeline R. Valentine, Nicholas J. Eagles, Yufeng Du, Ishbel del Rosario, Ryan A. Miller, Heena R. Divecha, Madhavi Tippani, Kelsey D. Montgomery, Joel E. Kleinman, Shizhong Han, Stephanie C. Page, Thomas M. Hyde, Leonardo Collado-Torres, Alexis Battle, Keri Martinowich, Stephanie C. Hicks, Kristen R. Maynard

## Abstract

The nucleus accumbens (NAc) is a key component of the mesolimbic dopamine system that critically regulates many behaviors related to reward and motivation. The NAc is implicated in several neuropsychiatric disorders, including major depressive disorder, schizophrenia, and substance use disorders. Rodent studies have identified spatial organization of heterogeneous medium spiny neuron (MSN) subtypes across the NAc core and shell, but the extent to which this cellular diversity and spatial organization is conserved in the human brain remains unclear. Here, we generated a spatiomolecular atlas of NAc cell types and spatial domains by integrating spatial transcriptomics and single-nucleus RNA sequencing data from postmortem NAc tissue from 10 neurotypical adult donors. We identified 20 transcriptionally unique cell populations and 8 spatial domains, including specialized D1 islands composed of distinct dopamine receptor 1 (DRD1) MSN subtypes, which were enriched for *OPRM1*. In contrast to a discrete core vs. shell division, we observed continuous spatial gradients of gene expression across MSN domains, suggesting a more complex organization of DRD1 and DRD2 MSNs. Cross-species comparisons demonstrated conservation of MSN subtypes and spatial features between human, rodent, and nonhuman primate NAc. Genetic enrichment analysis with stratified linkage disequilibrium score regression revealed specific spatial domains associated with risk for psychiatric and addiction-related traits. To investigate this further, we spatially mapped ligand-receptor interactions involving neuropsychiatric risk genes. Finally, we leveraged existing rodent NAc data to identify drug-responsive transcriptional programs and predict their spatial distribution in the human NAc. Collectively, we provide a spatiomolecular framework for understanding the human NAc and its relevance to neuropsychiatric disease.
