## Supplementary material for "Spatiomolecular mapping reveals anatomical organization of heterogeneous cell types in the human nucleus accumbens": Table S1

### Sheet: Table S1
Donor ID	Age	Sex	Diagnosis	PMI (hours)	BMI (calculated)	Screening RIN (PFC)
Br6522	33.3852	M	Neurotypical	31.5	26.8	7.7
Br8667	37.3333	F	Neurotypical	13.5	31.61	6.9
Br3942	47.5346	M	Neurotypical	27.5	32.28	7.3
Br2720	48.2271	F	Neurotypical	25.5	32.8	7.5
Br6432	48.88	M	Neurotypical	30.5	32.1	7.4
Br6423	51.73	M	Neurotypical	18.5	24.1	7.1
Br8492	53.3989	F	Neurotypical	33.5	30.42	6.9
Br6471	55.4606	M	Neurotypical	24	33.5	7.1
Br8325	57.6208	F	Neurotypical	29	34	7.3
Br2743	61.5414	M	Neurotypical	21.5	26.06	7.2
