## Supplementary material for "Spatiomolecular mapping reveals anatomical organization of heterogeneous cell types in the human nucleus accumbens": Table S7

### Sheet: Sheet1
Spatial domain	Trait	Prop._SNPs	Prop._h2	Prop._h2_std_error	Enrichment	Enrichment_std_error	Enrichment_p	Coefficient	Coefficient_std_error	Coefficient_z.score	p_zcore	FDR
Endothelial_Ependymal	BMI	0.118712	0.100493	0.00642134	0.846526	0.0540916	0.00549195	-1.21336e-08	2.27693e-09	-5.32894	9.87859e-08	1.58057e-05
Endothelial_Ependymal	Intelligence	0.118712	0.0900323	0.00656078	0.758408	0.0552662	2.74496e-05	-1.01839e-08	2.05317e-09	-4.96006	7.04707e-07	5.63766e-05
Endothelial_Ependymal	Schizophrenia	0.118712	0.0915469	0.00767944	0.771166	0.0646895	0.000429531	-2.40998e-08	5.00064e-09	-4.81934	1.44035e-06	7.68187e-05
Endothelial_Ependymal	Smoking initiation	0.118712	0.0802421	0.00745952	0.675937	0.062837	3.12522e-07	-2.97485e-09	7.62853e-10	-3.89963	9.63391e-05	0.00385356
Endothelial_Ependymal	Cigarettes per day	0.118712	0.0880333	0.0101397	0.741568	0.0854142	0.00245457	-7.23653e-09	1.88917e-09	-3.83054	0.000127863	0.00409163
MSN_1	Bipolar	0.137035	0.205082	0.0101698	1.49657	0.0742135	1.32532e-09	1.04498e-08	2.7734e-09	3.76786	0.000164654	0.00439078
Endothelial_Ependymal	Bipolar	0.118712	0.104235	0.00925937	0.878046	0.0779984	0.117306	-1.178e-08	3.23225e-09	-3.64452	0.000267886	0.00612312
D1_islands	Education Years	0.129251	0.17415	0.0071034	1.34737	0.0549581	2.65942e-09	5.13945e-09	1.48942e-09	3.45063	0.00055928	0.0111856
Endothelial_Ependymal	Smoking cessation	0.118712	0.100376	0.00825362	0.845539	0.0695262	0.0280981	-4.04611e-09	1.19686e-09	-3.38061	0.000723263	0.012858
MSN_1	Schizophrenia	0.137035	0.192512	0.0103645	1.40484	0.0756339	3.08364e-07	1.83163e-08	5.55288e-09	3.29853	0.000971932	0.0155509
MSN_3	Drinks per week	0.143003	0.202618	0.0130234	1.41688	0.0910705	1.04154e-05	2.56612e-09	8.09042e-10	3.1718	0.00151498	0.0220361
MSN_3	Neuroticism	0.143003	0.180721	0.00935819	1.26376	0.0654405	9.25698e-05	4.5195e-09	1.49059e-09	3.03202	0.00242919	0.0280115
WM	Anorexia	0.127671	0.0827934	0.0131886	0.648489	0.103301	0.000774225	-1.56128e-08	5.25652e-09	-2.97018	0.00297622	0.0280115
MSN_2	Schizophrenia	0.144237	0.190763	0.0106942	1.32256	0.0741432	2.30361e-05	1.66425e-08	5.55312e-09	2.99696	0.00272684	0.0280115
MSN_2	Neuroticism	0.144237	0.178323	0.00984917	1.23632	0.0682845	0.000734565	4.87145e-09	1.58562e-09	3.07228	0.00212433	0.0280115
Endothelial_Ependymal	Anorexia	0.118712	0.0692251	0.0150279	0.583134	0.126591	0.00058496	-1.65708e-08	5.56389e-09	-2.97827	0.00289882	0.0280115
Endothelial_Ependymal	Drinks per week	0.118712	0.0973522	0.0132015	0.820068	0.111206	0.0944191	-2.71993e-09	9.09384e-10	-2.99096	0.00278103	0.0280115
MSN_1	Neuroticism	0.137035	0.175166	0.0094745	1.27826	0.0691395	9.73631e-05	4.67041e-09	1.61014e-09	2.90062	0.00372431	0.033105
MSN_3	Intelligence	0.143003	0.18449	0.00902449	1.29012	0.063107	8.80883e-06	6.36354e-09	2.29908e-09	2.76787	0.00564245	0.0470937
WM	Alzheimer Disease	0.127671	0.342395	0.0406284	2.68185	0.318226	3.02115e-07	3.73013e-09	1.35443e-09	2.75403	0.00588672	0.0470937
Endothelial_Ependymal	Depression	0.118712	0.0817538	0.00874727	0.688671	0.0736846	2.8183e-05	-2.67479e-09	1.00228e-09	-2.66871	0.00761432	0.0580139
MSN_3	Smoking cessation	0.143003	0.191034	0.0103517	1.33587	0.072388	5.75286e-06	2.90024e-09	1.10414e-09	2.62669	0.00862198	0.0627053
MSN_2	Bipolar	0.144237	0.197494	0.0116645	1.36923	0.0808701	1.89543e-05	7.92079e-09	3.08055e-09	2.57123	0.0101338	0.0704963
MSN_1	Intelligence	0.137035	0.177599	0.00896098	1.29602	0.0653921	1.28164e-05	5.88252e-09	2.36166e-09	2.49084	0.0127443	0.0849617
WM	Smoking initiation	0.127671	0.0980795	0.00750408	0.768219	0.0587765	0.000100957	-1.87661e-09	7.66545e-10	-2.44815	0.0143593	0.088365
Endothelial_Ependymal	Education Years	0.118712	0.101481	0.00707917	0.854852	0.059633	0.015297	-3.86275e-09	1.57262e-09	-2.45625	0.0140394	0.088365
MSN_1	Drinks per week	0.137035	0.188376	0.0108534	1.37466	0.079202	9.98847e-06	1.73151e-09	7.29468e-10	2.37367	0.0176125	0.10437
MSN_1	Education Years	0.137035	0.169226	0.00725223	1.23491	0.0529226	2.04255e-05	3.37439e-09	1.45487e-09	2.31938	0.0203746	0.116426
WM	ADHD	0.127671	0.102712	0.00948522	0.804503	0.074294	0.00879728	-5.50441e-09	2.45415e-09	-2.24289	0.0249036	0.130343
Excitatory	Alzheimer Disease	0.153029	0.283052	0.0259773	1.84966	0.169754	1.94792e-07	1.73187e-09	7.82169e-10	2.21419	0.0268157	0.130343
Excitatory	Parkinson Disease	0.153029	0.299561	0.0474258	1.95754	0.309914	0.00262381	8.88717e-09	4.01551e-09	2.21321	0.0268833	0.130343
MSN_2	Drinks per week	0.144237	0.18641	0.011926	1.29238	0.0826832	0.000775005	1.62059e-09	7.29305e-10	2.2221	0.0262763	0.130343
MSN_2	Education Years	0.144237	0.167517	0.0067803	1.1614	0.047008	0.00083853	2.78424e-09	1.25541e-09	2.21779	0.0265691	0.130343
WM	Bipolar	0.127671	0.131939	0.00960444	1.03343	0.0752279	0.657451	-6.20892e-09	2.88757e-09	-2.15022	0.0315376	0.148412
WM	Neuroticism	0.127671	0.10704	0.0073717	0.838402	0.0577397	0.00563095	-2.87365e-09	1.4018e-09	-2.04997	0.0403671	0.184535
D1_islands	Smoking initiation	0.129251	0.158684	0.00835212	1.22771	0.0646192	0.000461157	1.64504e-09	8.28945e-10	1.9845	0.0471998	0.198736
WM	BMI	0.127671	0.130894	0.00691899	1.02525	0.0541938	0.640183	-4.20025e-09	2.10609e-09	-1.99434	0.0461149	0.198736
Endothelial_Ependymal	ADHD	0.118712	0.0914211	0.00946095	0.770106	0.0796964	0.00436871	-5.58146e-09	2.80712e-09	-1.98832	0.0467758	0.198736
MSN_3	Education Years	0.143003	0.171687	0.00709669	1.20058	0.0496261	9.53095e-05	2.66392e-09	1.36066e-09	1.95781	0.0502521	0.206163
D1_islands	Intelligence	0.129251	0.166981	0.00742806	1.29191	0.0574699	4.3744e-07	3.89998e-09	2.00404e-09	1.94607	0.0516469	0.206588
MSN_1	Height	0.137035	0.173807	0.010369	1.26834	0.0756673	0.000516728	-1.56752e-08	8.16278e-09	-1.92033	0.0548168	0.213919
MSN_2	Depression	0.144237	0.164313	0.0107827	1.13919	0.0747564	0.0661855	1.9066e-09	9.98665e-10	1.90915	0.0562427	0.214258
MSN_3	Bipolar	0.143003	0.188503	0.00981438	1.31818	0.0686305	4.73373e-06	4.85159e-09	2.59576e-09	1.86904	0.061617	0.219322
MSN_3	Depression	0.143003	0.170974	0.0106687	1.19559	0.074605	0.0100367	1.85608e-09	9.9332e-10	1.86856	0.0616844	0.219322
Excitatory	Intelligence	0.153029	0.180741	0.00909735	1.18109	0.0594485	0.0028637	4.32194e-09	2.296e-09	1.88238	0.0597841	0.219322
MSN_1	Depression	0.137035	0.164416	0.0116119	1.19981	0.0847367	0.0204637	2.07744e-09	1.13778e-09	1.82588	0.067869	0.236066
Excitatory	Schizophrenia	0.153029	0.184773	0.00926835	1.20743	0.0605659	0.000942401	8.53601e-09	4.76554e-09	1.79119	0.0732621	0.249403
WM	Height	0.127671	0.17987	0.0105779	1.40885	0.0828527	1.15519e-06	-1.6329e-08	9.17273e-09	-1.78017	0.0750488	0.250163
WM	Smoking cessation	0.127671	0.125756	0.00889713	0.984998	0.0696878	0.829394	-1.87845e-09	1.08699e-09	-1.72812	0.0839658	0.274174
MSN_1	Epilepsy	0.137035	0.206341	0.0208919	1.50576	0.152457	0.000358213	2.75978e-08	1.62516e-08	1.69816	0.089478	0.28633
Endothelial_Ependymal	Autism	0.118712	0.086265	0.0211445	0.726673	0.178115	0.0985309	-1.0347e-08	6.18588e-09	-1.67269	0.0943892	0.296123
MSN_2	Anorexia	0.144237	0.166939	0.0176765	1.15739	0.122552	0.208741	9.63195e-09	5.94478e-09	1.62024	0.105181	0.323635
Endothelial_Ependymal	Type 2 Diabetes	0.118712	0.107184	0.0262048	0.902889	0.220742	0.656071	-6.67813e-09	4.23529e-09	-1.57678	0.114846	0.346704
MSN_3	Parkinson Disease	0.143003	0.232668	0.0308713	1.62701	0.215879	0.00219528	3.94273e-09	2.53352e-09	1.55623	0.119654	0.354531
Inhibitory	Education Years	0.134865	0.139875	0.0065373	1.03715	0.048473	0.444134	-2.10114e-09	1.35903e-09	-1.54606	0.12209	0.355172
Inhibitory	Age of smoking	0.134865	0.173414	0.0138976	1.28583	0.103048	0.00749676	1.56334e-09	1.01795e-09	1.53577	0.124594	0.355761
MSN_2	Epilepsy	0.144237	0.203159	0.0196231	1.40851	0.136048	0.00159227	2.31967e-08	1.51902e-08	1.52709	0.12674	0.355761
Inhibitory	Height	0.134865	0.20299	0.0133434	1.50514	0.0989388	1.59129e-06	1.60564e-08	1.10198e-08	1.45705	0.145103	0.358138
MSN_3	Type 2 Diabetes	0.143003	0.203496	0.0314094	1.42302	0.219642	0.0540075	6.0596e-09	4.12541e-09	1.46885	0.141874	0.358138
D1_islands	Alzheimer Disease	0.129251	0.177071	0.0297136	1.36997	0.22989	0.101706	-1.3193e-09	9.04601e-10	-1.45844	0.14472	0.358138
D1_islands	Depression	0.129251	0.155131	0.00919636	1.20023	0.071151	0.00509314	1.39954e-09	9.66809e-10	1.44759	0.147732	0.358138
WM	Intelligence	0.127671	0.122934	0.00750043	0.962891	0.058748	0.528561	-3.18856e-09	2.1956e-09	-1.45225	0.146432	0.358138
WM	Depression	0.127671	0.102099	0.00863588	0.799705	0.0676415	0.00306848	-1.34203e-09	9.12332e-10	-1.47099	0.141293	0.358138
Excitatory	Epilepsy	0.153029	0.208333	0.0191669	1.36139	0.12525	0.00334615	2.1692e-08	1.46824e-08	1.47741	0.139565	0.358138
Excitatory	Neuroticism	0.153029	0.172614	0.00870091	1.12798	0.0568579	0.0264639	2.02677e-09	1.37415e-09	1.47493	0.140232	0.358138
MSN_2	Type 2 Diabetes	0.144237	0.212387	0.029465	1.47248	0.204282	0.0162678	5.67753e-09	3.77276e-09	1.50487	0.132357	0.358138
Inhibitory	BMI	0.134865	0.176391	0.0104525	1.30791	0.0775036	0.000137913	5.09574e-09	3.61283e-09	1.41046	0.158405	0.367316
WM	Education Years	0.127671	0.120388	0.00652525	0.942953	0.0511097	0.264792	-1.9718e-09	1.38329e-09	-1.42544	0.154029	0.367316
MSN_2	Intelligence	0.144237	0.168178	0.00862248	1.16599	0.0597799	0.00633616	3.05484e-09	2.16362e-09	1.41191	0.157977	0.367316
D1_islands	Neuroticism	0.129251	0.159206	0.00926205	1.23176	0.0716592	0.00134275	2.31999e-09	1.70056e-09	1.36425	0.17249	0.388711
WM	Schizophrenia	0.127671	0.127482	0.00907798	0.998516	0.0711043	0.983337	-7.56103e-09	5.52444e-09	-1.36865	0.171108	0.388711
Excitatory	BMI	0.153029	0.181901	0.00889362	1.18867	0.0581172	0.00135499	3.43984e-09	2.54078e-09	1.35385	0.175784	0.390631
MSN_2	Height	0.144237	0.180818	0.0103727	1.25362	0.071914	0.000459291	-1.07321e-08	8.01501e-09	-1.339	0.180571	0.395772
Inhibitory	Cigarettes per day	0.134865	0.186351	0.017999	1.38176	0.13346	0.00700844	2.94728e-09	2.22218e-09	1.3263	0.184739	0.399436
MSN_3	Anorexia	0.143003	0.1658	0.0152853	1.15942	0.106888	0.140483	6.8324e-09	5.42333e-09	1.25982	0.207736	0.431659
D1_islands	Parkinson Disease	0.129251	0.148795	0.0275975	1.15121	0.213518	0.474434	-3.40907e-09	2.67942e-09	-1.27232	0.20326	0.431659
WM	Age of smoking	0.127671	0.120405	0.0112192	0.943089	0.0878756	0.516548	-1.12738e-09	8.94061e-10	-1.26097	0.207321	0.431659
Excitatory	Smoking initiation	0.153029	0.163856	0.00847173	1.07075	0.0553602	0.202224	9.02167e-10	7.30185e-10	1.23553	0.216632	0.444374
D1_islands	Smoking cessation	0.129251	0.171619	0.0126388	1.32779	0.0977848	0.00153506	1.71895e-09	1.42519e-09	1.20612	0.227771	0.461308
WM	Epilepsy	0.127671	0.187646	0.0186006	1.46976	0.145691	0.00369715	2.40218e-08	2.00597e-08	1.19751	0.231106	0.462212
Excitatory	Age of smoking	0.153029	0.181131	0.0128852	1.18364	0.0842008	0.0319723	9.62582e-10	8.36145e-10	1.15121	0.249644	0.487111
MSN_2	BMI	0.144237	0.171536	0.0073067	1.18926	0.0506575	0.00020639	2.40594e-09	2.08216e-09	1.1555	0.247885	0.487111
Inhibitory	Neuroticism	0.134865	0.13798	0.00739415	1.0231	0.0548264	0.674294	-1.44988e-09	1.27998e-09	-1.13274	0.257325	0.490144
D1_islands	Autism	0.129251	0.12594	0.0207671	0.974377	0.160672	0.872973	-7.19235e-09	6.31704e-09	-1.13856	0.254886	0.490144
D1_islands	ADHD	0.129251	0.156128	0.0111145	1.20794	0.0859915	0.017159	3.13201e-09	2.89866e-09	1.0805	0.279918	0.514792
D1_islands	Age of smoking	0.129251	0.165981	0.0139457	1.28417	0.107896	0.00954634	1.14118e-09	1.0465e-09	1.09048	0.275503	0.514792
WM	Drinks per week	0.127671	0.13067	0.0119782	1.02348	0.0938207	0.801973	-9.89751e-10	9.11006e-10	-1.08644	0.277286	0.514792
Endothelial_Ependymal	Age of smoking	0.118712	0.111426	0.0124818	0.938621	0.105143	0.558886	-1.07538e-09	1.02444e-09	-1.04973	0.293843	0.53426
Inhibitory	Alzheimer Disease	0.134865	0.253025	0.054806	1.87614	0.406377	0.0238195	1.55365e-09	1.58449e-09	0.980536	0.326822	0.581123
Inhibitory	Smoking cessation	0.134865	0.167383	0.012355	1.24111	0.0916105	0.0125037	1.23858e-09	1.28244e-09	0.965798	0.334145	0.581123
MSN_3	Alzheimer Disease	0.143003	0.266152	0.0643432	1.86117	0.449943	0.0482186	1.9262e-09	1.9868e-09	0.969495	0.332298	0.581123
Excitatory	Drinks per week	0.153029	0.179997	0.0125444	1.17623	0.0819739	0.0317306	6.88774e-10	7.09739e-10	0.97046	0.331817	0.581123
MSN_1	Alzheimer Disease	0.137035	0.264695	0.0526307	1.93159	0.384068	0.0101074	1.41554e-09	1.5764e-09	0.897956	0.369209	0.635198
Inhibitory	Drinks per week	0.134865	0.17083	0.0123645	1.26667	0.0916803	0.00389372	6.72894e-10	7.61329e-10	0.883841	0.376782	0.641331
Inhibitory	Smoking initiation	0.134865	0.149888	0.00771528	1.1114	0.0572075	0.0553341	6.16908e-10	7.26803e-10	0.848797	0.395994	0.651362
MSN_3	BMI	0.143003	0.170954	0.00738678	1.19546	0.0516547	0.000169933	1.84559e-09	2.18806e-09	0.843481	0.398959	0.651362
MSN_1	BMI	0.137035	0.170598	0.00817182	1.24493	0.0596333	4.63805e-05	2.08352e-09	2.4672e-09	0.844485	0.398398	0.651362
MSN_1	Type 2 Diabetes	0.137035	0.199657	0.0319955	1.45698	0.233484	0.0569184	3.87873e-09	4.51672e-09	0.858751	0.390478	0.651362
MSN_1	Anorexia	0.137035	0.152258	0.0168383	1.11109	0.122876	0.368184	4.84138e-09	5.87657e-09	0.823845	0.410027	0.662671
Inhibitory	Epilepsy	0.134865	0.181496	0.0168543	1.34576	0.124972	0.00593871	1.11961e-08	1.47072e-08	0.761268	0.446497	0.710917
MSN_1	ADHD	0.137035	0.157006	0.0117383	1.14574	0.0856591	0.0906233	2.19759e-09	2.90121e-09	0.757473	0.448767	0.710917
MSN_3	Cigarettes per day	0.143003	0.175425	0.012548	1.22672	0.0877463	0.0137026	1.12243e-09	1.50705e-09	0.744787	0.456401	0.715923
MSN_1	Cigarettes per day	0.137035	0.18451	0.0271911	1.34645	0.198425	0.0891473	2.44128e-09	3.31697e-09	0.735995	0.461734	0.717257
MSN_3	Smoking initiation	0.143003	0.15672	0.00862746	1.09592	0.0603306	0.110964	5.61686e-10	7.71098e-10	0.728423	0.466354	0.717343
Excitatory	Height	0.153029	0.188657	0.0119896	1.23282	0.0783484	0.0042186	-6.12668e-09	8.50695e-09	-0.720197	0.471404	0.717343
MSN_1	Autism	0.137035	0.163802	0.0213634	1.19534	0.155898	0.212177	4.27974e-09	5.9942e-09	0.71398	0.47524	0.717343
Inhibitory	Autism	0.134865	0.164013	0.0205623	1.21612	0.152466	0.156732	3.91193e-09	5.8984e-09	0.663219	0.50719	0.741034
MSN_3	Age of smoking	0.143003	0.150465	0.0132445	1.05218	0.0926166	0.572962	-5.9754e-10	9.06816e-10	-0.658942	0.509933	0.741034
D1_islands	Bipolar	0.129251	0.174285	0.0104935	1.34842	0.0811864	2.67625e-05	2.04899e-09	3.05602e-09	0.670476	0.502554	0.741034
Excitatory	Education Years	0.153029	0.166963	0.00752192	1.09106	0.0491535	0.065571	9.17337e-10	1.40593e-09	0.652479	0.514092	0.741034
Endothelial_Ependymal	Parkinson Disease	0.118712	0.148304	0.0349019	1.24927	0.294004	0.396427	-2.50122e-09	3.82783e-09	-0.653429	0.51348	0.741034
Excitatory	Bipolar	0.153029	0.184322	0.0108505	1.20449	0.070905	0.00520575	1.78883e-09	2.83625e-09	0.6307	0.528236	0.754623
WM	Cigarettes per day	0.127671	0.14212	0.014074	1.11317	0.110236	0.309741	-9.29199e-10	1.51645e-09	-0.612745	0.540045	0.764665
MSN_2	Alzheimer Disease	0.144237	0.255149	0.0509634	1.76895	0.35333	0.0224084	8.58013e-10	1.42255e-09	0.603153	0.546407	0.766887
MSN_3	Epilepsy	0.143003	0.185272	0.0163671	1.29558	0.114453	0.00584736	7.40342e-09	1.2688e-08	0.583499	0.559558	0.778515
Inhibitory	Bipolar	0.134865	0.17135	0.0103547	1.27053	0.0767783	0.000505252	1.62981e-09	2.96594e-09	0.549508	0.582657	0.789419
Inhibitory	Schizophrenia	0.134865	0.16092	0.00829493	1.19319	0.0615055	0.00184908	2.28899e-09	4.51598e-09	0.506865	0.61225	0.789419
D1_islands	Schizophrenia	0.129251	0.163185	0.00906181	1.26254	0.07011	0.000226557	2.69159e-09	5.15993e-09	0.521633	0.601926	0.789419
Excitatory	Anorexia	0.153029	0.141411	0.0158323	0.924079	0.10346	0.456526	-2.47858e-09	4.95235e-09	-0.500486	0.616733	0.789419
Excitatory	Autism	0.153029	0.151416	0.0202004	0.989459	0.132004	0.936325	-2.66506e-09	5.1407e-09	-0.518424	0.604163	0.789419
Excitatory	Depression	0.153029	0.16239	0.0111148	1.06117	0.0726318	0.401757	5.66043e-10	1.06458e-09	0.531706	0.594929	0.789419
MSN_2	Age of smoking	0.144237	0.147915	0.0147328	1.0255	0.102143	0.803075	-5.21373e-10	1.01116e-09	-0.515617	0.606122	0.789419
MSN_2	Smoking cessation	0.144237	0.168203	0.0100204	1.16616	0.0694715	0.0169674	5.75268e-10	1.0855e-09	0.529956	0.596142	0.789419
MSN_1	Parkinson Disease	0.137035	0.178478	0.0301772	1.30243	0.220216	0.176858	-1.52328e-09	2.7388e-09	-0.556186	0.578084	0.789419
Endothelial_Ependymal	Alzheimer Disease	0.118712	0.210395	0.0393235	1.77231	0.331251	0.0186024	-6.93896e-10	1.35917e-09	-0.51053	0.60968	0.789419
Inhibitory	Depression	0.134865	0.146634	0.00994724	1.08727	0.0737571	0.236696	4.77838e-10	9.88576e-10	0.483359	0.628841	0.792413
D1_islands	Height	0.129251	0.175678	0.0119321	1.3592	0.0923172	0.000108737	-4.89671e-09	1.01346e-08	-0.483166	0.628978	0.792413
WM	Parkinson Disease	0.127671	0.197984	0.0329179	1.55073	0.257833	0.0285718	1.41453e-09	3.01319e-09	0.469446	0.638751	0.798438
Endothelial_Ependymal	Epilepsy	0.118712	0.143653	0.0163536	1.21009	0.137759	0.12265	-7.42956e-09	1.64113e-08	-0.45271	0.650757	0.807141
Excitatory	Cigarettes per day	0.153029	0.179157	0.0121554	1.17074	0.0794321	0.0357856	6.26892e-10	1.44795e-09	0.432953	0.665049	0.818171
MSN_2	Parkinson Disease	0.144237	0.207813	0.0298648	1.44078	0.207054	0.037017	1.13368e-09	2.65925e-09	0.426316	0.669877	0.818171
Inhibitory	Type 2 Diabetes	0.134865	0.171647	0.0288806	1.27273	0.214145	0.201212	1.544e-09	4.07519e-09	0.378878	0.704778	0.854277
Inhibitory	ADHD	0.134865	0.148618	0.0116041	1.10198	0.0860421	0.238059	1.06951e-09	2.92069e-09	0.366184	0.714228	0.856782
MSN_3	Autism	0.143003	0.161597	0.0201625	1.13003	0.140993	0.367947	1.95447e-09	5.42325e-09	0.360388	0.718557	0.856782
MSN_3	Schizophrenia	0.143003	0.168229	0.00933358	1.1764	0.0652684	0.00688219	1.76884e-09	5.09114e-09	0.347435	0.728265	0.856782
D1_islands	Drinks per week	0.129251	0.160651	0.0118435	1.24294	0.0916317	0.00768599	2.71368e-10	7.72077e-10	0.351478	0.72523	0.856782
MSN_1	Smoking cessation	0.137035	0.166454	0.0117134	1.21469	0.0854778	0.0127515	4.40116e-10	1.31804e-09	0.333916	0.738443	0.862415
MSN_3	ADHD	0.143003	0.155345	0.0111687	1.08631	0.0781013	0.269894	8.44848e-10	2.66914e-09	0.316525	0.751604	0.865156
MSN_1	Age of smoking	0.137035	0.158623	0.0140218	1.15754	0.102323	0.123653	3.229e-10	1.00125e-09	0.322496	0.747077	0.865156
Endothelial_Ependymal	Neuroticism	0.118712	0.108867	0.0089306	0.917069	0.0752289	0.268466	-4.76831e-10	1.62085e-09	-0.294185	0.768616	0.878419
Inhibitory	Parkinson Disease	0.134865	0.192733	0.0295085	1.42908	0.218801	0.0414722	6.45732e-10	2.52443e-09	0.255793	0.798111	0.880674
D1_islands	Anorexia	0.129251	0.143468	0.0159688	1.10999	0.123549	0.378723	1.6123e-09	5.93582e-09	0.271623	0.785912	0.880674
WM	Autism	0.127671	0.12706	0.0202856	0.995212	0.158889	0.975964	1.67073e-09	6.48536e-09	0.257616	0.796703	0.880674
MSN_2	Autism	0.144237	0.155857	0.0229972	1.08056	0.15944	0.618066	1.54806e-09	6.03302e-09	0.256598	0.797489	0.880674
Endothelial_Ependymal	Height	0.118712	0.183606	0.012644	1.54664	0.106509	4.73994e-07	3.15471e-09	1.21959e-08	0.258669	0.795891	0.880674
Inhibitory	Intelligence	0.134865	0.154816	0.00824724	1.14793	0.0611519	0.016419	3.6715e-10	2.25013e-09	0.163168	0.870386	0.916196
MSN_3	Height	0.143003	0.177791	0.013179	1.24327	0.0921587	0.00962288	-1.81929e-09	9.83736e-09	-0.184937	0.853278	0.916196
D1_islands	BMI	0.129251	0.159366	0.00764205	1.23299	0.0591255	8.50176e-05	-4.98926e-10	2.5006e-09	-0.199522	0.841854	0.916196
D1_islands	Cigarettes per day	0.129251	0.166375	0.0120466	1.28722	0.0932028	0.00137149	3.29027e-10	1.75911e-09	0.187042	0.851628	0.916196
D1_islands	Type 2 Diabetes	0.129251	0.166897	0.0270375	1.29126	0.209185	0.158599	6.63664e-10	3.91384e-09	0.169569	0.865349	0.916196
MSN_2	ADHD	0.144237	0.145451	0.0120746	1.00841	0.0837137	0.919895	-5.87204e-10	2.88753e-09	-0.203358	0.838855	0.916196
MSN_1	Smoking initiation	0.137035	0.143383	0.00696378	1.04633	0.0508177	0.362516	-1.14222e-10	6.58936e-10	-0.173344	0.862381	0.916196
Excitatory	Smoking cessation	0.153029	0.174958	0.0114889	1.1433	0.0750768	0.0629962	1.47635e-10	1.09954e-09	0.13427	0.893189	0.934054
Excitatory	ADHD	0.153029	0.157521	0.0108863	1.02935	0.071139	0.680385	-2.97545e-10	2.53466e-09	-0.117391	0.906551	0.941871
Excitatory	Type 2 Diabetes	0.153029	0.171257	0.0297322	1.11911	0.194291	0.535327	3.28293e-10	3.68486e-09	0.0890923	0.929009	0.952829
MSN_2	Cigarettes per day	0.144237	0.165406	0.0132146	1.14677	0.0916171	0.115797	1.59817e-10	1.66566e-09	0.0959485	0.923561	0.952829
WM	Type 2 Diabetes	0.127671	0.167237	0.0306602	1.30991	0.24015	0.190545	3.43037e-10	4.40522e-09	0.0778705	0.937931	0.955853
D1_islands	Epilepsy	0.129251	0.169451	0.0175472	1.31102	0.13576	0.0166681	-6.62624e-10	1.47957e-08	-0.044785	0.964279	0.973975
MSN_2	Smoking initiation	0.144237	0.142466	0.00734632	0.98772	0.0509322	0.809429	-2.69183e-11	6.68656e-10	-0.0402574	0.967888	0.973975
Inhibitory	Anorexia	0.134865	0.137599	0.0145483	1.02027	0.107873	0.85151	-1.26159e-10	5.35379e-09	-0.0235645	0.9812	0.9812
