## Supplementary material for "Spatiomolecular mapping reveals anatomical organization of heterogeneous cell types in the human nucleus accumbens": Table S8

### Sheet: Sheet1
Gene	Meringue consensus pattern	Correlation	Rank
SCG2	meringue_cluster_1	0.418761	1
SYNPR	meringue_cluster_1	0.415836	2
NCDN	meringue_cluster_1	0.41467	3
PENK	meringue_cluster_1	0.388748	4
LAMP5	meringue_cluster_1	0.376859	5
ARPP21	meringue_cluster_1	0.374888	6
CRYM	meringue_cluster_1	0.359476	7
NSG2	meringue_cluster_1	0.359443	8
TSPAN7	meringue_cluster_1	0.357178	9
MEG3	meringue_cluster_1	0.347416	10
PEG10	meringue_cluster_1	0.344452	11
RTN1	meringue_cluster_1	0.339783	12
UCHL1	meringue_cluster_1	0.338095	13
NNAT	meringue_cluster_1	0.334897	14
CALY	meringue_cluster_1	0.329564	15
RAP1GAP	meringue_cluster_1	0.322846	16
THY1	meringue_cluster_1	0.320901	17
BLCAP	meringue_cluster_1	0.319956	18
ATP1A1	meringue_cluster_1	0.319781	19
CAMKV	meringue_cluster_1	0.317979	20
TMEM130	meringue_cluster_1	0.314458	21
DKK3	meringue_cluster_1	0.312642	22
SLC22A17	meringue_cluster_1	0.311817	23
RHBDD2	meringue_cluster_1	0.311154	24
SCG5	meringue_cluster_1	0.305071	25
NSF	meringue_cluster_1	0.30082	26
NPTN	meringue_cluster_1	0.299499	27
PTPN5	meringue_cluster_1	0.29907	28
TSPYL1	meringue_cluster_1	0.298677	29
HSPH1	meringue_cluster_1	0.298613	30
MAPK1	meringue_cluster_1	0.297526	31
MDH1	meringue_cluster_1	0.296508	32
PEG3	meringue_cluster_1	0.294894	33
GRIA2	meringue_cluster_1	0.294338	34
PREPL	meringue_cluster_1	0.290173	35
TMEM158	meringue_cluster_1	0.287692	36
NDN	meringue_cluster_1	0.286876	37
TMEM59L	meringue_cluster_1	0.285333	38
PTPRN	meringue_cluster_1	0.285166	39
PDYN	meringue_cluster_1	0.279955	40
NDRG4	meringue_cluster_1	0.279503	41
PHYHIP	meringue_cluster_1	0.277815	42
GABRA5	meringue_cluster_1	0.277422	43
VSNL1	meringue_cluster_1	0.273363	44
PRNP	meringue_cluster_1	0.270077	45
ELMOD1	meringue_cluster_1	0.269295	46
NSG1	meringue_cluster_1	0.26879	47
C1QTNF4	meringue_cluster_1	0.268305	48
B4GAT1	meringue_cluster_1	0.267729	49
VAT1L	meringue_cluster_1	0.266624	50
ENO2	meringue_cluster_1	0.265895	51
CAMK2B	meringue_cluster_1	0.263634	52
SLC32A1	meringue_cluster_1	0.263345	53
GNAL	meringue_cluster_1	0.262911	54
SYT4	meringue_cluster_1	0.262178	55
SYN2	meringue_cluster_1	0.260746	56
PNMA2	meringue_cluster_1	0.260014	57
SEZ6	meringue_cluster_1	0.259288	58
PCSK1N	meringue_cluster_1	0.258288	59
APP	meringue_cluster_1	0.257264	60
MAP2K1	meringue_cluster_1	0.25714	61
GRIN1	meringue_cluster_1	0.256215	62
VGF	meringue_cluster_1	0.255882	63
ARPP19	meringue_cluster_1	0.255833	64
PSAP	meringue_cluster_1	0.254824	65
PLD3	meringue_cluster_1	0.254752	66
HTR2C	meringue_cluster_1	0.253659	67
DNM1	meringue_cluster_1	0.252427	68
YWHAZ	meringue_cluster_1	0.251059	69
ATP1B1	meringue_cluster_1	0.250753	70
CPNE5	meringue_cluster_1	0.250634	71
SERPINI1	meringue_cluster_1	0.248131	72
WASF1	meringue_cluster_1	0.246312	73
PPP3CA	meringue_cluster_1	0.245696	74
MRTFB	meringue_cluster_1	0.245335	75
CALM3	meringue_cluster_1	0.244657	76
COCH	meringue_cluster_1	0.243886	77
TSPYL2	meringue_cluster_1	0.243737	78
GAD2	meringue_cluster_1	0.243254	79
STXBP1	meringue_cluster_1	0.242244	80
FRRS1L	meringue_cluster_1	0.242179	81
PRKCG	meringue_cluster_1	0.242078	82
ITFG1	meringue_cluster_1	0.241206	83
BSCL2	meringue_cluster_1	0.240951	84
PAM	meringue_cluster_1	0.240913	85
CHN1	meringue_cluster_1	0.24021	86
SNAP25	meringue_cluster_1	0.239271	87
CTXN1	meringue_cluster_1	0.238705	88
YWHAG	meringue_cluster_1	0.238245	89
SYT1	meringue_cluster_1	0.238202	90
YWHAH	meringue_cluster_1	0.236886	91
DIRAS3	meringue_cluster_1	0.235717	92
TUSC3	meringue_cluster_1	0.235513	93
TCAF1	meringue_cluster_1	0.235131	94
ATP6V0C	meringue_cluster_1	0.23493	95
HSP90AB1	meringue_cluster_1	0.233817	96
HSP90AA1	meringue_cluster_1	0.233677	97
BEX1	meringue_cluster_1	0.233657	98
GABRB3	meringue_cluster_1	0.233573	99
ARF3	meringue_cluster_1	0.233207	100
PLP1	meringue_cluster_2	0.695637	1
MBP	meringue_cluster_2	0.672348	2
TF	meringue_cluster_2	0.538932	3
CRYAB	meringue_cluster_2	0.538496	4
CNP	meringue_cluster_2	0.533027	5
SCD	meringue_cluster_2	0.49525	6
MOBP	meringue_cluster_2	0.488915	7
RNASE1	meringue_cluster_2	0.482342	8
MAG	meringue_cluster_2	0.478997	9
PPP1R14A	meringue_cluster_2	0.472564	10
QDPR	meringue_cluster_2	0.464229	11
CLDND1	meringue_cluster_2	0.463431	12
DBNDD2	meringue_cluster_2	0.461129	13
SEPTIN4	meringue_cluster_2	0.457888	14
OPALIN	meringue_cluster_2	0.442303	15
CLDN11	meringue_cluster_2	0.426816	16
BCAS1	meringue_cluster_2	0.422961	17
ERMN	meringue_cluster_2	0.422028	18
APOD	meringue_cluster_2	0.420422	19
PTGDS	meringue_cluster_2	0.416415	20
LINC00844	meringue_cluster_2	0.410068	21
TMEM144	meringue_cluster_2	0.398834	22
CNDP1	meringue_cluster_2	0.380428	23
SELENOP	meringue_cluster_2	0.376313	24
ENPP2	meringue_cluster_2	0.375023	25
SOX2-OT	meringue_cluster_2	0.366697	26
FTH1	meringue_cluster_2	0.361024	27
MYRF	meringue_cluster_2	0.357381	28
CNTN2	meringue_cluster_2	0.357268	29
CD9	meringue_cluster_2	0.353695	30
MTURN	meringue_cluster_2	0.347319	31
CARNS1	meringue_cluster_2	0.344298	32
PLLP	meringue_cluster_2	0.341932	33
GFAP	meringue_cluster_2	0.335808	34
LAMP2	meringue_cluster_2	0.331855	35
HSPA2	meringue_cluster_2	0.328197	36
MAL	meringue_cluster_2	0.324879	37
QKI	meringue_cluster_2	0.324454	38
GPR37	meringue_cluster_2	0.324017	39
EVI2A	meringue_cluster_2	0.316254	40
LPAR1	meringue_cluster_2	0.315832	41
PIP4K2A	meringue_cluster_2	0.315364	42
NDRG1	meringue_cluster_2	0.312342	43
PTMA	meringue_cluster_2	0.311659	44
HIPK2	meringue_cluster_2	0.309968	45
GPRC5B	meringue_cluster_2	0.308518	46
SLC44A1	meringue_cluster_2	0.303698	47
CAPN3	meringue_cluster_2	0.302834	48
NKX6-2	meringue_cluster_2	0.301969	49
EDIL3	meringue_cluster_2	0.30087	50
PLEKHB1	meringue_cluster_2	0.300684	51
PMP22	meringue_cluster_2	0.300592	52
SPP1	meringue_cluster_2	0.298867	53
SUN2	meringue_cluster_2	0.298116	54
CSRP1	meringue_cluster_2	0.286338	55
PLEKHH1	meringue_cluster_2	0.28315	56
TTYH2	meringue_cluster_2	0.276386	57
CA2	meringue_cluster_2	0.272923	58
PAQR6	meringue_cluster_2	0.271822	59
TP53INP2	meringue_cluster_2	0.26899	60
MOG	meringue_cluster_2	0.268121	61
UGT8	meringue_cluster_2	0.267142	62
ZEB2	meringue_cluster_2	0.264976	63
EFHD1	meringue_cluster_2	0.263616	64
SLAIN1	meringue_cluster_2	0.262098	65
FA2H	meringue_cluster_2	0.261944	66
MARCKSL1	meringue_cluster_2	0.261422	67
ANLN	meringue_cluster_2	0.261302	68
FAM107B	meringue_cluster_2	0.260032	69
SHTN1	meringue_cluster_2	0.259001	70
RHOU	meringue_cluster_2	0.257196	71
CERCAM	meringue_cluster_2	0.257134	72
KLK6	meringue_cluster_2	0.252457	73
GSN	meringue_cluster_2	0.252142	74
OLIG1	meringue_cluster_2	0.251298	75
ABCA2	meringue_cluster_2	0.250277	76
AIF1L	meringue_cluster_2	0.247392	77
HAPLN2	meringue_cluster_2	0.24619	78
DAAM2	meringue_cluster_2	0.246161	79
SLC12A2	meringue_cluster_2	0.242548	80
SEMA3B	meringue_cluster_2	0.239774	81
AL359091.1	meringue_cluster_2	0.237962	82
PLAAT3	meringue_cluster_2	0.237883	83
MAP4K4	meringue_cluster_2	0.235799	84
S100B	meringue_cluster_2	0.235311	85
FTL	meringue_cluster_2	0.233043	86
ELOVL1	meringue_cluster_2	0.2328	87
AMER2	meringue_cluster_2	0.227281	88
RASSF2	meringue_cluster_2	0.226071	89
MID1IP1	meringue_cluster_2	0.22333	90
SEMA4D	meringue_cluster_2	0.22057	91
HHIP	meringue_cluster_2	0.216277	92
TMEM125	meringue_cluster_2	0.216032	93
SLCO1A2	meringue_cluster_2	0.215886	94
LHPP	meringue_cluster_2	0.213707	95
CDKN1C	meringue_cluster_2	0.212139	96
SOX10	meringue_cluster_2	0.211479	97
PADI2	meringue_cluster_2	0.210632	98
TSC22D4	meringue_cluster_2	0.209259	99
ERBB3	meringue_cluster_2	0.20884	100
PEG10	meringue_cluster_3	0.489642	1
SCG2	meringue_cluster_3	0.43218	2
VSNL1	meringue_cluster_3	0.410221	3
CALY	meringue_cluster_3	0.399812	4
SYNPR	meringue_cluster_3	0.3915	5
NDN	meringue_cluster_3	0.387982	6
NNAT	meringue_cluster_3	0.384243	7
RTN1	meringue_cluster_3	0.382334	8
PDYN	meringue_cluster_3	0.364811	9
BLCAP	meringue_cluster_3	0.354103	10
UCHL1	meringue_cluster_3	0.343246	11
LAMP5	meringue_cluster_3	0.340965	12
DIRAS3	meringue_cluster_3	0.339497	13
PEG3	meringue_cluster_3	0.338164	14
BAIAP3	meringue_cluster_3	0.337903	15
MEG3	meringue_cluster_3	0.328563	16
TMEM130	meringue_cluster_3	0.326818	17
PCSK1N	meringue_cluster_3	0.324471	18
GABRA5	meringue_cluster_3	0.323169	19
RHBDD2	meringue_cluster_3	0.311548	20
VGF	meringue_cluster_3	0.30982	21
TSPAN7	meringue_cluster_3	0.304223	22
B4GAT1	meringue_cluster_3	0.303505	23
SLC22A17	meringue_cluster_3	0.303501	24
CRYM	meringue_cluster_3	0.303318	25
LY6H	meringue_cluster_3	0.301024	26
TMEM59L	meringue_cluster_3	0.298847	27
YWHAH	meringue_cluster_3	0.291708	28
PNMA2	meringue_cluster_3	0.287815	29
CAMKV	meringue_cluster_3	0.282461	30
GDA	meringue_cluster_3	0.27987	31
PGRMC1	meringue_cluster_3	0.279528	32
NSG1	meringue_cluster_3	0.276867	33
NCDN	meringue_cluster_3	0.276797	34
SYN2	meringue_cluster_3	0.274844	35
NSG2	meringue_cluster_3	0.274374	36
SCG5	meringue_cluster_3	0.271537	37
USP11	meringue_cluster_3	0.271142	38
GRIA2	meringue_cluster_3	0.271099	39
TUBB2A	meringue_cluster_3	0.26919	40
ATP1B1	meringue_cluster_3	0.26893	41
MAGED1	meringue_cluster_3	0.268283	42
VAT1L	meringue_cluster_3	0.263223	43
PRKAR1B	meringue_cluster_3	0.262414	44
ARPP21	meringue_cluster_3	0.262237	45
TSPYL1	meringue_cluster_3	0.262192	46
PTPRN	meringue_cluster_3	0.26099	47
BEX1	meringue_cluster_3	0.260542	48
SARAF	meringue_cluster_3	0.258747	49
BSCL2	meringue_cluster_3	0.257823	50
TSPYL2	meringue_cluster_3	0.255895	51
SYT4	meringue_cluster_3	0.255227	52
NAPB	meringue_cluster_3	0.253742	53
MDH1	meringue_cluster_3	0.253293	54
PRKACB	meringue_cluster_3	0.252359	55
CARTPT	meringue_cluster_3	0.25126	56
PENK	meringue_cluster_3	0.251242	57
SYT1	meringue_cluster_3	0.250574	58
TMEM35A	meringue_cluster_3	0.250279	59
ATP1A1	meringue_cluster_3	0.250147	60
HSPA8	meringue_cluster_3	0.249717	61
PRNP	meringue_cluster_3	0.245947	62
CCK	meringue_cluster_3	0.245837	63
RAP1GAP	meringue_cluster_3	0.245314	64
PREPL	meringue_cluster_3	0.244769	65
THRA	meringue_cluster_3	0.244383	66
HSP90AB1	meringue_cluster_3	0.243956	67
GAP43	meringue_cluster_3	0.243487	68
ATP2B4	meringue_cluster_3	0.24272	69
BASP1	meringue_cluster_3	0.242234	70
RAB3C	meringue_cluster_3	0.241665	71
TMEM158	meringue_cluster_3	0.241636	72
BEX2	meringue_cluster_3	0.241163	73
HSPH1	meringue_cluster_3	0.241113	74
STXBP1	meringue_cluster_3	0.241006	75
ATP1A3	meringue_cluster_3	0.240476	76
CREG2	meringue_cluster_3	0.2399	77
APP	meringue_cluster_3	0.239392	78
CHL1	meringue_cluster_3	0.238961	79
MAPK1	meringue_cluster_3	0.235837	80
PGM2L1	meringue_cluster_3	0.235713	81
PLD3	meringue_cluster_3	0.235337	82
YWHAZ	meringue_cluster_3	0.235265	83
ARF3	meringue_cluster_3	0.235149	84
ZCCHC12	meringue_cluster_3	0.233647	85
BEX3	meringue_cluster_3	0.232977	86
SEZ6	meringue_cluster_3	0.231425	87
PSAP	meringue_cluster_3	0.231303	88
ITM2C	meringue_cluster_3	0.230932	89
YWHAB	meringue_cluster_3	0.230522	90
HPCAL4	meringue_cluster_3	0.229802	91
ACTG1	meringue_cluster_3	0.229791	92
NAP1L3	meringue_cluster_3	0.229136	93
LONRF2	meringue_cluster_3	0.228823	94
RTN3	meringue_cluster_3	0.226559	95
GABRG2	meringue_cluster_3	0.226031	96
SLC32A1	meringue_cluster_3	0.225868	97
PNMA8A	meringue_cluster_3	0.225013	98
CBLN4	meringue_cluster_3	0.22356	99
MAP2K1	meringue_cluster_3	0.221659	100
ARPP19	meringue_cluster_4	0.492456	1
HPCA	meringue_cluster_4	0.469994	2
NRGN	meringue_cluster_4	0.461174	3
PPP3CA	meringue_cluster_4	0.443961	4
LPL	meringue_cluster_4	0.440917	5
ANO3	meringue_cluster_4	0.44074	6
RASD2	meringue_cluster_4	0.439683	7
PDE1B	meringue_cluster_4	0.431981	8
PCP4	meringue_cluster_4	0.429997	9
SCN4B	meringue_cluster_4	0.412495	10
PPP1R1B	meringue_cluster_4	0.408958	11
PRKCB	meringue_cluster_4	0.408522	12
COCH	meringue_cluster_4	0.406713	13
ATP2B1	meringue_cluster_4	0.403906	14
NCDN	meringue_cluster_4	0.387664	15
NGEF	meringue_cluster_4	0.385	16
DKK3	meringue_cluster_4	0.379592	17
ADORA2A	meringue_cluster_4	0.359156	18
PTPN5	meringue_cluster_4	0.354064	19
KCNAB1	meringue_cluster_4	0.351803	20
RGS14	meringue_cluster_4	0.341332	21
PENK	meringue_cluster_4	0.33653	22
PPP1R1A	meringue_cluster_4	0.335341	23
MXRA7	meringue_cluster_4	0.331393	24
CA12	meringue_cluster_4	0.32996	25
ARPP21	meringue_cluster_4	0.324566	26
PDE10A	meringue_cluster_4	0.324481	27
CALB1	meringue_cluster_4	0.317151	28
CYP46A1	meringue_cluster_4	0.317088	29
DGKB	meringue_cluster_4	0.306071	30
GPR88	meringue_cluster_4	0.302983	31
TPBG	meringue_cluster_4	0.30066	32
CKB	meringue_cluster_4	0.297738	33
NPTN	meringue_cluster_4	0.292483	34
PHYHIP	meringue_cluster_4	0.287252	35
PPP3R1	meringue_cluster_4	0.287153	36
FBXL16	meringue_cluster_4	0.285005	37
SYNDIG1L	meringue_cluster_4	0.28478	38
STRIP2	meringue_cluster_4	0.281886	39
ATP2B2	meringue_cluster_4	0.280957	40
CAMKK2	meringue_cluster_4	0.278611	41
ST8SIA3	meringue_cluster_4	0.273989	42
ENC1	meringue_cluster_4	0.269567	43
INPP5A	meringue_cluster_4	0.269171	44
PDP1	meringue_cluster_4	0.267178	45
CHN1	meringue_cluster_4	0.266433	46
CAMK2B	meringue_cluster_4	0.264327	47
LRPAP1	meringue_cluster_4	0.261849	48
SNAP25	meringue_cluster_4	0.259445	49
ATP2A2	meringue_cluster_4	0.25869	50
RAP1GAP	meringue_cluster_4	0.257179	51
SLC24A2	meringue_cluster_4	0.257055	52
THY1	meringue_cluster_4	0.256878	53
GNG7	meringue_cluster_4	0.254773	54
ADCY5	meringue_cluster_4	0.25153	55
NSG2	meringue_cluster_4	0.250539	56
INF2	meringue_cluster_4	0.247311	57
TAC1	meringue_cluster_4	0.244486	58
ATP1A1	meringue_cluster_4	0.240596	59
SLC9A7	meringue_cluster_4	0.23434	60
RBFOX1	meringue_cluster_4	0.229005	61
RTN4	meringue_cluster_4	0.22678	62
ITPR1	meringue_cluster_4	0.226558	63
SYT2	meringue_cluster_4	0.225773	64
TOMM70	meringue_cluster_4	0.225396	65
TSPAN7	meringue_cluster_4	0.225091	66
DOCK4	meringue_cluster_4	0.224921	67
KCNIP2	meringue_cluster_4	0.224865	68
PCDH8	meringue_cluster_4	0.222693	69
C20orf27	meringue_cluster_4	0.220007	70
KCTD17	meringue_cluster_4	0.215123	71
CTXN1	meringue_cluster_4	0.212586	72
NSF	meringue_cluster_4	0.211352	73
CPNE5	meringue_cluster_4	0.208695	74
CRYM	meringue_cluster_4	0.20787	75
FKBP1A	meringue_cluster_4	0.201499	76
RGS4	meringue_cluster_4	0.200617	77
CALM3	meringue_cluster_4	0.197049	78
GAS7	meringue_cluster_4	0.196932	79
SNN	meringue_cluster_4	0.196775	80
ACTN1	meringue_cluster_4	0.19395	81
EPHB6	meringue_cluster_4	0.192207	82
TMEM158	meringue_cluster_4	0.192103	83
CAMK4	meringue_cluster_4	0.191653	84
MCTP1	meringue_cluster_4	0.191146	85
SYNPR	meringue_cluster_4	0.190999	86
AC009041.2	meringue_cluster_4	0.190875	87
SLC12A5	meringue_cluster_4	0.190751	88
PREPL	meringue_cluster_4	0.189275	89
ENO2	meringue_cluster_4	0.188078	90
PHACTR1	meringue_cluster_4	0.187602	91
ITFG1	meringue_cluster_4	0.184204	92
MAPK1	meringue_cluster_4	0.184166	93
DHCR24	meringue_cluster_4	0.183995	94
HSPH1	meringue_cluster_4	0.183499	95
MAST3	meringue_cluster_4	0.183064	96
NEFM	meringue_cluster_4	0.18254	97
SDCBP	meringue_cluster_4	0.181355	98
LAMP5	meringue_cluster_4	0.180536	99
PLK2	meringue_cluster_4	0.180267	100
