## Supplementary material for "Spatiomolecular mapping reveals anatomical organization of heterogeneous cell types in the human nucleus accumbens": Table S9

### Sheet: Sheet1
Gene	NMF pattern	Correlation	Rank
SCN4B	nmf3	0.443527	1
PRKCB	nmf3	0.402807	2
RASD2	nmf3	0.382912	3
ANO3	nmf3	0.382738	4
NRGN	nmf3	0.37703	5
LPL	nmf3	0.373152	6
ATP2B1	nmf3	0.352603	7
PDE10A	nmf3	0.346839	8
PPP3CA	nmf3	0.345915	9
COCH	nmf3	0.345356	10
ARPP19	nmf3	0.33949	11
HPCA	nmf3	0.329747	12
KCNAB1	nmf3	0.325566	13
PCP4	nmf3	0.320728	14
CA12	nmf3	0.3193	15
DGKB	nmf3	0.30867	16
SLC24A2	nmf3	0.305333	17
TPBG	nmf3	0.291336	18
GPR88	nmf3	0.290552	19
DKK3	nmf3	0.274733	20
NGEF	nmf3	0.268048	21
ARPP21	nmf3	0.26569	22
PDE1B	nmf3	0.26454	23
STRIP2	nmf3	0.261491	24
PPP1R1B	nmf3	0.259537	25
ST8SIA3	nmf3	0.255517	26
LINC00632	nmf3	0.25422	27
PTPN5	nmf3	0.252351	28
INPP5A	nmf3	0.250022	29
ADORA2A	nmf3	0.248369	30
PPP1R1A	nmf3	0.247527	31
MTRNR2L8	nmf3	0.246246	32
MME	nmf3	0.245454	33
PPP3R1	nmf3	0.245368	34
CALB1	nmf3	0.244889	35
MALAT1	nmf3	0.241749	36
EYA1	nmf3	0.234676	37
NCDN	nmf3	0.231639	38
SYT2	nmf3	0.229523	39
PENK	nmf3	0.226008	40
CAMK2B	nmf3	0.225367	41
PLCB1	nmf3	0.222499	42
FBXL16	nmf3	0.221965	43
RGS14	nmf3	0.220691	44
RBFOX1	nmf3	0.220458	45
ITPR1	nmf3	0.220267	46
GNG7	nmf3	0.219862	47
DGKH	nmf3	0.218886	48
DOCK4	nmf3	0.216867	49
MXRA7	nmf3	0.21645	50
PDP1	nmf3	0.215862	51
CAMKK2	nmf3	0.214893	52
TAC1	nmf3	0.212353	53
RGS4	nmf3	0.211982	54
SYNDIG1L	nmf3	0.211548	55
ATP2A2	nmf3	0.210273	56
SLC9A7	nmf3	0.20496	57
ZNF385B	nmf3	0.204002	58
SNAP25	nmf3	0.203832	59
NPTN	nmf3	0.203229	60
CNR1	nmf3	0.203224	61
MCTP1	nmf3	0.201021	62
ATP2B2	nmf3	0.200572	63
NSG2	nmf3	0.199844	64
CHN1	nmf3	0.197813	65
CKB	nmf3	0.196327	66
CYP46A1	nmf3	0.196262	67
CAMK4	nmf3	0.194109	68
TUNAR	nmf3	0.193458	69
DGKI	nmf3	0.191544	70
TOMM70	nmf3	0.189466	71
PHACTR1	nmf3	0.188993	72
MT-ND2	nmf3	0.188686	73
ADCY5	nmf3	0.187973	74
GUCY1A2	nmf3	0.186926	75
SNHG14	nmf3	0.186901	76
RIC8B	nmf3	0.185409	77
PHYHIP	nmf3	0.182869	78
PAM	nmf3	0.182697	79
NEFM	nmf3	0.182534	80
ENTPD3	nmf3	0.181077	81
KCTD17	nmf3	0.180248	82
STRN	nmf3	0.179168	83
ONECUT2	nmf3	0.177647	84
OSBPL8	nmf3	0.174658	85
NSF	nmf3	0.174574	86
RTN4	nmf3	0.17274	87
SPOCK3	nmf3	0.171643	88
DDIT4L	nmf3	0.171589	89
SORBS1	nmf3	0.170738	90
FNBP1L	nmf3	0.170712	91
RYR2	nmf3	0.170479	92
DPP6	nmf3	0.167999	93
MT-CYB	nmf3	0.167691	94
CAMK1D	nmf3	0.167433	95
MT-ND3	nmf3	0.166801	96
ROCK2	nmf3	0.166478	97
HTR2C	nmf3	0.165859	98
PREPL	nmf3	0.165536	99
MT-ATP8	nmf3	0.164509	100
PDZD2	nmf3	0.164209	101
EPB41	nmf3	0.164114	102
SDCBP	nmf3	0.163434	103
MT-ATP6	nmf3	0.162265	104
OIP5-AS1	nmf3	0.160284	105
SV2C	nmf3	0.160057	106
HSPH1	nmf3	0.159454	107
LMO3	nmf3	0.159207	108
LRPAP1	nmf3	0.15858	109
IL17RA	nmf3	0.158319	110
PCDH8	nmf3	0.157618	111
GPR158	nmf3	0.156733	112
DLC1	nmf3	0.15618	113
TSPAN7	nmf3	0.155638	114
SPOCK1	nmf3	0.155524	115
LDLRAD4	nmf3	0.154482	116
NEFL	nmf3	0.153785	117
ATP6V1H	nmf3	0.153173	118
CDKL5	nmf3	0.15289	119
MTPN	nmf3	0.152781	120
FAM168B	nmf3	0.152611	121
RYR3	nmf3	0.152191	122
ARNT2	nmf3	0.152189	123
LARGE1	nmf3	0.151961	124
CACNB4	nmf3	0.151093	125
SCN2A	nmf3	0.15086	126
KCND2	nmf3	0.150651	127
MT-ND5	nmf3	0.149622	128
HACD2	nmf3	0.149059	129
ACTN1	nmf3	0.148282	130
FKBP1A	nmf3	0.148056	131
HS3ST5	nmf3	0.147782	132
MEG3	nmf3	0.147477	133
MT-ND4L	nmf3	0.146848	134
PASK	nmf3	0.146685	135
COL25A1	nmf3	0.145967	136
GPR155	nmf3	0.145945	137
SLC25A23	nmf3	0.145914	138
B3GLCT	nmf3	0.145728	139
DACT2	nmf3	0.14572	140
KCNIP2	nmf3	0.145145	141
CALM3	nmf3	0.144979	142
GAS7	nmf3	0.143897	143
IDS	nmf3	0.143868	144
WASF1	nmf3	0.143857	145
NCEH1	nmf3	0.143251	146
ROBO2	nmf3	0.14269	147
CNKSR2	nmf3	0.142311	148
TESC	nmf3	0.142221	149
FOXP1	nmf3	0.142038	150
GNAL	nmf3	0.141678	151
CDH6	nmf3	0.14148	152
STRIT1	nmf3	0.140087	153
CALM1	nmf3	0.140008	154
EML1	nmf3	0.139919	155
CIT	nmf3	0.139916	156
KCNA1	nmf3	0.139273	157
MYT1L	nmf3	0.138632	158
EPHB6	nmf3	0.137882	159
GRIN2B	nmf3	0.137412	160
ACTR2	nmf3	0.137367	161
INF2	nmf3	0.13705	162
ENC1	nmf3	0.137001	163
TPD52L1	nmf3	0.136602	164
RAP1GAP	nmf3	0.136087	165
ATP1A1	nmf3	0.135867	166
SNN	nmf3	0.135172	167
CALM2	nmf3	0.134943	168
GABRB2	nmf3	0.134303	169
THY1	nmf3	0.133856	170
ENO2	nmf3	0.13379	171
SLMAP	nmf3	0.133655	172
GRM5	nmf3	0.133591	173
TCAF1	nmf3	0.133498	174
ANKS1B	nmf3	0.133293	175
MAPK4	nmf3	0.13318	176
CPLX1	nmf3	0.132841	177
ITFG1	nmf3	0.132749	178
C20orf27	nmf3	0.131691	179
SACS	nmf3	0.131351	180
SLC12A5	nmf3	0.130722	181
PSD3	nmf3	0.130518	182
GAD2	nmf3	0.129382	183
IVNS1ABP	nmf3	0.12901	184
NBEA	nmf3	0.128998	185
PPP1R9A	nmf3	0.128696	186
PLCG2	nmf3	0.127489	187
KLHL13	nmf3	0.127352	188
RPH3A	nmf3	0.127232	189
TSPYL1	nmf3	0.126845	190
EGR3	nmf3	0.126608	191
CPNE5	nmf3	0.126605	192
STXBP5L	nmf3	0.126126	193
TBRG1	nmf3	0.126058	194
NTM	nmf3	0.126054	195
SEC14L1	nmf3	0.125744	196
RASGRP2	nmf3	0.125661	197
PLK2	nmf3	0.125227	198
PARM1	nmf3	0.125104	199
RGS8	nmf3	0.125078	200
PENK	nmf4	0.354191	1
PEG10	nmf4	0.319647	2
LAMP5	nmf4	0.314349	3
SYNPR	nmf4	0.313468	4
ARPP21	nmf4	0.306399	5
HTR2C	nmf4	0.304256	6
SCG2	nmf4	0.303113	7
CRYM	nmf4	0.2995	8
PDYN	nmf4	0.289538	9
NCDN	nmf4	0.283024	10
MAN1A1	nmf4	0.279437	11
COCH	nmf4	0.277106	12
MEG3	nmf4	0.268106	13
NDN	nmf4	0.267471	14
VAT1L	nmf4	0.265732	15
DIRAS3	nmf4	0.265521	16
NNAT	nmf4	0.264416	17
GABRA5	nmf4	0.261203	18
VGF	nmf4	0.259644	19
PEG3	nmf4	0.248476	20
HSPH1	nmf4	0.245605	21
CALY	nmf4	0.245575	22
RAP1GAP	nmf4	0.245351	23
BLCAP	nmf4	0.241152	24
P2RY1	nmf4	0.239872	25
TSPAN7	nmf4	0.236829	26
GAD2	nmf4	0.236208	27
C1QTNF4	nmf4	0.233877	28
ARPP19	nmf4	0.233446	29
PAM	nmf4	0.229231	30
KCTD4	nmf4	0.228365	31
PTPN5	nmf4	0.228191	32
RHBDD2	nmf4	0.226511	33
PTPRN	nmf4	0.220241	34
NSG2	nmf4	0.220129	35
TPD52L1	nmf4	0.219639	36
TSPYL2	nmf4	0.217999	37
CAMKV	nmf4	0.217242	38
GNAL	nmf4	0.217209	39
CALB1	nmf4	0.216989	40
TSPYL1	nmf4	0.214709	41
TMEM130	nmf4	0.214521	42
VSNL1	nmf4	0.214503	43
SYT4	nmf4	0.213506	44
PTPRO	nmf4	0.213398	45
ZNF83	nmf4	0.212653	46
SCG5	nmf4	0.211153	47
CREG2	nmf4	0.210326	48
GRIA2	nmf4	0.208426	49
TMEM158	nmf4	0.207826	50
CTXN1	nmf4	0.207146	51
CPNE5	nmf4	0.205604	52
ATP1A1	nmf4	0.205536	53
SLC32A1	nmf4	0.205227	54
SERPINI1	nmf4	0.20503	55
AK5	nmf4	0.204868	56
SLC9A7	nmf4	0.203266	57
LONRF2	nmf4	0.20319	58
CARHSP1	nmf4	0.200942	59
HS6ST2	nmf4	0.198936	60
PCP4	nmf4	0.197931	61
NSF	nmf4	0.197888	62
CD24	nmf4	0.197672	63
PHYHIP	nmf4	0.197183	64
TCAF1	nmf4	0.196716	65
HSPA8	nmf4	0.196538	66
SLC8A1	nmf4	0.196325	67
CADM3	nmf4	0.196058	68
RAB3C	nmf4	0.19593	69
PREPL	nmf4	0.195044	70
B4GAT1	nmf4	0.194791	71
RTN1	nmf4	0.194741	72
CACNA1E	nmf4	0.194149	73
SV2C	nmf4	0.193774	74
SLC22A17	nmf4	0.191582	75
PRNP	nmf4	0.190921	76
NSG1	nmf4	0.190879	77
UCHL1	nmf4	0.190643	78
DKK3	nmf4	0.190422	79
EPB41L4B	nmf4	0.189528	80
GABRG2	nmf4	0.188981	81
THY1	nmf4	0.187835	82
SEZ6	nmf4	0.187657	83
GPC5	nmf4	0.187588	84
GDA	nmf4	0.187513	85
GPR6	nmf4	0.187233	86
MDH1	nmf4	0.186164	87
ATP6V1H	nmf4	0.186044	88
FKBP1A	nmf4	0.185336	89
BSCL2	nmf4	0.18521	90
NDRG4	nmf4	0.183644	91
ELMOD1	nmf4	0.183115	92
SSTR2	nmf4	0.182819	93
PCSK1N	nmf4	0.181845	94
ANO3	nmf4	0.181445	95
CACNB4	nmf4	0.181334	96
YWHAZ	nmf4	0.17944	97
APP	nmf4	0.179232	98
MRTFB	nmf4	0.179124	99
PPP3CA	nmf4	0.179012	100
C20orf27	nmf4	0.178808	101
PRKCG	nmf4	0.178753	102
MAGEL2	nmf4	0.178732	103
PSD3	nmf4	0.178265	104
ATP6V0C	nmf4	0.176861	105
ATP6AP2	nmf4	0.176495	106
PSAP	nmf4	0.175802	107
FRRS1L	nmf4	0.175644	108
MEIS2	nmf4	0.175314	109
TMEM35A	nmf4	0.175145	110
ARF3	nmf4	0.174617	111
USP11	nmf4	0.174427	112
PLPPR1	nmf4	0.174344	113
CAMK4	nmf4	0.172729	114
MAPK1	nmf4	0.171764	115
KCNQ5	nmf4	0.171351	116
THRA	nmf4	0.170857	117
INPP5A	nmf4	0.170394	118
BCL11B	nmf4	0.170217	119
GAP43	nmf4	0.169622	120
SLK	nmf4	0.16936	121
FOXO1	nmf4	0.169279	122
LMO3	nmf4	0.168604	123
GABRB3	nmf4	0.168302	124
CHL1	nmf4	0.168154	125
TMEM59L	nmf4	0.16788	126
ATP1B1	nmf4	0.167845	127
EIF1B	nmf4	0.167804	128
PLD3	nmf4	0.167052	129
ALKAL2	nmf4	0.166657	130
FOXP1	nmf4	0.166587	131
ACTN1	nmf4	0.166101	132
ACTG1	nmf4	0.165881	133
PPP1R1B	nmf4	0.165771	134
GHITM	nmf4	0.165548	135
ENTPD6	nmf4	0.164371	136
PGRMC1	nmf4	0.164304	137
ENO1	nmf4	0.163037	138
AC107398.3	nmf4	0.162597	139
SORCS3	nmf4	0.162261	140
CCDC6	nmf4	0.161898	141
HSP90AA1	nmf4	0.161888	142
NPTN	nmf4	0.161786	143
SYN2	nmf4	0.161338	144
PSD	nmf4	0.160689	145
ENO2	nmf4	0.160623	146
ACTR3B	nmf4	0.160481	147
MMD	nmf4	0.160338	148
UTRN	nmf4	0.160192	149
DDX24	nmf4	0.160142	150
CADM1	nmf4	0.160132	151
CACNB2	nmf4	0.160017	152
WASF1	nmf4	0.159964	153
FNDC9	nmf4	0.159768	154
ANKS1B	nmf4	0.159489	155
RNF150	nmf4	0.158426	156
NETO2	nmf4	0.158404	157
CALM3	nmf4	0.158203	158
KCNIP2	nmf4	0.158005	159
ITFG1	nmf4	0.157859	160
SERINC1	nmf4	0.157368	161
G3BP2	nmf4	0.156724	162
RCN1	nmf4	0.156702	163
SESN3	nmf4	0.156342	164
KLF5	nmf4	0.156247	165
PIANP	nmf4	0.15608	166
OSBPL8	nmf4	0.155969	167
SH2D5	nmf4	0.155885	168
BEX2	nmf4	0.15583	169
PTK2B	nmf4	0.155823	170
YWHAB	nmf4	0.1557	171
BEX1	nmf4	0.155699	172
NUDT11	nmf4	0.154904	173
MAGED1	nmf4	0.15471	174
SDCBP	nmf4	0.154371	175
TUSC3	nmf4	0.1538	176
PHACTR1	nmf4	0.153397	177
SPOCK2	nmf4	0.153357	178
SGIP1	nmf4	0.153274	179
UBC	nmf4	0.153207	180
YWHAH	nmf4	0.152966	181
SLC4A10	nmf4	0.152681	182
PRKAR1B	nmf4	0.152575	183
PRKACB	nmf4	0.152573	184
SLC7A14	nmf4	0.152567	185
PGM2L1	nmf4	0.152549	186
ADGRB2	nmf4	0.152355	187
CBLN4	nmf4	0.152133	188
PNMA2	nmf4	0.151869	189
ITGAV	nmf4	0.151863	190
CELF5	nmf4	0.151609	191
PRKCB	nmf4	0.151496	192
PRKCH	nmf4	0.151426	193
PDP1	nmf4	0.151377	194
PPP1R7	nmf4	0.151352	195
KCTD12	nmf4	0.151152	196
PCMT1	nmf4	0.151081	197
BASP1	nmf4	0.151053	198
CELF2	nmf4	0.1508	199
HSP90AB1	nmf4	0.150721	200
TAC1	nmf7	0.284278	1
PDYN	nmf7	0.251416	2
DRD1	nmf7	0.22817	3
CRYM	nmf7	0.217515	4
SYNPR	nmf7	0.199362	5
CNTNAP3B	nmf7	0.194176	6
MAPK1	nmf7	0.188642	7
RELN	nmf7	0.185668	8
NNAT	nmf7	0.185435	9
ARPP21	nmf7	0.181952	10
SCG2	nmf7	0.18164	11
TMEM158	nmf7	0.178727	12
LAMP5	nmf7	0.177414	13
TSPAN7	nmf7	0.175118	14
RTN1	nmf7	0.170262	15
GABRA5	nmf7	0.169788	16
NSG2	nmf7	0.168636	17
VSNL1	nmf7	0.167714	18
PCSK1N	nmf7	0.16759	19
BLCAP	nmf7	0.166725	20
CAMKV	nmf7	0.166246	21
ELMOD1	nmf7	0.164992	22
CALY	nmf7	0.16468	23
PRKCG	nmf7	0.16381	24
GRIA2	nmf7	0.162553	25
CAMK4	nmf7	0.162283	26
TMEM130	nmf7	0.161489	27
DKK3	nmf7	0.158652	28
PCDH10	nmf7	0.158204	29
MAN1A1	nmf7	0.158073	30
RAP1GAP	nmf7	0.156756	31
NCDN	nmf7	0.155718	32
WFS1	nmf7	0.155337	33
NDN	nmf7	0.154736	34
PEG10	nmf7	0.15466	35
LY6H	nmf7	0.153147	36
CNKSR2	nmf7	0.151967	37
STRIP2	nmf7	0.151788	38
PRKACB	nmf7	0.15156	39
PPP3CA	nmf7	0.151331	40
PEG3	nmf7	0.149308	41
PLPPR4	nmf7	0.149189	42
SLC22A17	nmf7	0.148595	43
SYN2	nmf7	0.148003	44
RHBDD2	nmf7	0.147394	45
GNAL	nmf7	0.14709	46
VAT1L	nmf7	0.146436	47
ANO3	nmf7	0.146175	48
PPP1R1B	nmf7	0.145279	49
THY1	nmf7	0.145235	50
TSPYL1	nmf7	0.145132	51
UCHL1	nmf7	0.145041	52
SCG5	nmf7	0.144878	53
TMEM59L	nmf7	0.144115	54
ITM2C	nmf7	0.143268	55
MRTFB	nmf7	0.143159	56
YWHAZ	nmf7	0.142604	57
GABRB3	nmf7	0.142506	58
ATP1A1	nmf7	0.142104	59
NSG1	nmf7	0.141709	60
GRIA1	nmf7	0.14038	61
NPTN	nmf7	0.138857	62
TSC22D1	nmf7	0.138559	63
PHYHIP	nmf7	0.138356	64
SYT4	nmf7	0.138088	65
MCTP1	nmf7	0.137986	66
MDH1	nmf7	0.137581	67
CHL1	nmf7	0.137307	68
MAP2K1	nmf7	0.136896	69
C1QTNF4	nmf7	0.135806	70
CHN1	nmf7	0.135454	71
FAM171A1	nmf7	0.135437	72
BSCL2	nmf7	0.135006	73
ATP8A1	nmf7	0.134458	74
ST6GALNAC5	nmf7	0.133754	75
PREPL	nmf7	0.133424	76
C20orf27	nmf7	0.132698	77
PNMA2	nmf7	0.132342	78
FAT3	nmf7	0.132324	79
HSPH1	nmf7	0.132319	80
LSAMP	nmf7	0.131578	81
GDA	nmf7	0.13157	82
SEZ6	nmf7	0.130604	83
CALB1	nmf7	0.130542	84
NSF	nmf7	0.130432	85
STXBP1	nmf7	0.130258	86
ARPP19	nmf7	0.130018	87
MEG3	nmf7	0.130017	88
PLPPR1	nmf7	0.129463	89
VSTM2A	nmf7	0.12935	90
HPCAL4	nmf7	0.128386	91
CTXN1	nmf7	0.128285	92
PDE1B	nmf7	0.128074	93
MAGED1	nmf7	0.127193	94
B4GAT1	nmf7	0.127182	95
PTPRN	nmf7	0.127005	96
GRIN1	nmf7	0.126723	97
PRNP	nmf7	0.126493	98
SLC32A1	nmf7	0.126179	99
AC009041.2	nmf7	0.126074	100
TUBB2A	nmf7	0.126065	101
EIF4A2	nmf7	0.125401	102
HSPA8	nmf7	0.12524	103
PLD3	nmf7	0.124829	104
RTN3	nmf7	0.124736	105
USP11	nmf7	0.124652	106
TMSB10	nmf7	0.124622	107
KCTD4	nmf7	0.12442	108
BEX1	nmf7	0.124391	109
LAMB1	nmf7	0.124053	110
SLC12A5	nmf7	0.124012	111
WASF1	nmf7	0.123635	112
CYP46A1	nmf7	0.12361	113
GPM6A	nmf7	0.123448	114
GPR155	nmf7	0.123316	115
ADCY5	nmf7	0.123305	116
CELF5	nmf7	0.123303	117
CPNE5	nmf7	0.123238	118
PRKAR1B	nmf7	0.123085	119
SARAF	nmf7	0.122929	120
SLC2A13	nmf7	0.12279	121
YWHAH	nmf7	0.122501	122
BEX2	nmf7	0.122109	123
BEX3	nmf7	0.12208	124
ADCY3	nmf7	0.121986	125
ITFG1	nmf7	0.121651	126
HSP90AB1	nmf7	0.121536	127
NDFIP1	nmf7	0.1215	128
DNM1	nmf7	0.121384	129
ICAM5	nmf7	0.121337	130
STMN3	nmf7	0.120748	131
PAM	nmf7	0.120696	132
FRRS1L	nmf7	0.120663	133
PIANP	nmf7	0.120613	134
HSP90AA1	nmf7	0.120506	135
SSX2IP	nmf7	0.120291	136
ATP2B1	nmf7	0.120262	137
SERPINI1	nmf7	0.119668	138
GAP43	nmf7	0.119239	139
CAMK2B	nmf7	0.118514	140
SORCS1	nmf7	0.118508	141
PTK2B	nmf7	0.118347	142
NDRG4	nmf7	0.117946	143
KLHL2	nmf7	0.117761	144
GRM5	nmf7	0.117302	145
PGRMC1	nmf7	0.117029	146
NEGR1	nmf7	0.116921	147
CDK17	nmf7	0.116842	148
PTMS	nmf7	0.11671	149
ZCCHC12	nmf7	0.116427	150
PTPN5	nmf7	0.116318	151
CNTNAP2	nmf7	0.116153	152
ACTG1	nmf7	0.115945	153
PNCK	nmf7	0.115935	154
AKAP5	nmf7	0.11531	155
BAIAP2	nmf7	0.115119	156
GABRD	nmf7	0.115037	157
OCIAD1	nmf7	0.115006	158
ARF3	nmf7	0.114906	159
POU3F4	nmf7	0.114877	160
PSD	nmf7	0.114845	161
YWHAB	nmf7	0.114753	162
CELF2	nmf7	0.11465	163
SIPA1L1	nmf7	0.114591	164
NELL2	nmf7	0.114528	165
PTPRN2	nmf7	0.114494	166
SYT1	nmf7	0.114357	167
KLF5	nmf7	0.114345	168
RFK	nmf7	0.114247	169
TUSC3	nmf7	0.11397	170
DCLK1	nmf7	0.113812	171
PRKAR2B	nmf7	0.113643	172
ACTN1	nmf7	0.113492	173
PJA2	nmf7	0.113403	174
PSAP	nmf7	0.11331	175
SOWAHA	nmf7	0.113118	176
PRKCH	nmf7	0.112986	177
CADM1	nmf7	0.112971	178
THRA	nmf7	0.112091	179
RCN1	nmf7	0.112011	180
PTPRO	nmf7	0.11182	181
CNTN1	nmf7	0.111572	182
ITPR1	nmf7	0.111548	183
CCK	nmf7	0.111289	184
SLC35D3	nmf7	0.111148	185
RARB	nmf7	0.111105	186
GRINA	nmf7	0.110832	187
MYT1L	nmf7	0.110748	188
ABI2	nmf7	0.110715	189
PKM	nmf7	0.110695	190
TIAM1	nmf7	0.110596	191
SSTR2	nmf7	0.110586	192
PDZD2	nmf7	0.109923	193
PNMA1	nmf7	0.109783	194
LONRF2	nmf7	0.109767	195
KCNK1	nmf7	0.109733	196
APP	nmf7	0.109684	197
PNMA8A	nmf7	0.109476	198
ARF1	nmf7	0.10938	199
HRH3	nmf7	0.109222	200
PENK	nmf10	0.437338	1
PTPRM	nmf10	0.38124	2
ARPP21	nmf10	0.320163	3
SYNPR	nmf10	0.315741	4
CRYM	nmf10	0.306924	5
DRD2	nmf10	0.3029	6
ADORA2A	nmf10	0.301709	7
TSPAN7	nmf10	0.299338	8
GPR6	nmf10	0.297964	9
LAMP5	nmf10	0.28757	10
CALB1	nmf10	0.287364	11
PEG10	nmf10	0.279732	12
SCG2	nmf10	0.27869	13
ARPP19	nmf10	0.27783	14
HTR2C	nmf10	0.273372	15
ANO3	nmf10	0.272635	16
MAPK1	nmf10	0.272146	17
NCDN	nmf10	0.270162	18
NSG2	nmf10	0.269413	19
PPP3CA	nmf10	0.26374	20
MAN1A1	nmf10	0.261554	21
TMEM158	nmf10	0.261093	22
NNAT	nmf10	0.260128	23
CAMKV	nmf10	0.259067	24
RAP1GAP	nmf10	0.258656	25
GRIA2	nmf10	0.251506	26
GNAL	nmf10	0.250944	27
BLCAP	nmf10	0.250679	28
PTPN5	nmf10	0.248246	29
ATP1A1	nmf10	0.243516	30
COCH	nmf10	0.242873	31
DKK3	nmf10	0.241227	32
UTRN	nmf10	0.241206	33
NPTN	nmf10	0.24092	34
PPP1R1B	nmf10	0.238159	35
TSPYL1	nmf10	0.238044	36
ELMOD1	nmf10	0.237547	37
RTN1	nmf10	0.234146	38
PHYHIP	nmf10	0.233447	39
GABRA5	nmf10	0.232979	40
HSPH1	nmf10	0.231938	41
LPL	nmf10	0.231421	42
P2RY1	nmf10	0.231336	43
CHN1	nmf10	0.230433	44
C1QTNF4	nmf10	0.229784	45
PREPL	nmf10	0.228756	46
THY1	nmf10	0.228464	47
CAMK4	nmf10	0.226904	48
CALY	nmf10	0.225464	49
SCG5	nmf10	0.225274	50
PDE1B	nmf10	0.225133	51
MRTFB	nmf10	0.224209	52
CPNE5	nmf10	0.223681	53
MDH1	nmf10	0.223632	54
PEG3	nmf10	0.223014	55
ATP2B1	nmf10	0.222976	56
WASF1	nmf10	0.221926	57
SLC9A7	nmf10	0.221846	58
PNMA2	nmf10	0.2213	59
SLC22A17	nmf10	0.221095	60
NSF	nmf10	0.221037	61
GAD2	nmf10	0.220492	62
CYP46A1	nmf10	0.219168	63
SLC12A5	nmf10	0.219021	64
TMEM130	nmf10	0.218484	65
NDN	nmf10	0.218251	66
GPR88	nmf10	0.217666	67
PAM	nmf10	0.217418	68
HPCA	nmf10	0.216818	69
ITFG1	nmf10	0.21671	70
ATP8A1	nmf10	0.216603	71
SYN2	nmf10	0.214045	72
CAMK2B	nmf10	0.213305	73
CDK17	nmf10	0.212092	74
PRKCG	nmf10	0.211668	75
SEZ6	nmf10	0.211542	76
MAP2K1	nmf10	0.211476	77
CTXN1	nmf10	0.211319	78
SESN3	nmf10	0.211258	79
PLPPR4	nmf10	0.210629	80
RGS14	nmf10	0.210353	81
ACTN1	nmf10	0.210015	82
GUCY1B1	nmf10	0.209438	83
AK5	nmf10	0.209301	84
NDRG4	nmf10	0.208848	85
TSC22D1	nmf10	0.208465	86
SYT4	nmf10	0.207414	87
PCP4	nmf10	0.206177	88
MCTP1	nmf10	0.205791	89
YWHAZ	nmf10	0.205537	90
PCSK1N	nmf10	0.205272	91
ST8SIA3	nmf10	0.20503	92
CHL1	nmf10	0.204075	93
SOWAHA	nmf10	0.202913	94
UCHL1	nmf10	0.202269	95
FRRS1L	nmf10	0.201821	96
PRNP	nmf10	0.200627	97
RBFOX1	nmf10	0.200046	98
TUSC3	nmf10	0.200015	99
GDA	nmf10	0.199827	100
ENC1	nmf10	0.199602	101
FKBP1A	nmf10	0.199485	102
GABRB3	nmf10	0.199351	103
PRKACB	nmf10	0.199128	104
LONRF2	nmf10	0.198849	105
SLC32A1	nmf10	0.198123	106
MEG3	nmf10	0.197432	107
TMEM59L	nmf10	0.197256	108
SLC2A13	nmf10	0.196242	109
NSG1	nmf10	0.195503	110
YJEFN3	nmf10	0.194675	111
RHBDD2	nmf10	0.194482	112
KCNIP2	nmf10	0.19438	113
NGEF	nmf10	0.193724	114
GRIN1	nmf10	0.19351	115
TLE4	nmf10	0.1935	116
C20orf27	nmf10	0.191546	117
DIRAS3	nmf10	0.190957	118
PLD3	nmf10	0.19021	119
ENO2	nmf10	0.189224	120
PLPPR1	nmf10	0.189088	121
HSPA8	nmf10	0.188902	122
GABRG2	nmf10	0.188702	123
TPD52L1	nmf10	0.188586	124
BAIAP2	nmf10	0.188496	125
GRM5	nmf10	0.187754	126
PTPRN	nmf10	0.187343	127
ARF3	nmf10	0.187276	128
VAT1L	nmf10	0.187149	129
PRKCB	nmf10	0.187093	130
CALM3	nmf10	0.186395	131
PIANP	nmf10	0.186041	132
TCAF1	nmf10	0.185612	133
LMO3	nmf10	0.185462	134
GPM6A	nmf10	0.184525	135
STRIP2	nmf10	0.183947	136
AKAP5	nmf10	0.183031	137
MAP2	nmf10	0.182924	138
TSPYL2	nmf10	0.182891	139
B4GAT1	nmf10	0.182554	140
PTK2B	nmf10	0.182353	141
EIF4A2	nmf10	0.181186	142
TOMM70	nmf10	0.18113	143
ANKS1B	nmf10	0.181111	144
RABGAP1L	nmf10	0.180846	145
SV2C	nmf10	0.180532	146
PSAP	nmf10	0.180312	147
DGKB	nmf10	0.180285	148
GHITM	nmf10	0.179974	149
PLK2	nmf10	0.17991	150
MMD	nmf10	0.179863	151
KCTD4	nmf10	0.179565	152
ITM2C	nmf10	0.179068	153
FBXL16	nmf10	0.178966	154
CACNA1E	nmf10	0.178797	155
SDCBP	nmf10	0.178398	156
SCN2A	nmf10	0.178236	157
USP11	nmf10	0.178187	158
BSCL2	nmf10	0.177719	159
MXRA7	nmf10	0.177675	160
RAB3C	nmf10	0.177387	161
GABRD	nmf10	0.177309	162
ACTN2	nmf10	0.17708	163
RTN4	nmf10	0.17698	164
KCNAB1	nmf10	0.176623	165
PRKCH	nmf10	0.176393	166
MEIS2	nmf10	0.176388	167
CNKSR2	nmf10	0.176016	168
CELF5	nmf10	0.175996	169
PKM	nmf10	0.175783	170
CELF2	nmf10	0.175096	171
ATP6V1H	nmf10	0.174881	172
APP	nmf10	0.174784	173
SLC4A10	nmf10	0.174395	174
ATP2B2	nmf10	0.174096	175
ARF1	nmf10	0.174057	176
NAPB	nmf10	0.17398	177
MAST3	nmf10	0.172766	178
MAGED1	nmf10	0.172735	179
GRIN2B	nmf10	0.17233	180
PSD	nmf10	0.172319	181
TSPYL4	nmf10	0.17208	182
PPP2R1A	nmf10	0.172032	183
CYFIP2	nmf10	0.171981	184
SDC2	nmf10	0.17198	185
GRIA1	nmf10	0.171795	186
BEX1	nmf10	0.171557	187
BEX2	nmf10	0.171436	188
PNCK	nmf10	0.171185	189
NETO2	nmf10	0.170774	190
ACTR3B	nmf10	0.170455	191
NDFIP1	nmf10	0.170261	192
ZFAND5	nmf10	0.170046	193
PKIA	nmf10	0.169954	194
ADAM23	nmf10	0.169329	195
AC009041.2	nmf10	0.168698	196
ABI2	nmf10	0.168637	197
SARAF	nmf10	0.168543	198
WFS1	nmf10	0.168383	199
SIPA1L1	nmf10	0.168262	200
SLC1A2	nmf39	0.377702	1
SLC1A3	nmf39	0.372809	2
GJA1	nmf39	0.364924	3
AQP4	nmf39	0.344209	4
GLUL	nmf39	0.333087	5
CPE	nmf39	0.315559	6
EDNRB	nmf39	0.313225	7
PLPP3	nmf39	0.308269	8
SPARCL1	nmf39	0.304793	9
ATP1B2	nmf39	0.295489	10
APOE	nmf39	0.295206	11
TUBB2B	nmf39	0.293397	12
ATP1A2	nmf39	0.28664	13
WIF1	nmf39	0.277876	14
SLC4A4	nmf39	0.256764	15
CLU	nmf39	0.255249	16
EFEMP1	nmf39	0.253849	17
ETNPPL	nmf39	0.251437	18
ITM2C	nmf39	0.247708	19
GJB6	nmf39	0.246941	20
PTPRZ1	nmf39	0.24654	21
GLUD1	nmf39	0.246218	22
SERPINE2	nmf39	0.245034	23
FGFR3	nmf39	0.243915	24
CSPG5	nmf39	0.242275	25
PTN	nmf39	0.241086	26
HTRA1	nmf39	0.237962	27
F3	nmf39	0.237453	28
ADGRG1	nmf39	0.233493	29
DDAH1	nmf39	0.231221	30
METTL7A	nmf39	0.228854	31
GPR37L1	nmf39	0.225883	32
NTRK2	nmf39	0.220822	33
TIMP3	nmf39	0.216869	34
GPM6A	nmf39	0.212985	35
SLC1A4	nmf39	0.21293	36
SPON1	nmf39	0.212544	37
MARCKS	nmf39	0.208838	38
AHCYL1	nmf39	0.207735	39
ALDOC	nmf39	0.206783	40
PON2	nmf39	0.206712	41
ID4	nmf39	0.206535	42
LRIG1	nmf39	0.199106	43
C1orf61	nmf39	0.197717	44
CRLF1	nmf39	0.197251	45
SOX2	nmf39	0.195191	46
PEG10	nmf39	0.194086	47
MLC1	nmf39	0.1934	48
ANOS1	nmf39	0.191327	49
HES5	nmf39	0.190438	50
SOX9	nmf39	0.190341	51
NTSR2	nmf39	0.189578	52
AGT	nmf39	0.185651	53
MGST1	nmf39	0.185387	54
TTYH1	nmf39	0.18526	55
CADM1	nmf39	0.184168	56
VIM	nmf39	0.183376	57
S1PR1	nmf39	0.181793	58
GABRA2	nmf39	0.179039	59
PIK3C2A	nmf39	0.178613	60
SLC7A11	nmf39	0.175372	61
EZR	nmf39	0.170256	62
FAM171B	nmf39	0.169278	63
MFGE8	nmf39	0.168918	64
NRXN1	nmf39	0.168789	65
ADGRV1	nmf39	0.167	66
STOM	nmf39	0.164537	67
VSNL1	nmf39	0.164434	68
GABRG1	nmf39	0.16383	69
PLTP	nmf39	0.163444	70
MT1E	nmf39	0.161308	71
TMEM47	nmf39	0.160086	72
CST3	nmf39	0.159268	73
TSPAN7	nmf39	0.159116	74
NCAN	nmf39	0.157711	75
MT1G	nmf39	0.156946	76
TRIL	nmf39	0.156732	77
SLC39A12	nmf39	0.156246	78
SLC15A2	nmf39	0.15601	79
SDC4	nmf39	0.155594	80
SLC6A11	nmf39	0.155255	81
CNN3	nmf39	0.155156	82
PBXIP1	nmf39	0.154	83
TMBIM6	nmf39	0.153853	84
SLC3A2	nmf39	0.15328	85
SRI	nmf39	0.152718	86
SDC2	nmf39	0.152683	87
CDC42EP4	nmf39	0.152242	88
BMPR1B	nmf39	0.149829	89
HSD17B6	nmf39	0.149659	90
SLCO1C1	nmf39	0.148627	91
CLDN10	nmf39	0.14841	92
MAP2	nmf39	0.148058	93
APOC1	nmf39	0.146514	94
SFXN5	nmf39	0.146456	95
WLS	nmf39	0.145553	96
PDLIM5	nmf39	0.145117	97
SLC9A6	nmf39	0.144828	98
CHPT1	nmf39	0.144729	99
HLA-A	nmf39	0.14321	100
SESN3	nmf39	0.143084	101
AC107398.3	nmf39	0.14291	102
SCD5	nmf39	0.14287	103
GPAM	nmf39	0.142059	104
ITM2B	nmf39	0.141721	105
LRP1	nmf39	0.140668	106
PTCH1	nmf39	0.140424	107
IGFBP7	nmf39	0.140406	108
ENO1	nmf39	0.139694	109
ZFP36L1	nmf39	0.138839	110
OLFM2	nmf39	0.137698	111
ASTN1	nmf39	0.1372	112
ANK2	nmf39	0.136802	113
MT2A	nmf39	0.13678	114
TUBB2A	nmf39	0.135694	115
PEA15	nmf39	0.135125	116
NNAT	nmf39	0.134866	117
BCAN	nmf39	0.134818	118
SDC3	nmf39	0.134734	119
FHL1	nmf39	0.134517	120
SLC7A10	nmf39	0.133883	121
LIFR	nmf39	0.1332	122
GABBR1	nmf39	0.132964	123
GRM3	nmf39	0.132767	124
TP53BP2	nmf39	0.131505	125
APC	nmf39	0.131292	126
ME1	nmf39	0.131121	127
ATP13A4	nmf39	0.130146	128
FERMT2	nmf39	0.13005	129
LHX2	nmf39	0.129893	130
ADCYAP1R1	nmf39	0.129753	131
SARAF	nmf39	0.129326	132
SLC6A1	nmf39	0.129325	133
CXCL14	nmf39	0.128927	134
ADD3	nmf39	0.128689	135
SCG2	nmf39	0.128505	136
SCRG1	nmf39	0.127675	137
LDHB	nmf39	0.127315	138
GRIA2	nmf39	0.127115	139
PCDH17	nmf39	0.127018	140
FJX1	nmf39	0.126946	141
SLC13A5	nmf39	0.126848	142
ACSL6	nmf39	0.126742	143
BMP7	nmf39	0.126527	144
LRP4	nmf39	0.124714	145
RAMP1	nmf39	0.124667	146
ABCA1	nmf39	0.124272	147
PSAP	nmf39	0.12423	148
AHCYL2	nmf39	0.123311	149
MSI2	nmf39	0.122938	150
DTNA	nmf39	0.12281	151
MT3	nmf39	0.122807	152
MGAT4C	nmf39	0.122509	153
ATP2B4	nmf39	0.12223	154
PRKCA	nmf39	0.122115	155
PCSK1N	nmf39	0.121924	156
PSAT1	nmf39	0.121836	157
SCG3	nmf39	0.121507	158
LSAMP	nmf39	0.121416	159
LFNG	nmf39	0.121053	160
PRNP	nmf39	0.121	161
PDYN	nmf39	0.120814	162
AC104072.1	nmf39	0.120256	163
NOTCH2	nmf39	0.120183	164
CHL1	nmf39	0.120071	165
TPP1	nmf39	0.120034	166
ENHO	nmf39	0.120024	167
ALDH6A1	nmf39	0.119643	168
PLSCR4	nmf39	0.119509	169
SYNPR	nmf39	0.119471	170
CD81	nmf39	0.119302	171
NDN	nmf39	0.11899	172
NRCAM	nmf39	0.118413	173
ELOVL2	nmf39	0.118136	174
GABRA5	nmf39	0.117859	175
LAMP5	nmf39	0.117848	176
HPCAL4	nmf39	0.11737	177
ACSBG1	nmf39	0.117295	178
BLCAP	nmf39	0.117291	179
RAB31	nmf39	0.116672	180
MAPK1	nmf39	0.116634	181
AXL	nmf39	0.116532	182
CALY	nmf39	0.116257	183
EPHX1	nmf39	0.115718	184
ALDH2	nmf39	0.115704	185
GSTM3	nmf39	0.115674	186
LAPTM4A	nmf39	0.115338	187
TNS3	nmf39	0.115316	188
CTNNA2	nmf39	0.114704	189
DKK3	nmf39	0.114554	190
SLC22A17	nmf39	0.114499	191
HEPACAM	nmf39	0.114334	192
BAIAP3	nmf39	0.114281	193
MYORG	nmf39	0.114149	194
SYT11	nmf39	0.114067	195
B4GAT1	nmf39	0.11386	196
RGMA	nmf39	0.113605	197
ASPH	nmf39	0.113562	198
PRKACB	nmf39	0.113424	199
ABAT	nmf39	0.113124	200
