## Supplementary material for "Spatiomolecular mapping reveals anatomical organization of heterogeneous cell types in the human nucleus accumbens": Table S12

### Sheet: Sheet1
Gene	NMF factor	Correlation	Rank
CPNE4	nmf34	0.191886	1
FOXP2	nmf34	0.172123	2
RXFP1	nmf34	0.167277	3
SLC35F1	nmf34	0.160269	4
TRHDE	nmf34	0.153277	5
PLCB1	nmf34	0.152104	6
DIRAS2	nmf34	0.140507	7
TAC1	nmf34	0.139337	8
SEMA5B	nmf34	0.134013	9
PDE10A	nmf34	0.132815	10
TSHZ1	nmf34	0.123475	11
CXCL14	nmf34	0.12086	12
NRGN	nmf34	0.116885	13
PCSK2	nmf34	0.114825	14
LUZP2	nmf34	0.114496	15
GFRA1	nmf34	0.109909	16
GRIN2A	nmf34	0.108449	17
DCLK1	nmf34	0.107605	18
OPCML	nmf34	0.106289	19
PDE8B	nmf34	0.10599	20
PMEPA1	nmf34	0.103557	21
IVNS1ABP	nmf34	0.103395	22
RXRG	nmf34	0.10335	23
RASGRP1	nmf34	0.097932	24
NPTX1	nmf34	0.0954142	25
SORCS2	nmf34	0.0921864	26
GPR88	nmf34	0.0911117	27
GPR26	nmf34	0.0910548	28
PHACTR1	nmf34	0.0904897	29
CAMK2D	nmf34	0.0902599	30
DRD1	nmf34	0.0895203	31
VSTM2A	nmf34	0.0872829	32
LRPAP1	nmf34	0.0870013	33
TRHDE-AS1	nmf34	0.0869789	34
PCDH10	nmf34	0.086684	35
GPR158	nmf34	0.0862386	36
SLC35D3	nmf34	0.0858838	37
ATP2B1	nmf34	0.0839481	38
ERBB4	nmf34	0.083743	39
PBX3	nmf34	0.083305	40
SEZ6L	nmf34	0.0829239	41
NPTN	nmf34	0.0827501	42
GPRIN3	nmf34	0.0827222	43
MAP2K1	nmf34	0.0816206	44
NELL2	nmf34	0.0806522	45
ANKRD6	nmf34	0.0801888	46
SORCS1	nmf34	0.0801882	47
PCP4L1	nmf34	0.0799932	48
NETO1	nmf34	0.079779	49
CAMK2N1	nmf34	0.0786531	50
NTNG1	nmf34	0.078545	51
CALCRL	nmf34	0.0767093	52
ACTN2	nmf34	0.0761031	53
MYT1L	nmf34	0.0759594	54
KCNT2	nmf34	0.0756711	55
PPP3CA	nmf34	0.0754991	56
VSTM2L	nmf34	0.074742	57
KIT	nmf34	0.0745036	58
SYT1	nmf34	0.0744505	59
RIMBP2	nmf34	0.074288	60
CNTN5	nmf34	0.0741847	61
OLFM3	nmf34	0.0740557	62
SYP	nmf34	0.0737847	63
ATP2B4	nmf34	0.0725819	64
DLX6-AS1	nmf34	0.0721973	65
PDYN	nmf34	0.0721211	66
ATP2B2	nmf34	0.0714779	67
NRXN1	nmf34	0.071313	68
CDK17	nmf34	0.0711497	69
PCP4	nmf34	0.0711481	70
NRXN3	nmf34	0.0706198	71
C11orf87	nmf34	0.0702311	72
TIAM2	nmf34	0.0699555	73
NECAB1	nmf34	0.0697268	74
STMN1	nmf34	0.0696928	75
PRKACB	nmf34	0.0692453	76
AC104083.1	nmf34	0.0691771	77
NGEF	nmf34	0.0691616	78
EPHA4	nmf34	0.0687646	79
SCN4B	nmf34	0.0686374	80
PTH2R	nmf34	0.0684491	81
CASZ1	nmf34	0.0684442	82
OPRM1	nmf34	0.068324	83
NEDD4L	nmf34	0.0682342	84
SNAP25	nmf34	0.0676584	85
PLXNA2	nmf34	0.0675626	86
LRRTM3	nmf34	0.0669013	87
RERG	nmf34	0.0667612	88
VGF	nmf34	0.0666779	89
ATP1B1	nmf34	0.0666551	90
BZW2	nmf34	0.0662006	91
PFKP	nmf34	0.0659648	92
KCNIP1	nmf34	0.0658469	93
ILDR2	nmf34	0.0656633	94
GPM6A	nmf34	0.0655114	95
FRAS1	nmf34	0.0655005	96
PJA2	nmf34	0.0652982	97
MEIS2	nmf34	0.0652169	98
RYR3	nmf34	0.0651715	99
PTPRT	nmf34	0.0650825	100
SEMA6D	nmf34	0.0643404	101
FGF14	nmf34	0.0641775	102
FHOD3	nmf34	0.0641049	103
RBFOX1	nmf34	0.0640795	104
TIAM1	nmf34	0.062773	105
NSG2	nmf34	0.0626238	106
GUCY1A1	nmf34	0.0622617	107
RTN4	nmf34	0.0620902	108
SLIT1	nmf34	0.0619965	109
TENM1	nmf34	0.061955	110
DKK3	nmf34	0.0617855	111
PLPPR4	nmf34	0.0615069	112
CPLX2	nmf34	0.0614606	113
ADCY5	nmf34	0.0610988	114
STUM	nmf34	0.0604544	115
NDRG4	nmf34	0.0603455	116
SNHG14	nmf34	0.0599362	117
APP	nmf34	0.0596768	118
CDH11	nmf34	0.0596287	119
CRHR2	nmf34	0.059453	120
WSCD2	nmf34	0.0592596	121
NRSN1	nmf34	0.0588417	122
GUCY1B1	nmf34	0.0587774	123
CADM2	nmf34	0.0587679	124
UST	nmf34	0.0587366	125
REEP5	nmf34	0.0585095	126
CALM1	nmf34	0.0584847	127
NPPB	nmf34	0.0581013	128
NCAN	nmf34	0.05809	129
ATP1A3	nmf34	0.0580812	130
CAMKK2	nmf34	0.058047	131
KIAA1549L	nmf34	0.0576072	132
STRIP2	nmf34	0.0574445	133
GALNTL6	nmf34	0.0571847	134
BEND7	nmf34	0.0571542	135
CAMTA1	nmf34	0.0570875	136
GPHN	nmf34	0.057063	137
DPP6	nmf34	0.0569903	138
THY1	nmf34	0.0569894	139
GABRD	nmf34	0.0569585	140
PDE7B	nmf34	0.0567003	141
OTOF	nmf34	0.0563938	142
BRINP1	nmf34	0.0563218	143
MEG3	nmf34	0.0563095	144
LRATD1	nmf34	0.055823	145
RGS4	nmf34	0.0554613	146
MRTFB	nmf34	0.0552912	147
H2AFZ	nmf34	0.0548691	148
STXBP1	nmf34	0.0546916	149
ZSWIM6	nmf34	0.0545212	150
GRIK1	nmf34	0.0543734	151
TACR1	nmf34	0.0542404	152
FKBP1A	nmf34	0.0540716	153
SSBP3	nmf34	0.0539862	154
PTPRO	nmf34	0.0538741	155
FOXG1	nmf34	0.0535933	156
FRK	nmf34	0.0534019	157
IDS	nmf34	0.0533575	158
SNCA	nmf34	0.0533239	159
INPP5F	nmf34	0.0532679	160
KLHL2	nmf34	0.0532517	161
NSF	nmf34	0.0532276	162
PNMA1	nmf34	0.0531642	163
SCG5	nmf34	0.0531316	164
PDE2A	nmf34	0.0531244	165
SCN2A	nmf34	0.0530827	166
KCNF1	nmf34	0.0530223	167
WASF1	nmf34	0.0529464	168
RUNX1T1	nmf34	0.0526996	169
PRKCE	nmf34	0.0526778	170
SCG2	nmf34	0.05267	171
EPB41	nmf34	0.0525469	172
RYR2	nmf34	0.0525295	173
NRXN2	nmf34	0.0519385	174
HSPA12A	nmf34	0.0518985	175
OSBPL8	nmf34	0.0515564	176
HSP90AA1	nmf34	0.0513633	177
DGKB	nmf34	0.0512866	178
STXBP5L	nmf34	0.0512132	179
ELMOD1	nmf34	0.0511483	180
KCTD1	nmf34	0.050828	181
B3GAT2	nmf34	0.0508246	182
LGI1	nmf34	0.0505517	183
ENTPD3	nmf34	0.0504701	184
SLC8A2	nmf34	0.0504297	185
CHN1	nmf34	0.0504241	186
ATP2A2	nmf34	0.0504039	187
SLC25A12	nmf34	0.0503418	188
EFR3A	nmf34	0.0503204	189
SSX2IP	nmf34	0.0502985	190
CELF2	nmf34	0.0502531	191
PRMT7	nmf34	0.0500312	192
GRIA3	nmf34	0.0500075	193
C6orf141	nmf34	0.0499658	194
NRP2	nmf34	0.0498579	195
YWHAG	nmf34	0.0497503	196
FAM155A	nmf34	0.0496891	197
SRM	nmf34	0.0495641	198
LRRC7	nmf34	0.0495048	199
ATP1A1	nmf34	0.0494275	200
SEZ6L	nmf35	0.276236	1
RPRM	nmf35	0.266656	2
RXFP1	nmf35	0.23071	3
CXCL14	nmf35	0.223	4
GABRQ	nmf35	0.207413	5
CAMK2D	nmf35	0.202947	6
FOXP2	nmf35	0.169534	7
SEMA5B	nmf35	0.168694	8
SLC35F1	nmf35	0.165845	9
PCDH11Y	nmf35	0.165473	10
DIRAS3	nmf35	0.153453	11
TSHZ1	nmf35	0.149533	12
TRHDE	nmf35	0.149142	13
NRP2	nmf35	0.143754	14
LUZP2	nmf35	0.130066	15
PDE8B	nmf35	0.129771	16
PTH2R	nmf35	0.128931	17
VSNL1	nmf35	0.127956	18
GNG2	nmf35	0.123428	19
DIRAS2	nmf35	0.118072	20
STMN1	nmf35	0.115866	21
PDE1A	nmf35	0.1146	22
VSTM2A	nmf35	0.112817	23
ERBB4	nmf35	0.108832	24
FAM110C	nmf35	0.107054	25
ATP2B4	nmf35	0.106433	26
WFS1	nmf35	0.103414	27
DLX2	nmf35	0.102944	28
STXBP6	nmf35	0.10024	29
PDYN	nmf35	0.0993667	30
CUX2	nmf35	0.0969085	31
TRHDE-AS1	nmf35	0.0960616	32
HOPX	nmf35	0.0937422	33
OPCML	nmf35	0.0935273	34
CADPS	nmf35	0.0925184	35
RASGRP1	nmf35	0.0922758	36
NELL1	nmf35	0.0915445	37
TUBB2A	nmf35	0.0896073	38
MRAP2	nmf35	0.0890553	39
LY6H	nmf35	0.0889939	40
CREG2	nmf35	0.0872665	41
PPFIA2	nmf35	0.0861168	42
TENM1	nmf35	0.0858778	43
FGF14	nmf35	0.0855369	44
CHRM5	nmf35	0.0854857	45
ANKRD6	nmf35	0.0854755	46
AC061961.1	nmf35	0.0852898	47
TMEM35A	nmf35	0.0852033	48
BAIAP3	nmf35	0.0849314	49
OTOF	nmf35	0.0847104	50
TMEM47	nmf35	0.0841886	51
OLFM3	nmf35	0.0841203	52
TMEFF2	nmf35	0.0838904	53
PRKACB	nmf35	0.0836009	54
GALNT16	nmf35	0.0834901	55
OPRM1	nmf35	0.0833693	56
MAP2K1	nmf35	0.0833449	57
GNG4	nmf35	0.0828923	58
PTPRO	nmf35	0.082434	59
PLCB1	nmf35	0.0818441	60
PLPPR4	nmf35	0.0817656	61
VWC2L	nmf35	0.0814947	62
SYN2	nmf35	0.0813579	63
DLX1	nmf35	0.0809408	64
ATP1A3	nmf35	0.0805766	65
GABRA3	nmf35	0.0796377	66
PNMA8A	nmf35	0.0791079	67
KCNJ3	nmf35	0.0790647	68
DCLK1	nmf35	0.0790528	69
SYT1	nmf35	0.0789528	70
SLIT1	nmf35	0.0785895	71
PBX1	nmf35	0.0784757	72
NPFFR2	nmf35	0.0783684	73
GFRA1	nmf35	0.077843	74
PAK1	nmf35	0.0775905	75
TIMP2	nmf35	0.0765185	76
C11orf87	nmf35	0.076484	77
ILDR2	nmf35	0.0759188	78
MEIS2	nmf35	0.0752102	79
STXBP1	nmf35	0.0751438	80
SORCS1	nmf35	0.0747476	81
ARHGAP18	nmf35	0.0747093	82
CPNE4	nmf35	0.0746964	83
CPLX2	nmf35	0.074462	84
DRD1	nmf35	0.0740985	85
PBX3	nmf35	0.0739839	86
SSBP3	nmf35	0.0735784	87
RTN1	nmf35	0.0734503	88
VOPP1	nmf35	0.0733871	89
WDR1	nmf35	0.0733688	90
NAP1L3	nmf35	0.0728031	91
SYNPR	nmf35	0.0717514	92
BEX1	nmf35	0.0715375	93
KCNIP4	nmf35	0.0714823	94
TUBB	nmf35	0.0711459	95
NAPB	nmf35	0.0697709	96
AC104083.1	nmf35	0.0697305	97
PNMA2	nmf35	0.0695181	98
CAMK2N1	nmf35	0.0691209	99
SHISA6	nmf35	0.0689915	100
CRIM1	nmf35	0.0685896	101
BEX3	nmf35	0.0680608	102
VAT1L	nmf35	0.0678007	103
PYDC1	nmf35	0.0675335	104
PPP1R14C	nmf35	0.0672184	105
TMTC1	nmf35	0.0671933	106
ATP1B1	nmf35	0.0671798	107
NRXN3	nmf35	0.0671115	108
CDK17	nmf35	0.067031	109
SNAP25	nmf35	0.0668275	110
ITGA6	nmf35	0.0666006	111
PRPS2	nmf35	0.0664634	112
CLSTN2	nmf35	0.0657335	113
SLC22A17	nmf35	0.065557	114
YWHAQ	nmf35	0.0654427	115
B3GAT2	nmf35	0.065369	116
GUCY1A1	nmf35	0.0651527	117
PCSK2	nmf35	0.0651265	118
PGRMC1	nmf35	0.0651209	119
SYP	nmf35	0.0649313	120
YWHAH	nmf35	0.0648715	121
TMEM59L	nmf35	0.0647272	122
GRIN2A	nmf35	0.064712	123
YWHAB	nmf35	0.064595	124
SLC32A1	nmf35	0.0644776	125
ATP8A1	nmf35	0.0639777	126
HSPA12A	nmf35	0.0639524	127
SOX1	nmf35	0.0638473	128
PCDH10	nmf35	0.0638307	129
SYBU	nmf35	0.063592	130
SYN1	nmf35	0.0635591	131
USP22	nmf35	0.063455	132
DOCK10	nmf35	0.063245	133
PCP4L1	nmf35	0.0631524	134
LSAMP	nmf35	0.0626962	135
TUBB3	nmf35	0.0626786	136
RTN3	nmf35	0.0622363	137
ACVR1C	nmf35	0.061986	138
GUCY1B1	nmf35	0.0616965	139
ETS2	nmf35	0.0615659	140
DOC2B	nmf35	0.0615219	141
SLC8A2	nmf35	0.0612201	142
H2AFZ	nmf35	0.0608678	143
MIAT	nmf35	0.0608551	144
UCHL1	nmf35	0.0607699	145
PDIA5	nmf35	0.0607162	146
NECAB1	nmf35	0.0606625	147
PLCXD3	nmf35	0.0603517	148
FHOD3	nmf35	0.060231	149
EFR3A	nmf35	0.0601443	150
OLFM1	nmf35	0.0600606	151
NRSN1	nmf35	0.0600276	152
RIMBP2	nmf35	0.0599198	153
TERF2IP	nmf35	0.0598765	154
PNMA1	nmf35	0.0598752	155
PRKAG2-AS1	nmf35	0.0598628	156
MRTFB	nmf35	0.0597273	157
CDO1	nmf35	0.0594285	158
CDH10	nmf35	0.0593355	159
PCSK1N	nmf35	0.0591628	160
SNAP91	nmf35	0.0590147	161
KCND2	nmf35	0.0589946	162
P4HTM	nmf35	0.0589334	163
PNMA8C	nmf35	0.0588317	164
PCDH11X	nmf35	0.0587272	165
GLCE	nmf35	0.0585346	166
LONRF2	nmf35	0.0584661	167
DYNLL1	nmf35	0.0582417	168
SNCB	nmf35	0.0580947	169
ATP6V1A	nmf35	0.0580816	170
TNFAIP8L3	nmf35	0.0580158	171
VGF	nmf35	0.0579298	172
ARHGEF9	nmf35	0.0577769	173
PJA2	nmf35	0.0577498	174
IDS	nmf35	0.0576736	175
BLVRA	nmf35	0.0573803	176
MCOLN3	nmf35	0.057339	177
CALY	nmf35	0.0571684	178
MAOB	nmf35	0.0570943	179
FAM3C	nmf35	0.0565933	180
NPTX1	nmf35	0.056348	181
UBE2QL1	nmf35	0.0562228	182
STMN2	nmf35	0.0561509	183
PFKP	nmf35	0.0561469	184
CAMK2N2	nmf35	0.0559354	185
ZCCHC12	nmf35	0.0558538	186
C1orf115	nmf35	0.0558004	187
CAMK2A	nmf35	0.0557525	188
BEX2	nmf35	0.0556232	189
CALM1	nmf35	0.0556032	190
TIAM1	nmf35	0.0554653	191
AATF	nmf35	0.0552741	192
SNRPN	nmf35	0.0552729	193
CPNE6	nmf35	0.0551299	194
PDE7B	nmf35	0.055065	195
PPP2R5B	nmf35	0.0549653	196
FXYD7	nmf35	0.0549185	197
ZNF483	nmf35	0.0548492	198
ASIC2	nmf35	0.0548459	199
CDK5R1	nmf35	0.0547557	200
GABRQ	nmf44	0.287274	1
RPRM	nmf44	0.284238	2
RXFP1	nmf44	0.210842	3
SEZ6L	nmf44	0.206998	4
VWC2L	nmf44	0.204431	5
PCDH11Y	nmf44	0.198556	6
CAMK2D	nmf44	0.163248	7
SEMA5B	nmf44	0.159996	8
FOXP2	nmf44	0.149505	9
NRP2	nmf44	0.145135	10
CLSTN2	nmf44	0.142874	11
DIRAS3	nmf44	0.140075	12
PLCXD3	nmf44	0.134511	13
TRHDE	nmf44	0.134458	14
CHRM5	nmf44	0.130562	15
CXCL14	nmf44	0.126878	16
TSHZ1	nmf44	0.125466	17
VSNL1	nmf44	0.124864	18
SLC35F1	nmf44	0.123481	19
GNG2	nmf44	0.122396	20
GNG4	nmf44	0.119787	21
CUX2	nmf44	0.115909	22
DIRAS2	nmf44	0.11256	23
DLX2	nmf44	0.112193	24
LUZP2	nmf44	0.110443	25
STMN1	nmf44	0.10423	26
MCOLN3	nmf44	0.103556	27
ERBB4	nmf44	0.10062	28
PDE8B	nmf44	0.099753	29
GRIK3	nmf44	0.0985789	30
PCDH11X	nmf44	0.0978454	31
PDE1A	nmf44	0.0975975	32
MRAP2	nmf44	0.0971033	33
ANKRD6	nmf44	0.0934489	34
EYA2	nmf44	0.0931836	35
GRIN3A	nmf44	0.0928591	36
WDR1	nmf44	0.0915187	37
STXBP6	nmf44	0.0913205	38
GABRA3	nmf44	0.0910642	39
GALNT16	nmf44	0.0908124	40
DLX1	nmf44	0.0906006	41
TIMP2	nmf44	0.0886666	42
LY6H	nmf44	0.0878154	43
VSTM2A	nmf44	0.0862031	44
UNC5D	nmf44	0.0860887	45
MEIS3	nmf44	0.0859517	46
ELAVL4	nmf44	0.0852122	47
CADPS2	nmf44	0.0840344	48
BAIAP3	nmf44	0.0835468	49
TENM1	nmf44	0.0830493	50
NPFFR2	nmf44	0.0829474	51
TMEM47	nmf44	0.0814253	52
OLFM3	nmf44	0.0811505	53
WFS1	nmf44	0.0808819	54
TUBB2A	nmf44	0.0801894	55
FAM110C	nmf44	0.0801739	56
CREG2	nmf44	0.0764023	57
PNMA8A	nmf44	0.0759273	58
ATP2B4	nmf44	0.0756444	59
FGF14	nmf44	0.0753775	60
OPCML	nmf44	0.0753518	61
HOPX	nmf44	0.0753249	62
KCNJ3	nmf44	0.07479	63
ITGA6	nmf44	0.0743651	64
TMEFF2	nmf44	0.073831	65
UBE2QL1	nmf44	0.073571	66
RGMB	nmf44	0.0735647	67
PPP1R14C	nmf44	0.0734654	68
NELL1	nmf44	0.0733313	69
PRPS2	nmf44	0.072542	70
STMN2	nmf44	0.0724877	71
MEIS2	nmf44	0.0723072	72
OLFM1	nmf44	0.0722013	73
FAM102B	nmf44	0.0718276	74
SLC30A8	nmf44	0.0709435	75
RTN1	nmf44	0.0704677	76
TMEM35A	nmf44	0.0703884	77
TUBB3	nmf44	0.069984	78
DOCK10	nmf44	0.0688966	79
CAMK2N2	nmf44	0.0685769	80
SYT1	nmf44	0.068505	81
CRIM1	nmf44	0.0682492	82
AC061961.1	nmf44	0.0682114	83
SNAP25	nmf44	0.0680091	84
TUBB	nmf44	0.0674587	85
TRHDE-AS1	nmf44	0.0669077	86
PBX3	nmf44	0.0661264	87
KCNIP4	nmf44	0.0653137	88
SLC35F4	nmf44	0.0652168	89
SLIT1	nmf44	0.0650406	90
PBX1	nmf44	0.0649889	91
NAP1L3	nmf44	0.064391	92
YWHAQ	nmf44	0.0636797	93
SYNPR	nmf44	0.062847	94
TOX2	nmf44	0.0625677	95
BEX1	nmf44	0.0622777	96
SHISA8	nmf44	0.0620368	97
TAFA2	nmf44	0.0617965	98
PTPRO	nmf44	0.0617259	99
SNCB	nmf44	0.061662	100
PPFIA2	nmf44	0.0615208	101
EPDR1	nmf44	0.0608159	102
DRAXIN	nmf44	0.0604686	103
CNRIP1	nmf44	0.0603534	104
CDH10	nmf44	0.0600337	105
DCLK1	nmf44	0.0599817	106
ATP8A1	nmf44	0.059805	107
USP22	nmf44	0.0597788	108
STXBP1	nmf44	0.0597617	109
NRSN1	nmf44	0.0595794	110
TCERG1L	nmf44	0.0591813	111
YWHAH	nmf44	0.0589787	112
SYN1	nmf44	0.0585656	113
ZCCHC12	nmf44	0.0585564	114
PNMA8C	nmf44	0.05815	115
DYNLL1	nmf44	0.0581113	116
PRKACB	nmf44	0.0579589	117
ATP1A3	nmf44	0.0579378	118
SHISA6	nmf44	0.0579191	119
PNMA2	nmf44	0.0572832	120
CADPS	nmf44	0.0571111	121
CDH18	nmf44	0.0570262	122
AP1S2	nmf44	0.0569047	123
GPRIN1	nmf44	0.0568529	124
C11orf87	nmf44	0.0567069	125
GABBR2	nmf44	0.0565548	126
SYN2	nmf44	0.0565543	127
KIRREL1	nmf44	0.0564488	128
VAT1L	nmf44	0.0563755	129
ZADH2	nmf44	0.0563415	130
PGRMC1	nmf44	0.0561183	131
ARHGAP18	nmf44	0.0560374	132
MAOB	nmf44	0.0558798	133
VOPP1	nmf44	0.0556514	134
RTN3	nmf44	0.0554012	135
SLC8A2	nmf44	0.0552072	136
BEX3	nmf44	0.055194	137
CPNE6	nmf44	0.0551832	138
GAD1	nmf44	0.0549082	139
RASSF8	nmf44	0.0549063	140
TERF2IP	nmf44	0.0548969	141
DPP10	nmf44	0.0548769	142
TLE2	nmf44	0.0548457	143
PNMA6F	nmf44	0.0546904	144
DOC2B	nmf44	0.0542968	145
ATP6V1A	nmf44	0.0542872	146
SNRPN	nmf44	0.0542727	147
MARCKS	nmf44	0.0538199	148
TAGLN3	nmf44	0.0536519	149
GRIA1	nmf44	0.0533759	150
CDK5R1	nmf44	0.0533709	151
RASGRP1	nmf44	0.0533697	152
NAPB	nmf44	0.0533106	153
OTOF	nmf44	0.0532434	154
SNAP91	nmf44	0.0531971	155
TLL1	nmf44	0.0531087	156
SLC22A17	nmf44	0.0529481	157
MORF4L1	nmf44	0.0529242	158
FRMPD4	nmf44	0.0529216	159
UCHL1	nmf44	0.0528982	160
FXYD7	nmf44	0.0528857	161
PLPPR4	nmf44	0.0528627	162
PAK1	nmf44	0.0526711	163
RD3	nmf44	0.0526636	164
NRXN3	nmf44	0.0526107	165
NEURL1B	nmf44	0.0525889	166
SDK2	nmf44	0.0525139	167
SEC61G	nmf44	0.0525094	168
ETS2	nmf44	0.0524175	169
SOX1	nmf44	0.0523156	170
BMERB1	nmf44	0.0522353	171
KLC1	nmf44	0.0521879	172
SSBP3	nmf44	0.052096	173
RASSF8-AS1	nmf44	0.0520284	174
CDK17	nmf44	0.0518013	175
CRIM1-DT	nmf44	0.0517537	176
RPP25	nmf44	0.0517145	177
GUCY1A1	nmf44	0.051686	178
HSPA12A	nmf44	0.0513847	179
GRB2	nmf44	0.0513827	180
PYDC1	nmf44	0.0513681	181
GPR176	nmf44	0.0511917	182
PPP2R5B	nmf44	0.051137	183
AMOTL1	nmf44	0.0511154	184
MLLT11	nmf44	0.0509163	185
WNT7A	nmf44	0.0507277	186
CAMK2N1	nmf44	0.050647	187
KCND2	nmf44	0.0505947	188
KCNS2	nmf44	0.0505938	189
AC095057.3	nmf44	0.0505504	190
EPS8	nmf44	0.0504728	191
PLPPR5	nmf44	0.0503954	192
GABRG3	nmf44	0.0500489	193
TMEM272	nmf44	0.0499747	194
RGS4	nmf44	0.049917	195
SYP	nmf44	0.0498928	196
CALY	nmf44	0.0497721	197
LSAMP	nmf44	0.0496591	198
TNFAIP8L3	nmf44	0.0496143	199
BTG1	nmf44	0.0495152	200
