## Supplementary material for "Spatiomolecular mapping reveals anatomical organization of heterogeneous cell types in the human nucleus accumbens": Table S15

### Sheet: Chronic volitional morphine
Gene	Factor	Loading	Rank
Ntrk2	nmf12	0.00319193	1
Elmo1	nmf12	0.00272306	2
Phactr1	nmf12	0.00263464	3
Pde7b	nmf12	0.00252448	4
Dlg1	nmf12	0.00227208	5
Sik2	nmf12	0.00224146	6
Dlg2	nmf12	0.00216623	7
Rnf150	nmf12	0.00216487	8
Ahi1	nmf12	0.00213941	9
Gpr63	nmf12	0.00209859	10
Osbpl8	nmf12	0.00204697	11
Anks1b	nmf12	0.0020277	12
Jarid2	nmf12	0.00193139	13
Dgkb	nmf12	0.00190581	14
Thrb	nmf12	0.0018803	15
Pde4b	nmf12	0.00186691	16
Pdzd2	nmf12	0.00185444	17
Dlgap2	nmf12	0.00183371	18
Homer1	nmf12	0.00182244	19
Nrxn3	nmf12	0.00181942	20
Peli1	nmf12	0.0018176	21
Nebl	nmf12	0.00180043	22
Sorcs3	nmf12	0.00179311	23
Atp2b1	nmf12	0.00178899	24
Sik3	nmf12	0.00178875	25
Hivep2	nmf12	0.00177924	26
Kcnd2	nmf12	0.00176417	27
Mdga2	nmf12	0.00175779	28
Nedd4l	nmf12	0.00173811	29
Mbnl2	nmf12	0.00173715	30
Il1rapl1	nmf12	0.00173065	31
R3hdm1	nmf12	0.00171126	32
Abl2	nmf12	0.00170307	33
Fam135b	nmf12	0.00170106	34
Adgrb3	nmf12	0.00169977	35
Slit3	nmf12	0.00168706	36
Mapk4	nmf12	0.00167612	37
Snap25	nmf12	0.00165782	38
Ptprg	nmf12	0.00164748	39
Arpp21	nmf12	0.00163947	40
Rbfox1	nmf12	0.00163304	41
Lsamp	nmf12	0.00161688	42
Celf2	nmf12	0.00159828	43
Dip2c	nmf12	0.00159298	44
Ppp2r2a	nmf12	0.00157431	45
Dmxl1	nmf12	0.00156615	46
Osbpl3	nmf12	0.0015434	47
Ptprn	nmf12	0.00153759	48
Ap2b1	nmf12	0.00152424	49
Psd3	nmf12	0.00152286	50
Gpr158	nmf12	0.00151958	51
Sorcs1	nmf12	0.00151429	52
Pde10a	nmf12	0.00151408	53
Dgki	nmf12	0.00151106	54
Slc2a13	nmf12	0.00147926	55
Adgrl3	nmf12	0.00147774	56
Trim9	nmf12	0.00147474	57
Spred1	nmf12	0.00147158	58
Neto1	nmf12	0.00147069	59
Pcdh9	nmf12	0.00146322	60
Brinp1	nmf12	0.00143509	61
Zswim6	nmf12	0.00143244	62
Mapk10	nmf12	0.00142463	63
Nkain2	nmf12	0.00141334	64
Rora	nmf12	0.0014083	65
Fgf14	nmf12	0.00140824	66
Otud7a	nmf12	0.0014018	67
Hs6st2	nmf12	0.00140079	68
Pde8b	nmf12	0.00139945	69
Dclk1	nmf12	0.00139637	70
Tomm70	nmf12	0.00139393	71
Dcc	nmf12	0.001383	72
Grm5	nmf12	0.00138076	73
Csmd1	nmf12	0.00137892	74
Kcnq5	nmf12	0.00137081	75
Pde4dip	nmf12	0.00136732	76
Celf1	nmf12	0.00136473	77
Oxr1	nmf12	0.00136339	78
Slc7a8	nmf12	0.00135834	79
Kcnab1	nmf12	0.00135383	80
Ralgapa1	nmf12	0.0013478	81
Dnajc1	nmf12	0.00134514	82
Bcat1	nmf12	0.0013351	83
Nlgn1	nmf12	0.00133463	84
Ppm1l	nmf12	0.00131918	85
Meis2	nmf12	0.0013169	86
Itpr1	nmf12	0.00131553	87
Kctd1	nmf12	0.00130882	88
Tanc2	nmf12	0.00130812	89
Gpm6b	nmf12	0.00129823	90
Kcnip4	nmf12	0.00129326	91
Syt1	nmf12	0.00128834	92
Nexn	nmf12	0.0012874	93
Sgip1	nmf12	0.00128314	94
Rcan2	nmf12	0.0012801	95
Sptbn1	nmf12	0.00127926	96
Grm7	nmf12	0.00127245	97
Grik2	nmf12	0.00126945	98
Stox2	nmf12	0.001267	99
Kalrn	nmf12	0.00126631	100
Pcdh9	nmf23	0.00599051	1
Tenm3	nmf23	0.00460626	2
Htr2c	nmf23	0.00437352	3
Cdh18	nmf23	0.00419387	4
Pde4b	nmf23	0.00416671	5
Cntn4	nmf23	0.0041586	6
Pcdh17	nmf23	0.00366775	7
Ntm	nmf23	0.00363133	8
Opcml	nmf23	0.00357718	9
Cdh12	nmf23	0.00334699	10
Astn2	nmf23	0.0033354	11
Ncam2	nmf23	0.00330331	12
Gpc6	nmf23	0.00311428	13
Hs6st2	nmf23	0.0029442	14
Sorcs3	nmf23	0.00294016	15
Zfp804a	nmf23	0.00288034	16
Dpp10	nmf23	0.00287434	17
Lrrtm4	nmf23	0.00282021	18
Sgcd	nmf23	0.00279378	19
Gabrg3	nmf23	0.00272422	20
Rbfox1	nmf23	0.00253359	21
Zbtb20	nmf23	0.00249182	22
Pde1c	nmf23	0.00247837	23
Brinp1	nmf23	0.00246227	24
Phactr1	nmf23	0.00244369	25
Robo1	nmf23	0.00240523	26
Synpr	nmf23	0.00235269	27
Lrrtm3	nmf23	0.00231035	28
Kazn	nmf23	0.0022175	29
Grm3	nmf23	0.002207	30
Pard3b	nmf23	0.00217781	31
Grm7	nmf23	0.00217777	32
Tshz2	nmf23	0.00217191	33
Tcf4	nmf23	0.00213807	34
Fstl5	nmf23	0.00211903	35
Tenm2	nmf23	0.00211255	36
Efna5	nmf23	0.00211006	37
Cdh4	nmf23	0.00208704	38
Pbx1	nmf23	0.00208057	39
Cdh10	nmf23	0.00207511	40
Aff2	nmf23	0.00206183	41
Pbx3	nmf23	0.0020248	42
Cacna2d3	nmf23	0.00202327	43
Alcam	nmf23	0.00199791	44
Pde10a	nmf23	0.00197317	45
Mgat4c	nmf23	0.00193363	46
Slc4a4	nmf23	0.00191283	47
Tenm4	nmf23	0.00191169	48
Scn1a	nmf23	0.00188179	49
Khdrbs2	nmf23	0.00187309	50
Nlgn1	nmf23	0.00185934	51
Kctd1	nmf23	0.00185639	52
Caln1	nmf23	0.00185388	53
Nrxn3	nmf23	0.00183564	54
Frmd5	nmf23	0.00182778	55
Rarb	nmf23	0.0018147	56
Pcsk2	nmf23	0.00181269	57
Spock3	nmf23	0.00180603	58
Nkain2	nmf23	0.00179585	59
Col25a1	nmf23	0.00178736	60
Gmds	nmf23	0.00177153	61
Oxr1	nmf23	0.00175272	62
Slit3	nmf23	0.00175094	63
Zswim6	nmf23	0.00172887	64
Slfnl1	nmf23	0.00172644	65
Galntl6	nmf23	0.00172396	66
Cacnb2	nmf23	0.00171613	67
Tle4	nmf23	0.0017149	68
Grik2	nmf23	0.00171195	69
Adgrb3	nmf23	0.00171175	70
Adamts3	nmf23	0.00170972	71
Sorcs1	nmf23	0.00170495	72
Fgf13	nmf23	0.00168037	73
Grm5	nmf23	0.00166923	74
Ank3	nmf23	0.00165713	75
Dgkb	nmf23	0.00165627	76
Xkr4	nmf23	0.00165499	77
Rcan2	nmf23	0.00165057	78
Foxp1	nmf23	0.0016478	79
Epha6	nmf23	0.00163865	80
Syndig1	nmf23	0.00162205	81
Kcnh1	nmf23	0.00160643	82
Pde7b	nmf23	0.0016037	83
Kcnk2	nmf23	0.00159577	84
Epha4	nmf23	0.00158912	85
Kcnq3	nmf23	0.00158118	86
Klhl29	nmf23	0.0015655	87
Dlg2	nmf23	0.00155298	88
Nav3	nmf23	0.00155167	89
Zfp385b	nmf23	0.00155027	90
Fgf14	nmf23	0.0015414	91
Ncoa1	nmf23	0.00153852	92
Dpp6	nmf23	0.00152431	93
Nr3c2	nmf23	0.00152065	94
Cartpt	nmf23	0.0015086	95
Adarb2	nmf23	0.00150586	96
Kcnq5	nmf23	0.00150276	97
Meis2	nmf23	0.00149637	98
Frmd4b	nmf23	0.00149465	99
Lsamp	nmf23	0.0014883	100
Ddx5	nmf3	0.00176994	1
Hsp90ab1	nmf3	0.00163801	2
Kcnip2	nmf3	0.00162929	3
Hsp90aa1	nmf3	0.00161088	4
Lrfn5	nmf3	0.00159484	5
Kansl1	nmf3	0.00144383	6
Nktr	nmf3	0.00138749	7
Rapgef6	nmf3	0.00138297	8
Tra2a	nmf3	0.00135848	9
Cyld	nmf3	0.00134365	10
Celf5	nmf3	0.00131829	11
Matr3	nmf3	0.00129805	12
Camk2a	nmf3	0.00127893	13
Tmem97	nmf3	0.00127541	14
Fnbp1l	nmf3	0.0012695	15
Lzts3	nmf3	0.00126053	16
Zmym4	nmf3	0.00124525	17
Hsph1	nmf3	0.00124404	18
Ero1b	nmf3	0.00123546	19
Gpatch8	nmf3	0.00123365	20
Ogt	nmf3	0.0012269	21
Specc1	nmf3	0.00122656	22
Frmd5	nmf3	0.00122311	23
Vps13a	nmf3	0.0012126	24
Ppip5k2	nmf3	0.00120549	25
Atp6v0a1	nmf3	0.00116705	26
Fxr1	nmf3	0.00116332	27
Map2	nmf3	0.00108538	28
Unc5c	nmf3	0.00108314	29
Rufy2	nmf3	0.00108252	30
Pdia3	nmf3	0.00107875	31
Snap25	nmf3	0.00107274	32
Snx14	nmf3	0.00106845	33
Mcf2l	nmf3	0.00106822	34
Cdc42bpa	nmf3	0.00106656	35
Pafah1b1	nmf3	0.00106641	36
Mapt	nmf3	0.00106278	37
Hspa5	nmf3	0.00106095	38
Tmem65	nmf3	0.00104317	39
Fth1	nmf3	0.00104051	40
Top1	nmf3	0.00102861	41
Zmynd11	nmf3	0.00102846	42
Fam117b	nmf3	0.00102647	43
Cspp1	nmf3	0.0010256	44
Krit1	nmf3	0.0010193	45
Mycbp2	nmf3	0.00101788	46
Nfat5	nmf3	0.00101635	47
Mboat2	nmf3	0.00101564	48
Naa16	nmf3	0.0010104	49
Gpbp1	nmf3	0.00100978	50
Add1	nmf3	0.00100914	51
Per3	nmf3	0.00100823	52
Mbnl1	nmf3	0.000999712	53
Slc25a17	nmf3	0.000994646	54
Dnaja1	nmf3	0.000992902	55
Baiap2	nmf3	0.000986407	56
Gria2	nmf3	0.000986271	57
Nptn	nmf3	0.000985709	58
Slc23a2	nmf3	0.000980892	59
Papola	nmf3	0.000969093	60
Fam193a	nmf3	0.000968227	61
Ahi1	nmf3	0.000967569	62
Ewsr1	nmf3	0.000964405	63
Pnisr	nmf3	0.00096299	64
Unc79	nmf3	0.000956615	65
Rbm6	nmf3	0.000955641	66
Rbm5	nmf3	0.000949573	67
Ptk2	nmf3	0.000948583	68
Lrrc7	nmf3	0.000948283	69
Vps13c	nmf3	0.000941772	70
Shisa7	nmf3	0.000941096	71
Fbxl5	nmf3	0.000934488	72
Myo9a	nmf3	0.000928177	73
Zcchc7	nmf3	0.000927425	74
Rtn3	nmf3	0.000925524	75
Ube2b	nmf3	0.000917047	76
Tmcc1	nmf3	0.000916275	77
Dlgap3	nmf3	0.000913112	78
Clip1	nmf3	0.000906987	79
Gng7	nmf3	0.000906261	80
Klhl24	nmf3	0.000904012	81
Ddx39b	nmf3	0.000903677	82
Pik3ca	nmf3	0.000900501	83
Ssbp4	nmf3	0.000889709	84
Ash1l	nmf3	0.000885997	85
Mbnl2	nmf3	0.000882905	86
Npepps	nmf3	0.000881777	87
Ctdspl	nmf3	0.000881355	88
Csnk2a1	nmf3	0.000878495	89
Srrm3	nmf3	0.000877383	90
Cpeb4	nmf3	0.000875581	91
Tnrc6c	nmf3	0.000871769	92
Trpm7	nmf3	0.00087072	93
Cplane1	nmf3	0.000868779	94
Neto2	nmf3	0.000866755	95
Ubr2	nmf3	0.000863403	96
Senp6	nmf3	0.000861328	97
Gabra2	nmf3	0.000858407	98
Xkr6	nmf3	0.000849996	99
Purg	nmf3	0.000849466	100

### Sheet: Morphine acute
Gene	Factor	Loading	Rank
Ntrk2	nmf12	0.00403806	1
Elmo1	nmf12	0.00302872	2
Pde7b	nmf12	0.00276775	3
Sik2	nmf12	0.00257765	4
Dlg1	nmf12	0.00248028	5
Phactr1	nmf12	0.00239993	6
Osbpl8	nmf12	0.00232992	7
Ahi1	nmf12	0.00230788	8
Homer1	nmf12	0.00225756	9
Sik3	nmf12	0.00224803	10
Gpr63	nmf12	0.00224229	11
Rnf150	nmf12	0.00224095	12
Nebl	nmf12	0.00221085	13
Thrb	nmf12	0.00213996	14
Peli1	nmf12	0.00207035	15
Gpr158	nmf12	0.00206075	16
Hivep2	nmf12	0.0020553	17
Jarid2	nmf12	0.0019754	18
Mbnl2	nmf12	0.00195896	19
Dlg2	nmf12	0.00187657	20
Slc2a13	nmf12	0.00187189	21
Anks1b	nmf12	0.00187182	22
Nedd4l	nmf12	0.00186614	23
Mapk4	nmf12	0.00186265	24
Dlgap2	nmf12	0.00182319	25
Fam135b	nmf12	0.00181916	26
Pde4b	nmf12	0.00180361	27
Dclk1	nmf12	0.00177112	28
Ldlrad4	nmf12	0.00175821	29
Mapk10	nmf12	0.00175145	30
Arpp21	nmf12	0.00171746	31
Ptprn	nmf12	0.0016922	32
Abl2	nmf12	0.00166339	33
Atp2b1	nmf12	0.00166246	34
Dip2c	nmf12	0.00165138	35
Slc7a8	nmf12	0.00163608	36
Sorcs1	nmf12	0.00163256	37
Snap25	nmf12	0.00162112	38
Dgkb	nmf12	0.0016083	39
Dmxl1	nmf12	0.00160771	40
R3hdm1	nmf12	0.00160258	41
Hs6st2	nmf12	0.00158753	42
Ap2b1	nmf12	0.00156713	43
Osbpl3	nmf12	0.00153698	44
Ppp2r2a	nmf12	0.00153573	45
Dnajc1	nmf12	0.0015348	46
Pde10a	nmf12	0.00152889	47
Spred1	nmf12	0.001526	48
Nmnat2	nmf12	0.00152158	49
Ralgapa1	nmf12	0.00151209	50
Pde8b	nmf12	0.00149195	51
Rcan2	nmf12	0.00147949	52
Trim9	nmf12	0.00146969	53
Adgrb3	nmf12	0.00145398	54
Celf2	nmf12	0.00145243	55
Nrxn3	nmf12	0.00145076	56
Sorcs3	nmf12	0.00144932	57
Otud7a	nmf12	0.00143775	58
Rbfox1	nmf12	0.00143419	59
Sptbn1	nmf12	0.00142576	60
Neto1	nmf12	0.00142454	61
Tanc2	nmf12	0.00141287	62
Ptprg	nmf12	0.0014093	63
Celf1	nmf12	0.00140341	64
Gpm6b	nmf12	0.00139965	65
Npas2	nmf12	0.00139677	66
Pdzd2	nmf12	0.00139606	67
Hectd2	nmf12	0.0013936	68
Oxr1	nmf12	0.00139336	69
Clvs1	nmf12	0.00139306	70
Slmap	nmf12	0.00137689	71
Nyap2	nmf12	0.0013722	72
Lmo7	nmf12	0.00137016	73
Slit3	nmf12	0.00136649	74
Frmd6	nmf12	0.00135809	75
Brinp1	nmf12	0.00135763	76
Cpeb4	nmf12	0.00135701	77
Klhl2	nmf12	0.00135456	78
Kctd1	nmf12	0.00134907	79
Kcnd2	nmf12	0.00134671	80
Sgip1	nmf12	0.00134558	81
Bcat1	nmf12	0.00133978	82
Kcnq5	nmf12	0.00133195	83
Il1rapl1	nmf12	0.00132755	84
Chsy3	nmf12	0.00132583	85
Braf	nmf12	0.00132323	86
Itpr1	nmf12	0.00131792	87
Cpeb3	nmf12	0.00131689	88
Mdga2	nmf12	0.00130942	89
Arhgef3	nmf12	0.00130567	90
Nexn	nmf12	0.00130369	91
Prkacb	nmf12	0.00130141	92
Psme4	nmf12	0.0012997	93
Nf1	nmf12	0.00129151	94
Zswim6	nmf12	0.00127406	95
Tomm70	nmf12	0.00126951	96
Kcnab1	nmf12	0.00126626	97
Ntrk3	nmf12	0.00126588	98
Spred2	nmf12	0.00126147	99
Dgki	nmf12	0.00125805	100
Zmym4	nmf3	0.00156613	1
Ero1b	nmf3	0.00151174	2
Gpr137c	nmf3	0.0014668	3
Hsp90aa1	nmf3	0.00141307	4
Cyld	nmf3	0.00141054	5
Tmem97	nmf3	0.0013433	6
Myo9a	nmf3	0.0013214	7
Kansl1	nmf3	0.00131908	8
Mboat2	nmf3	0.00128907	9
Hsp90ab1	nmf3	0.00127038	10
Pdia3	nmf3	0.00126922	11
Matr3	nmf3	0.00126662	12
Map2	nmf3	0.00124993	13
Fxr1	nmf3	0.0012394	14
Ube2k	nmf3	0.00118125	15
Pafah1b1	nmf3	0.00117132	16
Gpatch8	nmf3	0.00113364	17
Ddx5	nmf3	0.00112035	18
Lrfn5	nmf3	0.00110925	19
Nptn	nmf3	0.00110118	20
Hspa5	nmf3	0.00110035	21
Zcchc7	nmf3	0.00108519	22
Tmcc1	nmf3	0.00106673	23
Mmp16	nmf3	0.00105847	24
Ctnna3	nmf3	0.00105469	25
Ube3a	nmf3	0.00104456	26
Nktr	nmf3	0.00104159	27
Gatad2b	nmf3	0.00101959	28
Slc23a2	nmf3	0.00100865	29
Slc25a17	nmf3	0.000997791	30
Gpbp1	nmf3	0.000997471	31
Bbx	nmf3	0.000994101	32
Rbm6	nmf3	0.000993863	33
Rapgef6	nmf3	0.000989203	34
Rufy2	nmf3	0.000982418	35
Zfr	nmf3	0.000981985	36
Npepps	nmf3	0.000979934	37
Fam117b	nmf3	0.000978706	38
Dnaja1	nmf3	0.00096718	39
Cdk13	nmf3	0.000958775	40
Rock2	nmf3	0.000952751	41
Tmem65	nmf3	0.00094698	42
Papola	nmf3	0.000942826	43
Nfat5	nmf3	0.000937053	44
Atrx	nmf3	0.00093465	45
Fnbp1l	nmf3	0.000933432	46
Dcaf6	nmf3	0.000924981	47
Ssh2	nmf3	0.000915671	48
Srgap3	nmf3	0.000912298	49
Snx14	nmf3	0.000911271	50
Canx	nmf3	0.000905174	51
Xkr6	nmf3	0.000899538	52
U2surp	nmf3	0.000898831	53
Hsph1	nmf3	0.000897313	54
Ssbp2	nmf3	0.000896425	55
Nsd1	nmf3	0.00089565	56
Sgip1	nmf3	0.000891223	57
Specc1	nmf3	0.000890538	58
Fut9	nmf3	0.000882083	59
Gabrb3	nmf3	0.000880387	60
Fbxl5	nmf3	0.000879413	61
Bicd1	nmf3	0.000877384	62
Crebbp	nmf3	0.000876708	63
Ktn1	nmf3	0.000876201	64
Cpeb4	nmf3	0.00087504	65
Naa16	nmf3	0.000874782	66
Vps13c	nmf3	0.00087412	67
Rfx7	nmf3	0.000871756	68
Ube2b	nmf3	0.000870337	69
Atp2a2	nmf3	0.000869306	70
Fam193a	nmf3	0.000869144	71
Pan3	nmf3	0.000867953	72
Ext1	nmf3	0.000863027	73
Chd2	nmf3	0.00086037	74
Dennd4a	nmf3	0.000860347	75
Rab14	nmf3	0.000858091	76
Fam168a	nmf3	0.000856375	77
Trim44	nmf3	0.000856178	78
Atp6v0a1	nmf3	0.000850988	79
Phf20l1	nmf3	0.000850821	80
Far1	nmf3	0.000848664	81
Mib1	nmf3	0.000845781	82
Csnk2a1	nmf3	0.000844265	83
Fbxo11	nmf3	0.000844005	84
Cspp1	nmf3	0.000843307	85
Rps6ka3	nmf3	0.000828842	86
Frmd5	nmf3	0.000828628	87
Zranb1	nmf3	0.000827304	88
Wnk1	nmf3	0.000823095	89
Krit1	nmf3	0.000820147	90
Hsp90b1	nmf3	0.000820057	91
Tnrc6c	nmf3	0.000818017	92
Mycbp2	nmf3	0.000818017	93
Tra2a	nmf3	0.000817964	94
Senp6	nmf3	0.000815285	95
Dtnb	nmf3	0.000810575	96
Pten	nmf3	0.000807639	97
Unc80	nmf3	0.000803952	98
Ate1	nmf3	0.000795424	99
Chsy3	nmf3	0.000790931	100

### Sheet: Cocaine acute
Gene	Factor	Loading	Rank
Homer1	nmf15	0.00311416	1
Ntrk2	nmf15	0.00272918	2
Ubash3b	nmf15	0.00242442	3
Pfkfb3	nmf15	0.00222967	4
Trim9	nmf15	0.00211485	5
Spred2	nmf15	0.0020092	6
Baiap2	nmf15	0.00185542	7
Sik3	nmf15	0.00183435	8
Cpe	nmf15	0.00177213	9
Spred1	nmf15	0.00171632	10
Tmem130	nmf15	0.00168227	11
Ptprn	nmf15	0.00167459	12
Ap2a2	nmf15	0.00165753	13
Vat1l	nmf15	0.00161936	14
Mapk10	nmf15	0.00158836	15
Smad3	nmf15	0.0015709	16
Ahi1	nmf15	0.00153598	17
Bcat1	nmf15	0.00150486	18
Sik2	nmf15	0.00149152	19
Cmip	nmf15	0.00144308	20
Ptpn5	nmf15	0.00140723	21
Etv5	nmf15	0.00140324	22
Smarca2	nmf15	0.00139029	23
Bcr	nmf15	0.00137488	24
Rab6b	nmf15	0.00136706	25
Hivep2	nmf15	0.00135396	26
Smurf1	nmf15	0.00133434	27
Uxs1	nmf15	0.00131761	28
Atp2b1	nmf15	0.00131195	29
Pdzd2	nmf15	0.0012955	30
Fam131a	nmf15	0.00129326	31
Zdhhc14	nmf15	0.00128992	32
Spata2L	nmf15	0.00128115	33
Grin1	nmf15	0.00127462	34
Unc13a	nmf15	0.00125942	35
Ube2b	nmf15	0.00125935	36
Mtcl1	nmf15	0.00125655	37
Frmd6	nmf15	0.00125362	38
Snap25	nmf15	0.00125101	39
Atf2	nmf15	0.00125047	40
Zdbf2	nmf15	0.00124718	41
Arhgef7	nmf15	0.00124004	42
Gabbr1	nmf15	0.00123418	43
Ep300	nmf15	0.00123368	44
Sgsm1	nmf15	0.00122468	45
Shank2	nmf15	0.00122371	46
Braf	nmf15	0.00121856	47
Sptbn4	nmf15	0.00119661	48
Epb41l4b	nmf15	0.00119554	49
Kctd1	nmf15	0.00116395	50
Dpf1	nmf15	0.00116174	51
Pi4ka	nmf15	0.00115429	52
Otud7a	nmf15	0.00114845	53
Med14	nmf15	0.00114407	54
Atp6v0a1	nmf15	0.00113403	55
Nebl	nmf15	0.00112177	56
Cap2	nmf15	0.00112119	57
R3hdm2	nmf15	0.00112028	58
Usp9x	nmf15	0.00111186	59
Cbarp	nmf15	0.00110303	60
Trak1	nmf15	0.00108073	61
Ptk2b	nmf15	0.00107999	62
Atxn2	nmf15	0.00105971	63
Pde7b	nmf15	0.00105775	64
Arhgap26	nmf15	0.00105205	65
Sipa1l1	nmf15	0.00104601	66
Dlgap4	nmf15	0.00104083	67
Arhgap21	nmf15	0.00104075	68
Pitpna	nmf15	0.00103928	69
Csnk1a1	nmf15	0.00103875	70
Sez6l2	nmf15	0.00103861	71
Mbnl1	nmf15	0.00103238	72
Strn3	nmf15	0.00102566	73
Cdk13	nmf15	0.0010246	74
Peg3	nmf15	0.00102006	75
Mark1	nmf15	0.00101996	76
Arih1	nmf15	0.00100652	77
Grb2	nmf15	0.00100613	78
Ppp1r16b	nmf15	0.001006	79
Gfod1	nmf15	0.000996076	80
Mapk4	nmf15	0.000994067	81
Fbxo11	nmf15	0.000982022	82
Esyt2	nmf15	0.000973874	83
Synj1	nmf15	0.000963018	84
Rgs17	nmf15	0.000962985	85
Nf1	nmf15	0.000961941	86
Ints6	nmf15	0.000961205	87
Zfand3	nmf15	0.000956622	88
Rb1	nmf15	0.00095412	89
Ago2	nmf15	0.000950445	90
Abl2	nmf15	0.000947821	91
Ahcyl2	nmf15	0.000944716	92
Ppp2r2c	nmf15	0.0009413	93
Dnajc1	nmf15	0.000935205	94
Klhl2	nmf15	0.000932596	95
Sec14l1	nmf15	0.000930068	96
Abi2	nmf15	0.000927997	97
Nfat5	nmf15	0.000924397	98
Arpp21	nmf15	0.000920884	99
Hspa4	nmf15	0.000920588	100
Cadm2	nmf28	0.00291018	1
Pcdh9	nmf28	0.00279586	2
Nkain2	nmf28	0.00266948	3
Rbfox1	nmf28	0.00261725	4
Sgcz	nmf28	0.00261483	5
Cntn5	nmf28	0.00259169	6
Tenm3	nmf28	0.00254719	7
Dpp10	nmf28	0.00251561	8
Robo1	nmf28	0.00250161	9
Kcnd2	nmf28	0.00248346	10
Nrxn3	nmf28	0.00229135	11
Ccser1	nmf28	0.002228	12
Dlg2	nmf28	0.00222576	13
Epha3	nmf28	0.00218845	14
Grm7	nmf28	0.00216431	15
Grip1	nmf28	0.00215424	16
Kcnip4	nmf28	0.00215199	17
Mctp1	nmf28	0.00212513	18
Grm1	nmf28	0.00207251	19
Dcc	nmf28	0.00207232	20
Trpm3	nmf28	0.00207106	21
Lsamp	nmf28	0.00206664	22
Plcb1	nmf28	0.00205865	23
Anks1b	nmf28	0.00205687	24
Pde1a	nmf28	0.00205657	25
Gria2	nmf28	0.00203837	26
Phactr1	nmf28	0.00199645	27
Syt1	nmf28	0.00198502	28
Negr1	nmf28	0.00195787	29
Ptprd	nmf28	0.0019382	30
Ank3	nmf28	0.00193152	31
Nlgn1	nmf28	0.00188231	32
Greb1l	nmf28	0.00187062	33
Zbtb20	nmf28	0.00184349	34
Rarb	nmf28	0.00183425	35
Msi2	nmf28	0.00182683	36
Klhl29	nmf28	0.0018126	37
Rbms3	nmf28	0.0018106	38
Grik1	nmf28	0.00180278	39
Fgf14	nmf28	0.00178313	40
Ralyl	nmf28	0.00177078	41
Fgf12	nmf28	0.0017498	42
Gabrb1	nmf28	0.00171865	43
Pde8b	nmf28	0.00170438	44
Grm5	nmf28	0.00170194	45
Pld5	nmf28	0.00170029	46
Mdga2	nmf28	0.00168339	47
Zmat4	nmf28	0.00167991	48
Arl15	nmf28	0.00166822	49
Ntm	nmf28	0.00165448	50
Tcf4	nmf28	0.00162435	51
Hdac9	nmf28	0.0016194	52
Cacna2d3	nmf28	0.00160087	53
Foxp2	nmf28	0.00158171	54
Stxbp6	nmf28	0.00157744	55
Nrxn1	nmf28	0.00157656	56
Tanc2	nmf28	0.00157365	57
Vav3	nmf28	0.00157282	58
Rims1	nmf28	0.00157262	59
Htr4	nmf28	0.00156696	60
Zfp804a	nmf28	0.0015657	61
Pbx1	nmf28	0.00155947	62
Dmd	nmf28	0.00155881	63
Dgkg	nmf28	0.00152685	64
Fat3	nmf28	0.00151865	65
Slco3a1	nmf28	0.00150764	66
Tmem178b	nmf28	0.00150078	67
Kcnh5	nmf28	0.00148676	68
Adgrl3	nmf28	0.00148614	69
Lrrc7	nmf28	0.00147032	70
B3galt1	nmf28	0.00145443	71
Prkca	nmf28	0.00142911	72
Sh3gl2	nmf28	0.00142898	73
Fstl1	nmf28	0.00141927	74
Dab1	nmf28	0.0014168	75
Atxn1	nmf28	0.0014136	76
Large1	nmf28	0.00140799	77
Gabrb3	nmf28	0.00140074	78
Ptprn2	nmf28	0.00139989	79
Slc24a2	nmf28	0.00137142	80
Sorcs1	nmf28	0.00135022	81
Ptpro	nmf28	0.00134948	82
Celf2	nmf28	0.00132471	83
Slit3	nmf28	0.00129601	84
Sv2c	nmf28	0.00128954	85
Spon1	nmf28	0.00128609	86
Dpp6	nmf28	0.00126913	87
Etl4	nmf28	0.00126837	88
Nebl	nmf28	0.00126478	89
Rapgef4	nmf28	0.0012641	90
Col11a1	nmf28	0.00125059	91
Prkar2b	nmf28	0.00123564	92
Celf4	nmf28	0.00123292	93
Brinp3	nmf28	0.001231	94
Stac	nmf28	0.00122576	95
Dip2c	nmf28	0.00122498	96
Rbm39	nmf28	0.00121498	97
Ank2	nmf28	0.00120782	98
Ppargc1a	nmf28	0.00120696	99
Ddx5	nmf28	0.00120653	100
