## Supplementary material for "Spatiomolecular mapping reveals anatomical organization of heterogeneous cell types in the human nucleus accumbens": Table S16

### Sheet: Chronic volitional morphine
Gene	NMF pattern	Correlation	Rank
ARPP21	nmf12	0.505936	1
PENK	nmf12	0.494335	2
PPP3CA	nmf12	0.478114	3
ATP2B1	nmf12	0.475513	4
ANO3	nmf12	0.45152	5
NCDN	nmf12	0.427713	6
PTPN5	nmf12	0.427502	7
DKK3	nmf12	0.426601	8
COCH	nmf12	0.423205	9
PCP4	nmf12	0.417409	10
PRKCB	nmf12	0.413701	11
LAMP5	nmf12	0.411511	12
TSPAN7	nmf12	0.400814	13
SYNPR	nmf12	0.39924	14
NSG2	nmf12	0.398924	15
LPL	nmf12	0.395947	16
PPP1R1B	nmf12	0.389696	17
HSPH1	nmf12	0.387479	18
CRYM	nmf12	0.381854	19
SCG2	nmf12	0.378139	20
NPTN	nmf12	0.370751	21
CALB1	nmf12	0.369151	22
HPCA	nmf12	0.36679	23
CAMK2B	nmf12	0.365211	24
DGKB	nmf12	0.362843	25
PHACTR1	nmf12	0.362728	26
PHYHIP	nmf12	0.35815	27
PREPL	nmf12	0.357808	28
ST8SIA3	nmf12	0.357289	29
TOMM70	nmf12	0.35671	30
KCNAB1	nmf12	0.356365	31
GNAL	nmf12	0.355025	32
PDP1	nmf12	0.350075	33
SLC9A7	nmf12	0.350034	34
ATP1A1	nmf12	0.347278	35
MAPK1	nmf12	0.346944	36
NSF	nmf12	0.346085	37
CHN1	nmf12	0.343045	38
PDE1B	nmf12	0.340321	39
GRIA2	nmf12	0.339586	40
PTPRN	nmf12	0.338629	41
PSD3	nmf12	0.337777	42
STRIP2	nmf12	0.336512	43
C1QTNF4	nmf12	0.334921	44
OSBPL8	nmf12	0.33447	45
PDE10A	nmf12	0.333858	46
TMEM158	nmf12	0.333628	47
PAM	nmf12	0.333081	48
GPR88	nmf12	0.331463	49
THY1	nmf12	0.329006	50
PPP3R1	nmf12	0.327512	51
CAMKV	nmf12	0.326719	52
RAP1GAP	nmf12	0.326556	53
PEG3	nmf12	0.325899	54
RBFOX1	nmf12	0.325795	55
GAD2	nmf12	0.325585	56
NRGN	nmf12	0.324249	57
SNAP25	nmf12	0.321813	58
ELMOD1	nmf12	0.320513	59
ATP2A2	nmf12	0.320089	60
VAT1L	nmf12	0.319241	61
NGEF	nmf12	0.314798	62
HTR2C	nmf12	0.314602	63
PRNP	nmf12	0.314373	64
MXRA7	nmf12	0.31021	65
ACTN1	nmf12	0.31013	66
YWHAZ	nmf12	0.30436	67
DOCK4	nmf12	0.304144	68
RGS14	nmf12	0.30377	69
SCG5	nmf12	0.301674	70
SYT4	nmf12	0.301446	71
NDRG4	nmf12	0.301389	72
CYP46A1	nmf12	0.299928	73
WASF1	nmf12	0.299911	74
APP	nmf12	0.299114	75
ITPR1	nmf12	0.298966	76
ADORA2A	nmf12	0.298875	77
RTN4	nmf12	0.297703	78
ANKS1B	nmf12	0.29723	79
DGKH	nmf12	0.29652	80
TCAF1	nmf12	0.294654	81
CAMK4	nmf12	0.294552	82
FRRS1L	nmf12	0.294518	83
FBXL16	nmf12	0.294418	84
RASD2	nmf12	0.294021	85
RNF150	nmf12	0.293457	86
BLCAP	nmf12	0.292856	87
MAN1A1	nmf12	0.291691	88
ATP6V1H	nmf12	0.290548	89
MDH1	nmf12	0.290276	90
NNAT	nmf12	0.288939	91
NEDD4L	nmf12	0.288804	92
ADCY5	nmf12	0.288478	93
SDCBP	nmf12	0.28823	94
SV2C	nmf12	0.28718	95
GPM6A	nmf12	0.28664	96
SLC1A2	nmf12	0.286351	97
SYNDIG1L	nmf12	0.284841	98
ACTN2	nmf12	0.284253	99
IDS	nmf12	0.284136	100
HSP90AA1	nmf12	0.284044	101
ITFG1	nmf12	0.28392	102
CACNB4	nmf12	0.282303	103
PRKACB	nmf12	0.282155	104
SESN3	nmf12	0.28209	105
LONRF2	nmf12	0.282083	106
MTPN	nmf12	0.28129	107
CLTC	nmf12	0.281116	108
CPNE5	nmf12	0.280467	109
TPD52L1	nmf12	0.27858	110
SCN4B	nmf12	0.278539	111
LMO3	nmf12	0.277846	112
CPE	nmf12	0.275787	113
CKB	nmf12	0.274969	114
CADM3	nmf12	0.274901	115
FAM171A1	nmf12	0.274895	116
YWHAG	nmf12	0.27476	117
BCL11B	nmf12	0.274539	118
NCKAP1	nmf12	0.274493	119
CA12	nmf12	0.273566	120
GHITM	nmf12	0.273136	121
ENO2	nmf12	0.272731	122
CELF2	nmf12	0.272455	123
ATP2B2	nmf12	0.272152	124
LMO7	nmf12	0.271809	125
PLK2	nmf12	0.270741	126
AKAP11	nmf12	0.270551	127
CELF1	nmf12	0.270457	128
PDZD2	nmf12	0.270415	129
UCHL1	nmf12	0.270113	130
PCDH8	nmf12	0.268901	131
PSAP	nmf12	0.268825	132
MAP2	nmf12	0.268635	133
SOWAHA	nmf12	0.267919	134
TMEM130	nmf12	0.266244	135
GPR6	nmf12	0.266117	136
AKAP5	nmf12	0.265272	137
ATP8A1	nmf12	0.265148	138
GPR158	nmf12	0.264698	139
CDK17	nmf12	0.264597	140
KLHL2	nmf12	0.26455	141
PDE7B	nmf12	0.264535	142
SLC22A17	nmf12	0.263525	143
SLK	nmf12	0.262819	144
PLPPR4	nmf12	0.262462	145
MBNL2	nmf12	0.262039	146
CNKSR2	nmf12	0.262034	147
GABRA5	nmf12	0.260993	148
ARF3	nmf12	0.260215	149
ITGAV	nmf12	0.260017	150
PJA2	nmf12	0.259798	151
RCN1	nmf12	0.259711	152
ACTR3B	nmf12	0.259074	153
GABRB3	nmf12	0.25884	154
GRIN2B	nmf12	0.257238	155
AK5	nmf12	0.256743	156
ATP6V0C	nmf12	0.256633	157
CACNA1E	nmf12	0.256441	158
SCN2A	nmf12	0.256209	159
SLC32A1	nmf12	0.256199	160
KCNIP2	nmf12	0.255706	161
GABRA4	nmf12	0.255572	162
MEIS2	nmf12	0.255445	163
GABRD	nmf12	0.254231	164
ENC1	nmf12	0.254068	165
TOMM20	nmf12	0.253921	166
FOXP1	nmf12	0.253608	167
UNC13A	nmf12	0.253592	168
PRKCG	nmf12	0.252722	169
GNG7	nmf12	0.25272	170
ACTR2	nmf12	0.2526	171
SLC12A5	nmf12	0.252386	172
SERPINI1	nmf12	0.252234	173
SORBS2	nmf12	0.252073	174
SGIP1	nmf12	0.251842	175
HOMER1	nmf12	0.251722	176
RTN1	nmf12	0.251449	177
RHBDD2	nmf12	0.251375	178
EGR3	nmf12	0.250259	179
GRIN1	nmf12	0.249705	180
FAT3	nmf12	0.249658	181
TMEM30A	nmf12	0.249475	182
TLE4	nmf12	0.248606	183
BAIAP2	nmf12	0.24852	184
MCTP1	nmf12	0.248227	185
P2RY1	nmf12	0.24721	186
ATP9A	nmf12	0.246623	187
GPI	nmf12	0.24655	188
DRD1	nmf12	0.246301	189
TUSC3	nmf12	0.246143	190
GUCY1B1	nmf12	0.245022	191
DGKI	nmf12	0.244727	192
SERINC1	nmf12	0.244187	193
PPP1R9A	nmf12	0.244144	194
PPP1R1A	nmf12	0.244008	195
ARNT2	nmf12	0.243761	196
CYFIP2	nmf12	0.24352	197
GPR155	nmf12	0.243284	198
ZFAND5	nmf12	0.242826	199
SYT11	nmf12	0.242583	200
HSPH1	nmf3	0.192702	1
DDX5	nmf3	0.190878	2
HSP90AA1	nmf3	0.188668	3
HSP90AB1	nmf3	0.177576	4
HSPA5	nmf3	0.173668	5
CELF5	nmf3	0.171507	6
NCAM1	nmf3	0.163061	7
DNAJA1	nmf3	0.161025	8
PRNP	nmf3	0.159826	9
MAPT	nmf3	0.158018	10
PDIA3	nmf3	0.1579	11
ATP6V0A1	nmf3	0.152935	12
APP	nmf3	0.151626	13
PGRMC1	nmf3	0.150183	14
HSP90B1	nmf3	0.149871	15
CANX	nmf3	0.148906	16
SERPINI1	nmf3	0.148857	17
GRIA2	nmf3	0.145171	18
CHL1	nmf3	0.144592	19
MYCBP2	nmf3	0.14395	20
SYT4	nmf3	0.143522	21
RTN1	nmf3	0.137712	22
NETO2	nmf3	0.136861	23
ATP2A2	nmf3	0.136847	24
YWHAG	nmf3	0.135613	25
ATP1B1	nmf3	0.13507	26
CYLD	nmf3	0.134981	27
NSF	nmf3	0.134182	28
SERINC1	nmf3	0.133909	29
PREPL	nmf3	0.132829	30
PCLO	nmf3	0.132509	31
PEG3	nmf3	0.13176	32
FAIM2	nmf3	0.131727	33
ATP8A1	nmf3	0.13112	34
DST	nmf3	0.13075	35
SYT1	nmf3	0.130276	36
SCN2A	nmf3	0.130252	37
CAMK2A	nmf3	0.129784	38
NPTN	nmf3	0.129623	39
CADM3	nmf3	0.129412	40
MAP1B	nmf3	0.129328	41
RCN2	nmf3	0.128939	42
B4GAT1	nmf3	0.128171	43
RTN4	nmf3	0.128148	44
SPOCK2	nmf3	0.127677	45
TUBA1A	nmf3	0.127667	46
ARHGAP21	nmf3	0.12705	47
DNAJC6	nmf3	0.126244	48
ATP6V0C	nmf3	0.12611	49
SESN3	nmf3	0.126103	50
OGT	nmf3	0.125527	51
MBNL2	nmf3	0.125357	52
ZNF483	nmf3	0.125139	53
SLC23A2	nmf3	0.124128	54
ATP6AP2	nmf3	0.123776	55
SEL1L	nmf3	0.123477	56
CDK17	nmf3	0.123257	57
ARL6IP1	nmf3	0.123238	58
APLP2	nmf3	0.122898	59
PGAP1	nmf3	0.122836	60
PRKAR1A	nmf3	0.122152	61
NDFIP1	nmf3	0.121536	62
ATP9A	nmf3	0.121423	63
DNAJB6	nmf3	0.121304	64
G3BP2	nmf3	0.120922	65
ATRX	nmf3	0.120346	66
ANKRD12	nmf3	0.120213	67
CLTC	nmf3	0.119832	68
TMEM30A	nmf3	0.119541	69
LZTS3	nmf3	0.119366	70
GPRASP1	nmf3	0.119245	71
CLASP2	nmf3	0.118974	72
OGA	nmf3	0.118781	73
KIF21A	nmf3	0.118757	74
ENO2	nmf3	0.117563	75
MAP2	nmf3	0.117384	76
CELF2	nmf3	0.117358	77
VPS13C	nmf3	0.117278	78
PTPRO	nmf3	0.117189	79
PJA2	nmf3	0.117047	80
LONRF2	nmf3	0.116904	81
PNISR	nmf3	0.116742	82
SMARCA2	nmf3	0.116573	83
DNM3	nmf3	0.116017	84
PAFAH1B1	nmf3	0.115445	85
DPYSL2	nmf3	0.115442	86
NSG2	nmf3	0.115303	87
ATP6V1B2	nmf3	0.115166	88
NKTR	nmf3	0.115024	89
CAMSAP2	nmf3	0.11489	90
SYT11	nmf3	0.114104	91
KIFAP3	nmf3	0.113952	92
GPM6A	nmf3	0.113886	93
ATP2C1	nmf3	0.113376	94
TCAF1	nmf3	0.113323	95
NDRG4	nmf3	0.113305	96
DYNLL2	nmf3	0.113233	97
ADD1	nmf3	0.113215	98
SIPA1L1	nmf3	0.113204	99
UBE2B	nmf3	0.112609	100
CRIM1	nmf3	0.112587	101
STXBP1	nmf3	0.112294	102
MBNL1	nmf3	0.112271	103
RUFY3	nmf3	0.11221	104
NECAB1	nmf3	0.112206	105
PPP3R1	nmf3	0.112152	106
TM9SF2	nmf3	0.112097	107
FZD3	nmf3	0.111307	108
CALR	nmf3	0.111266	109
GPBP1	nmf3	0.11116	110
KCNIP2	nmf3	0.110808	111
YWHAH	nmf3	0.110758	112
SYNJ1	nmf3	0.110698	113
DMXL2	nmf3	0.110176	114
RBM5	nmf3	0.110072	115
TRA2A	nmf3	0.109806	116
ANKH	nmf3	0.10966	117
DNM1	nmf3	0.109656	118
SYP	nmf3	0.109467	119
CNTN1	nmf3	0.109367	120
GABRB3	nmf3	0.10927	121
ATL1	nmf3	0.109229	122
TTLL7	nmf3	0.109142	123
FNDC3A	nmf3	0.109031	124
RTN3	nmf3	0.109016	125
SARAF	nmf3	0.109007	126
KIF1B	nmf3	0.108954	127
ANK2	nmf3	0.108911	128
RAB6A	nmf3	0.108604	129
ATP2B1	nmf3	0.108481	130
SV2A	nmf3	0.10836	131
TMEM35A	nmf3	0.108294	132
DNER	nmf3	0.108227	133
SCG2	nmf3	0.108102	134
CD24	nmf3	0.108087	135
KIF3A	nmf3	0.108043	136
PSAP	nmf3	0.107891	137
CDC42BPA	nmf3	0.10785	138
SGSM1	nmf3	0.107753	139
SPOCK3	nmf3	0.107394	140
CD200	nmf3	0.107387	141
FNBP1L	nmf3	0.10701	142
TGOLN2	nmf3	0.106888	143
PNMA2	nmf3	0.106811	144
ATP6AP1	nmf3	0.106497	145
ST8SIA3	nmf3	0.106204	146
TMEM130	nmf3	0.106151	147
CLSTN1	nmf3	0.105961	148
ACTR2	nmf3	0.10583	149
TRIM2	nmf3	0.10561	150
FAM171A1	nmf3	0.105472	151
TMX4	nmf3	0.105329	152
SEC62	nmf3	0.10524	153
EIF4G2	nmf3	0.105166	154
BASP1	nmf3	0.10505	155
TERF2IP	nmf3	0.104931	156
PTGES3	nmf3	0.104759	157
USP33	nmf3	0.104722	158
LRRC7	nmf3	0.104625	159
KLC1	nmf3	0.104586	160
CREG2	nmf3	0.104525	161
LMO4	nmf3	0.104514	162
GNAL	nmf3	0.104513	163
MTCH1	nmf3	0.104482	164
DOCK4	nmf3	0.104475	165
VAT1L	nmf3	0.104402	166
SCAMP1	nmf3	0.104397	167
CPEB4	nmf3	0.104379	168
ELMOD1	nmf3	0.104248	169
BAIAP2	nmf3	0.104079	170
NRXN3	nmf3	0.104064	171
CELF1	nmf3	0.10403	172
PCDH17	nmf3	0.103878	173
PLPPR4	nmf3	0.103478	174
HNRNPA2B1	nmf3	0.103398	175
CLIP1	nmf3	0.103256	176
AKAP9	nmf3	0.103004	177
ANKS1B	nmf3	0.102922	178
GNAO1	nmf3	0.102883	179
SCN3B	nmf3	0.102845	180
NMNAT2	nmf3	0.102838	181
LAMP5	nmf3	0.102835	182
GABRG2	nmf3	0.102794	183
PTEN	nmf3	0.102663	184
HSPA12A	nmf3	0.102638	185
ACSL4	nmf3	0.102531	186
PCM1	nmf3	0.102383	187
SORT1	nmf3	0.102249	188
TUSC3	nmf3	0.102247	189
PTPRN	nmf3	0.102159	190
TMBIM6	nmf3	0.101982	191
HSPA13	nmf3	0.1018	192
FRRS1L	nmf3	0.101648	193
PCMT1	nmf3	0.10157	194
PUM1	nmf3	0.101566	195
FXR1	nmf3	0.101273	196
SGIP1	nmf3	0.101267	197
CDH8	nmf3	0.101262	198
NPTX1	nmf3	0.101242	199
MYO5A	nmf3	0.101129	200
HTR2C	nmf23	0.412978	1
SYNPR	nmf23	0.323121	2
ARPP21	nmf23	0.321978	3
PENK	nmf23	0.300041	4
RAP1GAP	nmf23	0.288372	5
NCDN	nmf23	0.27853	6
PCDH17	nmf23	0.276391	7
PPP3CA	nmf23	0.273865	8
TSPAN7	nmf23	0.269293	9
LAMP5	nmf23	0.268899	10
ANO3	nmf23	0.266434	11
ATP2B1	nmf23	0.26611	12
SCG2	nmf23	0.266108	13
PCP4	nmf23	0.264103	14
COCH	nmf23	0.264059	15
PPP1R1B	nmf23	0.263395	16
DKK3	nmf23	0.262346	17
PTPN5	nmf23	0.256393	18
NSG2	nmf23	0.256368	19
CRYM	nmf23	0.25572	20
PCDH9	nmf23	0.251655	21
HSPH1	nmf23	0.247089	22
PAM	nmf23	0.246217	23
PDE4B	nmf23	0.242037	24
LPL	nmf23	0.241951	25
CAMKV	nmf23	0.238046	26
HPCA	nmf23	0.237752	27
NSF	nmf23	0.236627	28
STRIP2	nmf23	0.23661	29
NNAT	nmf23	0.235473	30
HS6ST2	nmf23	0.232893	31
PHYHIP	nmf23	0.231589	32
PREPL	nmf23	0.230611	33
CHN1	nmf23	0.229224	34
GNAL	nmf23	0.228648	35
PDE1B	nmf23	0.227277	36
PEG3	nmf23	0.22648	37
CALB1	nmf23	0.225912	38
C1QTNF4	nmf23	0.225353	39
CAMK2B	nmf23	0.224739	40
THY1	nmf23	0.224521	41
NPTN	nmf23	0.222884	42
PHACTR1	nmf23	0.22222	43
TMEM158	nmf23	0.22125	44
RBFOX1	nmf23	0.221159	45
SLC9A7	nmf23	0.220235	46
ATP1A1	nmf23	0.219037	47
TENM3	nmf23	0.218233	48
CA12	nmf23	0.217352	49
BLCAP	nmf23	0.217098	50
CPNE5	nmf23	0.214809	51
SCG5	nmf23	0.214599	52
MDH1	nmf23	0.213533	53
GRIA2	nmf23	0.213446	54
PRNP	nmf23	0.211109	55
TLE4	nmf23	0.210159	56
GAD2	nmf23	0.209854	57
PSD3	nmf23	0.209006	58
ST8SIA3	nmf23	0.208535	59
DGKB	nmf23	0.207837	60
MAPK1	nmf23	0.206067	61
SLC22A17	nmf23	0.205753	62
MXRA7	nmf23	0.20498	63
GRM3	nmf23	0.204531	64
TPD52L1	nmf23	0.204274	65
NGEF	nmf23	0.203314	66
ELMOD1	nmf23	0.203162	67
NDRG4	nmf23	0.202765	68
GPR88	nmf23	0.202062	69
PTPRN	nmf23	0.201052	70
ITFG1	nmf23	0.20088	71
FRRS1L	nmf23	0.199645	72
NRGN	nmf23	0.199251	73
PDE10A	nmf23	0.198595	74
RGS14	nmf23	0.198582	75
DGKH	nmf23	0.19852	76
YWHAZ	nmf23	0.197997	77
NTM	nmf23	0.197528	78
GABRA5	nmf23	0.197104	79
ENO2	nmf23	0.196725	80
SORCS3	nmf23	0.194916	81
FBXL16	nmf23	0.194723	82
PSAP	nmf23	0.194233	83
KCNAB1	nmf23	0.194026	84
CYP46A1	nmf23	0.193953	85
SV2C	nmf23	0.193647	86
ADCY5	nmf23	0.193414	87
GNG7	nmf23	0.193121	88
VAT1L	nmf23	0.192907	89
SLC1A2	nmf23	0.191808	90
GPM6A	nmf23	0.191806	91
ALCAM	nmf23	0.191785	92
UCHL1	nmf23	0.191703	93
CALY	nmf23	0.191439	94
SLC32A1	nmf23	0.190413	95
LMO3	nmf23	0.189977	96
PDYN	nmf23	0.189594	97
RTN4	nmf23	0.189163	98
RHBDD2	nmf23	0.188879	99
GPR6	nmf23	0.187875	100
SYNDIG1L	nmf23	0.187617	101
ATP6V1H	nmf23	0.187578	102
CPE	nmf23	0.187195	103
FOXP1	nmf23	0.186542	104
ADORA2A	nmf23	0.186173	105
BCL11B	nmf23	0.18595	106
WASF1	nmf23	0.185608	107
SYT4	nmf23	0.185389	108
TMEM130	nmf23	0.185033	109
KCNIP2	nmf23	0.184821	110
PRKCB	nmf23	0.184657	111
SDCBP	nmf23	0.184537	112
GHITM	nmf23	0.184003	113
MYT1L	nmf23	0.183842	114
SYN2	nmf23	0.183221	115
SNAP25	nmf23	0.182845	116
PDP1	nmf23	0.182642	117
SOWAHA	nmf23	0.181262	118
CLTC	nmf23	0.181079	119
MEIS2	nmf23	0.180812	120
GUCY1B1	nmf23	0.180541	121
ACTN2	nmf23	0.180154	122
CKB	nmf23	0.179768	123
MAN1A1	nmf23	0.179498	124
ATP8A1	nmf23	0.179392	125
CACNA1E	nmf23	0.179231	126
IDS	nmf23	0.179045	127
SESN3	nmf23	0.178742	128
AKAP11	nmf23	0.178642	129
ARF3	nmf23	0.178637	130
TCAF1	nmf23	0.178536	131
PPP3R1	nmf23	0.178228	132
ATP6V0C	nmf23	0.178093	133
CDK17	nmf23	0.177229	134
ATP2A2	nmf23	0.176799	135
SYT11	nmf23	0.176701	136
SERPINI1	nmf23	0.175485	137
B4GAT1	nmf23	0.17529	138
HSP90AA1	nmf23	0.175169	139
YJEFN3	nmf23	0.175118	140
BSCL2	nmf23	0.174987	141
GABRB3	nmf23	0.174965	142
PLK2	nmf23	0.174916	143
AKAP5	nmf23	0.174797	144
CAP2	nmf23	0.174739	145
RTN1	nmf23	0.174714	146
SPOCK3	nmf23	0.17375	147
BRINP1	nmf23	0.173536	148
MTPN	nmf23	0.173486	149
RCN1	nmf23	0.173275	150
YWHAG	nmf23	0.173124	151
PNMA2	nmf23	0.172941	152
LONRF2	nmf23	0.172291	153
APP	nmf23	0.172279	154
PLPPR4	nmf23	0.172093	155
SLC12A5	nmf23	0.172037	156
SCN2A	nmf23	0.171865	157
RAB3C	nmf23	0.171852	158
RASD2	nmf23	0.171824	159
ATP6AP2	nmf23	0.171497	160
ATP5F1B	nmf23	0.17138	161
CHL1	nmf23	0.171298	162
CADM3	nmf23	0.17088	163
GPI	nmf23	0.170712	164
YWHAB	nmf23	0.170059	165
FGF13	nmf23	0.169992	166
GABRG2	nmf23	0.169959	167
TOMM70	nmf23	0.169469	168
TMEM59L	nmf23	0.169358	169
PRKACB	nmf23	0.169047	170
TSPYL2	nmf23	0.169008	171
NDFIP1	nmf23	0.168986	172
NCOA1	nmf23	0.168287	173
NSG1	nmf23	0.168075	174
UBC	nmf23	0.167968	175
DOCK4	nmf23	0.167776	176
EIF4A2	nmf23	0.167725	177
PRKCH	nmf23	0.167657	178
KCTD1	nmf23	0.167377	179
PCDH8	nmf23	0.167243	180
ATP1B1	nmf23	0.167188	181
PSD	nmf23	0.166647	182
PJA2	nmf23	0.166394	183
PLD3	nmf23	0.166098	184
ENTPD6	nmf23	0.166059	185
SPOCK2	nmf23	0.165943	186
PPP1R1A	nmf23	0.16534	187
SCN4B	nmf23	0.165282	188
PRKCG	nmf23	0.165264	189
NDN	nmf23	0.165207	190
NCAM2	nmf23	0.164818	191
PKM	nmf23	0.164391	192
ATP5F1A	nmf23	0.164299	193
P2RY1	nmf23	0.164061	194
FAM171A1	nmf23	0.163942	195
PCP4L1	nmf23	0.163901	196
CACNB4	nmf23	0.163788	197
VGF	nmf23	0.163556	198
GABRD	nmf23	0.163437	199
ITPR1	nmf23	0.163199	200

### Sheet: Morphine acute
Gene	NMF factor	Correlation	Rank
ARPP21	nmf12	0.459036	1
PENK	nmf12	0.438038	2
ATP2B1	nmf12	0.42489	3
PPP3CA	nmf12	0.420924	4
ANO3	nmf12	0.398729	5
DKK3	nmf12	0.38565	6
PTPN5	nmf12	0.384056	7
NCDN	nmf12	0.378151	8
LAMP5	nmf12	0.369867	9
PCP4	nmf12	0.369727	10
COCH	nmf12	0.368654	11
SYNPR	nmf12	0.364799	12
NSG2	nmf12	0.36097	13
HSPH1	nmf12	0.359537	14
SCG2	nmf12	0.353056	15
PRKCB	nmf12	0.352991	16
LPL	nmf12	0.342564	17
PPP1R1B	nmf12	0.341397	18
CRYM	nmf12	0.339567	19
OSBPL8	nmf12	0.333368	20
PREPL	nmf12	0.332564	21
NPTN	nmf12	0.330531	22
CALB1	nmf12	0.327463	23
STRIP2	nmf12	0.326181	24
PHACTR1	nmf12	0.323441	25
PTPRN	nmf12	0.321159	26
HPCA	nmf12	0.320385	27
ATP1A1	nmf12	0.320269	28
TOMM70	nmf12	0.320025	29
PDP1	nmf12	0.319949	30
CAMK2B	nmf12	0.319498	31
ST8SIA3	nmf12	0.318432	32
GNAL	nmf12	0.31738	33
MAPK1	nmf12	0.316214	34
PHYHIP	nmf12	0.316004	35
KCNAB1	nmf12	0.31519	36
NSF	nmf12	0.311225	37
SLC9A7	nmf12	0.31064	38
PEG3	nmf12	0.310485	39
GRIA2	nmf12	0.310477	40
DGKB	nmf12	0.309369	41
CHN1	nmf12	0.30824	42
PDE10A	nmf12	0.304014	43
PAM	nmf12	0.303767	44
RAP1GAP	nmf12	0.30193	45
GPR88	nmf12	0.301654	46
GAD2	nmf12	0.300851	47
TMEM158	nmf12	0.299266	48
ATP2A2	nmf12	0.298433	49
C1QTNF4	nmf12	0.297797	50
PSD3	nmf12	0.297007	51
SNAP25	nmf12	0.29679	52
THY1	nmf12	0.296463	53
PRNP	nmf12	0.296438	54
CAMKV	nmf12	0.295048	55
ELMOD1	nmf12	0.29475	56
VAT1L	nmf12	0.294066	57
NTRK2	nmf12	0.29312	58
PPP3R1	nmf12	0.291751	59
RBFOX1	nmf12	0.289049	60
NRGN	nmf12	0.288229	61
PDE1B	nmf12	0.285701	62
HTR2C	nmf12	0.282472	63
SYT4	nmf12	0.282055	64
YWHAZ	nmf12	0.281744	65
PRKACB	nmf12	0.280854	66
NEDD4L	nmf12	0.280816	67
APP	nmf12	0.280099	68
RNF150	nmf12	0.278592	69
SLC1A2	nmf12	0.278521	70
NGEF	nmf12	0.277174	71
RTN4	nmf12	0.276743	72
SCG5	nmf12	0.276393	73
DOCK4	nmf12	0.275492	74
MXRA7	nmf12	0.275062	75
CPE	nmf12	0.274706	76
MDH1	nmf12	0.274294	77
NDRG4	nmf12	0.274023	78
TCAF1	nmf12	0.273417	79
GPM6A	nmf12	0.272906	80
WASF1	nmf12	0.272008	81
ITPR1	nmf12	0.269801	82
BLCAP	nmf12	0.269055	83
ANKS1B	nmf12	0.268253	84
FRRS1L	nmf12	0.267685	85
ACTN1	nmf12	0.267592	86
DGKH	nmf12	0.267262	87
ACTN2	nmf12	0.267154	88
GPR158	nmf12	0.265194	89
SDCBP	nmf12	0.264816	90
ATP6V1H	nmf12	0.264785	91
CAMK4	nmf12	0.264691	92
MBNL2	nmf12	0.264525	93
MAN1A1	nmf12	0.264257	94
CLTC	nmf12	0.263685	95
NNAT	nmf12	0.262543	96
PDE7B	nmf12	0.26223	97
LONRF2	nmf12	0.26208	98
LMO7	nmf12	0.261767	99
RGS14	nmf12	0.26168	100
HSP90AA1	nmf12	0.261637	101
SESN3	nmf12	0.261369	102
ITFG1	nmf12	0.261283	103
FBXL16	nmf12	0.261265	104
FAM171A1	nmf12	0.261258	105
IDS	nmf12	0.260948	106
CYP46A1	nmf12	0.260543	107
YWHAG	nmf12	0.258476	108
ADORA2A	nmf12	0.257255	109
MTPN	nmf12	0.256784	110
CELF2	nmf12	0.256346	111
ITGAV	nmf12	0.25466	112
LMO3	nmf12	0.254007	113
CELF1	nmf12	0.253719	114
CACNB4	nmf12	0.251997	115
UCHL1	nmf12	0.251087	116
GHITM	nmf12	0.250893	117
HOMER1	nmf12	0.250642	118
KLHL2	nmf12	0.250614	119
PLK2	nmf12	0.250278	120
BCL11B	nmf12	0.249265	121
SYNDIG1L	nmf12	0.249147	122
CKB	nmf12	0.248903	123
TMEM130	nmf12	0.248342	124
PSAP	nmf12	0.247492	125
ENO2	nmf12	0.24741	126
RASD2	nmf12	0.247246	127
CADM3	nmf12	0.246508	128
CPNE5	nmf12	0.245293	129
SLK	nmf12	0.244731	130
PLPPR4	nmf12	0.244148	131
AKAP11	nmf12	0.24379	132
SLC2A13	nmf12	0.243531	133
PJA2	nmf12	0.243531	134
DCLK1	nmf12	0.243464	135
CDK17	nmf12	0.243271	136
ATP8A1	nmf12	0.243243	137
SIK3	nmf12	0.242852	138
TLE4	nmf12	0.242367	139
PCDH8	nmf12	0.24194	140
SOWAHA	nmf12	0.2413	141
MAP2	nmf12	0.241298	142
SLC22A17	nmf12	0.240878	143
GABRA5	nmf12	0.24085	144
SGIP1	nmf12	0.240657	145
TPD52L1	nmf12	0.240399	146
ARF3	nmf12	0.240208	147
RTN1	nmf12	0.239917	148
SORBS2	nmf12	0.237922	149
TUSC3	nmf12	0.237714	150
ATP6V0C	nmf12	0.237615	151
AKAP5	nmf12	0.237185	152
MEIS2	nmf12	0.237157	153
GPR6	nmf12	0.236979	154
ATP2B2	nmf12	0.23688	155
SCN4B	nmf12	0.236843	156
NCKAP1	nmf12	0.23658	157
CNKSR2	nmf12	0.23651	158
SERPINI1	nmf12	0.236488	159
SLC32A1	nmf12	0.235407	160
ACTR3B	nmf12	0.234806	161
ADCY5	nmf12	0.234248	162
SV2C	nmf12	0.233963	163
GRIN2B	nmf12	0.23373	164
GABRB3	nmf12	0.233471	165
FOXP1	nmf12	0.233446	166
RCN1	nmf12	0.232994	167
ENC1	nmf12	0.232671	168
SERINC1	nmf12	0.232537	169
TOMM20	nmf12	0.232043	170
ACTR2	nmf12	0.231802	171
KCNIP2	nmf12	0.231529	172
SCN2A	nmf12	0.231117	173
TMEM30A	nmf12	0.230423	174
NMNAT2	nmf12	0.230045	175
RHBDD2	nmf12	0.230015	176
PELI1	nmf12	0.229814	177
GRIN1	nmf12	0.229244	178
MAPK4	nmf12	0.229067	179
YWHAB	nmf12	0.228722	180
GABRG2	nmf12	0.228449	181
UNC13A	nmf12	0.228185	182
DRD1	nmf12	0.228112	183
MAP2K1	nmf12	0.227812	184
GLS	nmf12	0.227777	185
GABRD	nmf12	0.227391	186
G3BP2	nmf12	0.227298	187
SYT11	nmf12	0.227257	188
B4GAT1	nmf12	0.227017	189
GUCY1B1	nmf12	0.226621	190
GPI	nmf12	0.225602	191
CA12	nmf12	0.225477	192
FAT3	nmf12	0.225406	193
EIF4A2	nmf12	0.225058	194
ZFAND5	nmf12	0.225044	195
EGR3	nmf12	0.224844	196
P2RY1	nmf12	0.224769	197
ATP1B1	nmf12	0.224528	198
ATP6AP2	nmf12	0.224215	199
SPARCL1	nmf12	0.22416	200
STMN1	nmf3	0.209958	1
CANX	nmf3	0.194908	2
DPYSL2	nmf3	0.186674	3
DNAJA1	nmf3	0.177056	4
PDIA3	nmf3	0.17191	5
DNER	nmf3	0.171318	6
QKI	nmf3	0.164107	7
NCAM1	nmf3	0.163708	8
TRIM2	nmf3	0.159594	9
SEPTIN7	nmf3	0.159026	10
PGRMC1	nmf3	0.157706	11
HSPA5	nmf3	0.157264	12
TUBA1A	nmf3	0.156061	13
HSP90AB1	nmf3	0.154922	14
EDIL3	nmf3	0.152007	15
YWHAQ	nmf3	0.150382	16
FXYD6	nmf3	0.149678	17
HSP90AA1	nmf3	0.147971	18
TTLL7	nmf3	0.147661	19
CNTN1	nmf3	0.145755	20
CLDND1	nmf3	0.144112	21
RUFY3	nmf3	0.142001	22
LAMP2	nmf3	0.13826	23
B2M	nmf3	0.137427	24
HSP90B1	nmf3	0.137378	25
PRKAR1A	nmf3	0.137037	26
CLDN11	nmf3	0.136883	27
DNAJC6	nmf3	0.136771	28
PAFAH1B1	nmf3	0.136484	29
GPRC5B	nmf3	0.135387	30
SARAF	nmf3	0.135191	31
HSPA2	nmf3	0.134816	32
TIMP2	nmf3	0.134702	33
DYNLL1	nmf3	0.134367	34
SLC44A1	nmf3	0.134365	35
SELENOP	nmf3	0.133823	36
CRYAB	nmf3	0.133265	37
MAP1B	nmf3	0.133115	38
DNAJB6	nmf3	0.132932	39
TMBIM6	nmf3	0.132486	40
ARL6IP1	nmf3	0.132312	41
SERINC1	nmf3	0.132254	42
PAIP2	nmf3	0.131961	43
SLC23A2	nmf3	0.131818	44
SLC17A7	nmf3	0.131436	45
PRNP	nmf3	0.130982	46
DST	nmf3	0.130922	47
MARCKS	nmf3	0.130075	48
DDX5	nmf3	0.13006	49
PTGES3	nmf3	0.129768	50
GNAS	nmf3	0.12974	51
RTN4	nmf3	0.129212	52
EIF4G2	nmf3	0.129179	53
QDPR	nmf3	0.129102	54
CNP	nmf3	0.128794	55
ITM2B	nmf3	0.128707	56
APP	nmf3	0.128389	57
VSNL1	nmf3	0.128258	58
FXR1	nmf3	0.127261	59
GPBP1	nmf3	0.127121	60
SCD	nmf3	0.126935	61
WNK1	nmf3	0.126781	62
ATP1B1	nmf3	0.126692	63
RTN3	nmf3	0.126514	64
RAB14	nmf3	0.126137	65
HNRNPA2B1	nmf3	0.125866	66
MBOAT2	nmf3	0.125019	67
SPP1	nmf3	0.124315	68
PIP4K2A	nmf3	0.124235	69
ENPP2	nmf3	0.124146	70
PGM2L1	nmf3	0.12365	71
FAR1	nmf3	0.122902	72
PHYHIPL	nmf3	0.12287	73
FEZ1	nmf3	0.122416	74
HNRNPK	nmf3	0.121688	75
APOD	nmf3	0.121166	76
SLAIN1	nmf3	0.121075	77
MAPT	nmf3	0.120854	78
NPTXR	nmf3	0.120501	79
AMER2	nmf3	0.120317	80
CADM2	nmf3	0.119958	81
SEPTIN8	nmf3	0.119957	82
CLSTN2	nmf3	0.119942	83
GPM6B	nmf3	0.119826	84
TF	nmf3	0.119775	85
MTUS1	nmf3	0.119176	86
PICALM	nmf3	0.119167	87
RTN1	nmf3	0.118987	88
SEC62	nmf3	0.118714	89
SERPINI1	nmf3	0.118555	90
PTEN	nmf3	0.118549	91
TPPP3	nmf3	0.118537	92
BAIAP3	nmf3	0.118532	93
TMEM144	nmf3	0.118294	94
SLC38A2	nmf3	0.117722	95
ARHGAP21	nmf3	0.117607	96
PTK2	nmf3	0.117547	97
CLASP2	nmf3	0.117435	98
SORT1	nmf3	0.116756	99
ELAVL2	nmf3	0.116511	100
AQP4	nmf3	0.11647	101
CYLD	nmf3	0.116296	102
STMN2	nmf3	0.115956	103
SNAP91	nmf3	0.115912	104
ATP2A2	nmf3	0.115903	105
PGAP1	nmf3	0.115836	106
LAMP1	nmf3	0.115795	107
CBR1	nmf3	0.11556	108
SEL1L	nmf3	0.115367	109
NRCAM	nmf3	0.115125	110
UBE2D3	nmf3	0.115118	111
SHTN1	nmf3	0.115088	112
ATP2C1	nmf3	0.114941	113
GPR37	nmf3	0.114784	114
EPB41L3	nmf3	0.114625	115
CCDC88A	nmf3	0.114568	116
KTN1	nmf3	0.114532	117
PEG3	nmf3	0.114204	118
CAMSAP2	nmf3	0.114064	119
CDC42	nmf3	0.114002	120
CNTN2	nmf3	0.113987	121
CHL1	nmf3	0.113911	122
TMED10	nmf3	0.11379	123
CD9	nmf3	0.113785	124
APLP2	nmf3	0.113756	125
RCN2	nmf3	0.113643	126
SCOC	nmf3	0.113636	127
CAMK2D	nmf3	0.11359	128
AMD1	nmf3	0.113425	129
CLTC	nmf3	0.11341	130
MAG	nmf3	0.113345	131
ANK2	nmf3	0.113342	132
EID1	nmf3	0.11301	133
HSPH1	nmf3	0.112788	134
PEX5L	nmf3	0.112718	135
VPS13C	nmf3	0.112624	136
MORF4L2	nmf3	0.112406	137
SYT1	nmf3	0.112397	138
SPAG9	nmf3	0.112385	139
CALR	nmf3	0.112293	140
CA2	nmf3	0.112212	141
YWHAG	nmf3	0.111829	142
GFAP	nmf3	0.111794	143
NFASC	nmf3	0.11158	144
UBE2B	nmf3	0.111579	145
PMP22	nmf3	0.111534	146
SLC12A2	nmf3	0.111444	147
MORF4L1	nmf3	0.111253	148
SCARB2	nmf3	0.11118	149
PPP2CB	nmf3	0.111107	150
RHOA	nmf3	0.111086	151
TPPP	nmf3	0.110786	152
BBX	nmf3	0.11034	153
TM9SF3	nmf3	0.110145	154
SYT4	nmf3	0.109958	155
ATRX	nmf3	0.109945	156
G3BP2	nmf3	0.109806	157
MARCKSL1	nmf3	0.109788	158
ATP8A1	nmf3	0.10957	159
KIF21A	nmf3	0.109381	160
TMOD2	nmf3	0.109275	161
ERMN	nmf3	0.109228	162
TSPAN3	nmf3	0.108995	163
RNF13	nmf3	0.108912	164
NDFIP1	nmf3	0.108772	165
FNDC3A	nmf3	0.108671	166
EIF1B	nmf3	0.108627	167
UBE2K	nmf3	0.108592	168
LANCL1	nmf3	0.10859	169
PCDH17	nmf3	0.108567	170
UBB	nmf3	0.108488	171
BASP1	nmf3	0.108409	172
DIP2B	nmf3	0.108381	173
GJA1	nmf3	0.108329	174
GNAI1	nmf3	0.108219	175
OPALIN	nmf3	0.108193	176
RGCC	nmf3	0.108155	177
STX7	nmf3	0.107996	178
HACD3	nmf3	0.10799	179
PLAAT3	nmf3	0.107931	180
ATP6V1B2	nmf3	0.107857	181
SKP1	nmf3	0.10779	182
PCDH9	nmf3	0.10775	183
RDH11	nmf3	0.107575	184
SELENOT	nmf3	0.107511	185
NCAM2	nmf3	0.10709	186
CTNNB1	nmf3	0.106886	187
PXK	nmf3	0.106739	188
LARP1	nmf3	0.106684	189
ZNF483	nmf3	0.106576	190
SYT11	nmf3	0.106492	191
PCBP2	nmf3	0.106492	192
RAB6A	nmf3	0.106459	193
NECAB1	nmf3	0.106436	194
AAK1	nmf3	0.106393	195
BMPR2	nmf3	0.106378	196
CSRP1	nmf3	0.106214	197
PUM1	nmf3	0.1061	198
HDGFL3	nmf3	0.106093	199
YWHAB	nmf3	0.106089	200

### Sheet: Cocaine acute
Gene	NMF factor	Correlation	Rank
NCDN	nmf15	0.480805	1
TSPAN7	nmf15	0.480572	2
SYNPR	nmf15	0.475288	3
DKK3	nmf15	0.468633	4
NSG2	nmf15	0.465886	5
NNAT	nmf15	0.45869	6
SCG2	nmf15	0.453944	7
LAMP5	nmf15	0.453019	8
THY1	nmf15	0.449814	9
TMEM130	nmf15	0.440737	10
ARPP21	nmf15	0.439332	11
UCHL1	nmf15	0.436876	12
SLC22A17	nmf15	0.429744	13
BLCAP	nmf15	0.427023	14
RTN1	nmf15	0.424009	15
CPE	nmf15	0.422315	16
YWHAZ	nmf15	0.422072	17
PPP3CA	nmf15	0.420058	18
CRYM	nmf15	0.41978	19
VAT1L	nmf15	0.417631	20
CAMKV	nmf15	0.415727	21
PENK	nmf15	0.415138	22
CALY	nmf15	0.413814	23
PTPN5	nmf15	0.412268	24
PTPRN	nmf15	0.41215	25
NPTN	nmf15	0.411975	26
PREPL	nmf15	0.408711	27
PHYHIP	nmf15	0.40514	28
RHBDD2	nmf15	0.404095	29
ITM2C	nmf15	0.403324	30
ATP1A1	nmf15	0.401132	31
PEG3	nmf15	0.401121	32
MDH1	nmf15	0.400337	33
TMEM59L	nmf15	0.399436	34
GPM6A	nmf15	0.398734	35
SNAP25	nmf15	0.396142	36
MAPK1	nmf15	0.395316	37
GNAL	nmf15	0.393308	38
NSF	nmf15	0.393254	39
NDRG4	nmf15	0.391439	40
RAP1GAP	nmf15	0.38835	41
ENO2	nmf15	0.388164	42
GRIA2	nmf15	0.386399	43
PPP1R1B	nmf15	0.38233	44
HSPH1	nmf15	0.381353	45
YWHAG	nmf15	0.380882	46
SCG5	nmf15	0.380281	47
YWHAH	nmf15	0.379307	48
ARPP19	nmf15	0.378744	49
C1QTNF4	nmf15	0.378389	50
PSAP	nmf15	0.378374	51
TMEM158	nmf15	0.378001	52
ATP6V0C	nmf15	0.377941	53
MAP2	nmf15	0.37765	54
ATP2B1	nmf15	0.377607	55
PRNP	nmf15	0.377452	56
B4GAT1	nmf15	0.374375	57
PKM	nmf15	0.373126	58
PNMA2	nmf15	0.373015	59
BSCL2	nmf15	0.372839	60
CHN1	nmf15	0.372321	61
GABBR1	nmf15	0.371452	62
YWHAB	nmf15	0.371046	63
PCSK1N	nmf15	0.370323	64
SLC1A2	nmf15	0.369255	65
SYN2	nmf15	0.366453	66
CAMK2B	nmf15	0.365295	67
NSG1	nmf15	0.365229	68
GRIN1	nmf15	0.365029	69
HSP90AB1	nmf15	0.363653	70
PCP4	nmf15	0.363499	71
NDN	nmf15	0.363168	72
STXBP1	nmf15	0.361986	73
HSPA8	nmf15	0.360637	74
ENO1	nmf15	0.359697	75
MTCH1	nmf15	0.359267	76
EIF4A2	nmf15	0.358785	77
GABRA5	nmf15	0.357455	78
TUBB2A	nmf15	0.356413	79
NDFIP1	nmf15	0.355801	80
VSNL1	nmf15	0.355733	81
PLD3	nmf15	0.355498	82
ACTG1	nmf15	0.353426	83
MAP2K1	nmf15	0.353149	84
SARAF	nmf15	0.348252	85
SYT1	nmf15	0.34825	86
VGF	nmf15	0.347706	87
ATP5F1B	nmf15	0.341557	88
ATP1B1	nmf15	0.338771	89
NTRK2	nmf15	0.338099	90
PSD	nmf15	0.337639	91
CLTC	nmf15	0.337567	92
GHITM	nmf15	0.337485	93
PPP2R1A	nmf15	0.337219	94
GRINA	nmf15	0.336718	95
DNM1	nmf15	0.336707	96
FBXL16	nmf15	0.334255	97
HSP90AA1	nmf15	0.333471	98
PRKAR1B	nmf15	0.333399	99
SEZ6L2	nmf15	0.333367	100
SPOCK2	nmf15	0.33309	101
PDYN	nmf15	0.331551	102
USP11	nmf15	0.330793	103
MAGED1	nmf15	0.330601	104
PRKACB	nmf15	0.329795	105
CPNE5	nmf15	0.329528	106
CKB	nmf15	0.328803	107
PI4KA	nmf15	0.327782	108
APP	nmf15	0.32752	109
OAZ1	nmf15	0.326765	110
UBC	nmf15	0.326743	111
ATP5F1A	nmf15	0.326158	112
GAD2	nmf15	0.326091	113
NAPB	nmf15	0.326079	114
BAIAP2	nmf15	0.325617	115
FRRS1L	nmf15	0.325251	116
HPCA	nmf15	0.325114	117
ITFG1	nmf15	0.324833	118
ARF1	nmf15	0.324202	119
APLP2	nmf15	0.32419	120
GPI	nmf15	0.323529	121
NCKAP1	nmf15	0.323184	122
SEZ6	nmf15	0.323052	123
DDX24	nmf15	0.322596	124
HPCAL4	nmf15	0.32129	125
STMN3	nmf15	0.320892	126
WASF1	nmf15	0.32004	127
EEF1A2	nmf15	0.319633	128
LONRF2	nmf15	0.319245	129
SLC32A1	nmf15	0.319234	130
ELMOD1	nmf15	0.319185	131
AP2M1	nmf15	0.318621	132
SLC12A5	nmf15	0.318485	133
GUCY1B1	nmf15	0.317834	134
GAP43	nmf15	0.317471	135
G3BP2	nmf15	0.317368	136
CHL1	nmf15	0.31533	137
ATP1A3	nmf15	0.314482	138
TSPYL2	nmf15	0.31438	139
DMTN	nmf15	0.313892	140
RTN3	nmf15	0.31354	141
PJA2	nmf15	0.312955	142
AK5	nmf15	0.312224	143
PRKCG	nmf15	0.310939	144
PIANP	nmf15	0.310731	145
MTPN	nmf15	0.310471	146
ATP6V1H	nmf15	0.310362	147
SYT4	nmf15	0.310314	148
ABAT	nmf15	0.310141	149
ATP2A2	nmf15	0.309863	150
PTMS	nmf15	0.309702	151
SV2A	nmf15	0.309075	152
ABI2	nmf15	0.308633	153
RAB3C	nmf15	0.308122	154
SERINC1	nmf15	0.308068	155
THRA	nmf15	0.308006	156
WFS1	nmf15	0.30739	157
SNRPN	nmf15	0.306945	158
TERF2IP	nmf15	0.306764	159
SERPINI1	nmf15	0.306522	160
BASP1	nmf15	0.306483	161
PTK2B	nmf15	0.306401	162
CDK17	nmf15	0.306067	163
TPI1	nmf15	0.305856	164
PGRMC1	nmf15	0.305785	165
SESN3	nmf15	0.305639	166
GABRB3	nmf15	0.305444	167
NDUFA4	nmf15	0.30531	168
RTN4	nmf15	0.303912	169
TUSC3	nmf15	0.30369	170
CYP46A1	nmf15	0.303182	171
ST8SIA3	nmf15	0.303142	172
SOWAHA	nmf15	0.302757	173
ANO3	nmf15	0.302638	174
FAM171A1	nmf15	0.302578	175
CADM3	nmf15	0.302413	176
SLC9A7	nmf15	0.302019	177
CELF5	nmf15	0.301578	178
CALB1	nmf15	0.301132	179
ATP6V0A1	nmf15	0.300527	180
HTR2C	nmf15	0.300525	181
COCH	nmf15	0.300363	182
SYT11	nmf15	0.299906	183
LMO3	nmf15	0.299691	184
LDHB	nmf15	0.29834	185
BEX4	nmf15	0.297945	186
PGAM1	nmf15	0.297911	187
GABRD	nmf15	0.297865	188
OCIAD1	nmf15	0.297506	189
SDCBP	nmf15	0.297425	190
MOAP1	nmf15	0.296789	191
PLPPR4	nmf15	0.296735	192
MAST3	nmf15	0.296378	193
MXRA7	nmf15	0.296189	194
LY6H	nmf15	0.294449	195
ADGRB2	nmf15	0.294182	196
CLSTN1	nmf15	0.29411	197
SYN1	nmf15	0.294061	198
SPARCL1	nmf15	0.293691	199
USP22	nmf15	0.29274	200
PROK2	nmf28	0.10148	1
TCERG1L	nmf28	0.0875286	2
NPNT	nmf28	0.0599584	3
TNFSF11	nmf28	0.0550935	4
NELL1	nmf28	0.0519123	5
MC4R	nmf28	0.0486493	6
SULF1	nmf28	0.0443553	7
PDE1A	nmf28	0.0441527	8
PTPN14	nmf28	0.0434516	9
EPHA3	nmf28	0.041783	10
LRRC38	nmf28	0.0399897	11
GLCCI1	nmf28	0.0399601	12
ISL1	nmf28	0.0393416	13
LGR6	nmf28	0.0390997	14
IGFBP4	nmf28	0.0389511	15
GRM1	nmf28	0.0367322	16
WNT4	nmf28	0.0361183	17
SEMA3C	nmf28	0.0344721	18
DPP10	nmf28	0.0343393	19
KIF26A	nmf28	0.0335685	20
BMP2	nmf28	0.0318785	21
PKIB	nmf28	0.0318474	22
MSI2	nmf28	0.0312813	23
PCDH9	nmf28	0.0310898	24
ANK1	nmf28	0.0302221	25
PTGER3	nmf28	0.0296876	26
RGMB	nmf28	0.029444	27
HDAC9	nmf28	0.029194	28
ADGRG6	nmf28	0.0289353	29
NRP2	nmf28	0.028157	30
NTN1	nmf28	0.0274352	31
KCNAB3	nmf28	0.0264041	32
BTG1	nmf28	0.0262265	33
TCF4	nmf28	0.0262015	34
PLCXD3	nmf28	0.0261816	35
PRKAR2B	nmf28	0.0258657	36
CD24	nmf28	0.0250593	37
TLE2	nmf28	0.025002	38
CADM2	nmf28	0.0247029	39
ROBO1	nmf28	0.0246066	40
GPR26	nmf28	0.0243997	41
HMCN1	nmf28	0.0240057	42
SYT6	nmf28	0.02393	43
PDE8B	nmf28	0.023573	44
SYT1	nmf28	0.0227473	45
MYO16	nmf28	0.0226627	46
CXCL14	nmf28	0.022661	47
KLHL29	nmf28	0.0225286	48
CD44	nmf28	0.0223148	49
COL4A1	nmf28	0.0221536	50
ST6GAL2	nmf28	0.0217951	51
KCNT2	nmf28	0.0214921	52
RASGRF1	nmf28	0.0213844	53
SPON1	nmf28	0.0211473	54
CACNA1I	nmf28	0.0211236	55
MKX	nmf28	0.0211173	56
COL7A1	nmf28	0.0210388	57
EML6	nmf28	0.0206282	58
FGF12	nmf28	0.020522	59
SLC6A7	nmf28	0.0203305	60
PTP4A3	nmf28	0.0202201	61
SEZ6L	nmf28	0.020108	62
PLD5	nmf28	0.0200169	63
TRAPPC3L	nmf28	0.0198862	64
SLCO3A1	nmf28	0.0193758	65
CXCL13	nmf28	0.0193335	66
GRIA2	nmf28	0.0192951	67
PCSK2	nmf28	0.0190576	68
BLM	nmf28	0.0189291	69
TENM3	nmf28	0.018806	70
KCNJ3	nmf28	0.0187645	71
ESRRG	nmf28	0.0186863	72
RAB37	nmf28	0.0184067	73
TAC3	nmf28	0.0180837	74
GRIK1	nmf28	0.0177695	75
NRXN1	nmf28	0.0177203	76
RBMS3	nmf28	0.0176513	77
TAC1	nmf28	0.0176189	78
LRRC26	nmf28	0.0175985	79
TRPM3	nmf28	0.0174826	80
CDC42EP3	nmf28	0.0174473	81
GPR153	nmf28	0.0174419	82
BCL11A	nmf28	0.0174164	83
SFMBT2	nmf28	0.0174088	84
VAV3	nmf28	0.0170947	85
STMN1	nmf28	0.017087	86
HPGD	nmf28	0.0170611	87
FRAS1	nmf28	0.0168478	88
TGFBR3	nmf28	0.0166708	89
DUSP4	nmf28	0.0166619	90
CITED2	nmf28	0.0165066	91
XYLT1	nmf28	0.0164744	92
RANBP17	nmf28	0.0164527	93
NPY1R	nmf28	0.016447	94
MCUB	nmf28	0.0164445	95
PRKCA	nmf28	0.0164322	96
PLXNA1	nmf28	0.0164162	97
ZNF483	nmf28	0.0163804	98
DMD	nmf28	0.0163231	99
COL6A1	nmf28	0.0163026	100
RUNX1T1	nmf28	0.0162819	101
LMO4	nmf28	0.016207	102
ADAMTSL2	nmf28	0.0161834	103
CELF4	nmf28	0.0161518	104
SOCS2	nmf28	0.0161197	105
KCNJ6	nmf28	0.0159978	106
IRX6	nmf28	0.0159893	107
POU3F1	nmf28	0.0158497	108
DCBLD2	nmf28	0.0157281	109
SHISAL1	nmf28	0.0157129	110
SVIL	nmf28	0.0157034	111
GPR149	nmf28	0.0157014	112
PTPRR	nmf28	0.0154955	113
CHRM3	nmf28	0.0154928	114
FIGN	nmf28	0.0154666	115
SPSB4	nmf28	0.0153988	116
DNER	nmf28	0.0152419	117
BRINP2	nmf28	0.0150488	118
ZBTB20	nmf28	0.0150312	119
GNG4	nmf28	0.0149967	120
KCNK3	nmf28	0.0149145	121
STXBP6	nmf28	0.0147935	122
ACVR2A	nmf28	0.0147577	123
ARX	nmf28	0.0146129	124
BRINP3	nmf28	0.0144744	125
ACVR2B	nmf28	0.0144156	126
MAMDC4	nmf28	0.0143847	127
ZMAT4	nmf28	0.0143769	128
FRMD5	nmf28	0.0143218	129
DNAJB5	nmf28	0.0142702	130
VSTM2A	nmf28	0.0141933	131
FOXP2	nmf28	0.0141081	132
NPTXR	nmf28	0.0140687	133
CHD5	nmf28	0.014055	134
CA2	nmf28	0.0139604	135
PPM1E	nmf28	0.0138502	136
PPFIBP2	nmf28	0.0138123	137
KCNH5	nmf28	0.0137933	138
TNRC18	nmf28	0.0135524	139
DHX40	nmf28	0.013545	140
GRK3	nmf28	0.0134942	141
RBM39	nmf28	0.0134257	142
ARL15	nmf28	0.0134106	143
SCN3A	nmf28	0.0133912	144
ADAM12	nmf28	0.0133735	145
SPATS2	nmf28	0.0133497	146
BTBD3	nmf28	0.013343	147
CUX1	nmf28	0.0132212	148
TNR	nmf28	0.0131732	149
NXPH1	nmf28	0.0131255	150
ASPG	nmf28	0.0130734	151
HPCAL1	nmf28	0.0130611	152
TCF3	nmf28	0.0130553	153
RPRM	nmf28	0.0129965	154
DGKG	nmf28	0.0129379	155
FHOD3	nmf28	0.0129243	156
ANK3	nmf28	0.0129123	157
NAB1	nmf28	0.0129049	158
HMGN3	nmf28	0.0129025	159
TMEM215	nmf28	0.012862	160
AMH	nmf28	0.012791	161
TTR	nmf28	0.0127702	162
GRM7	nmf28	0.0127632	163
GRIN2A	nmf28	0.0127601	164
ANKFN1	nmf28	0.0127539	165
NTNG2	nmf28	0.0127306	166
DAB1	nmf28	0.012677	167
PHIP	nmf28	0.0125455	168
PLXNC1	nmf28	0.0125337	169
CASP6	nmf28	0.012512	170
NRXN3	nmf28	0.0124972	171
VSTM2L	nmf28	0.0124928	172
ATP1A3	nmf28	0.0124617	173
EBF4	nmf28	0.0124297	174
DCN	nmf28	0.0122986	175
AMOTL1	nmf28	0.0122789	176
REV3L	nmf28	0.0122737	177
CNTN5	nmf28	0.0122323	178
KCNK2	nmf28	0.0122199	179
CHD3	nmf28	0.0121644	180
MCTP1	nmf28	0.0121348	181
DCHS1	nmf28	0.0120774	182
PKNOX2	nmf28	0.0120742	183
CPNE4	nmf28	0.0120449	184
CPLX2	nmf28	0.0120189	185
TMEM266	nmf28	0.0119192	186
FAM163B	nmf28	0.0119004	187
TLE6	nmf28	0.0118516	188
PCDH8	nmf28	0.0118353	189
SH3RF3	nmf28	0.0118351	190
AMPH	nmf28	0.0118178	191
LTBP4	nmf28	0.0117445	192
NIPAL2	nmf28	0.0117032	193
FAM171B	nmf28	0.0116793	194
TRIM24	nmf28	0.0116627	195
KCND2	nmf28	0.0116244	196
CNOT6L	nmf28	0.0115847	197
LRRC8B	nmf28	0.0115394	198
STK32B	nmf28	0.0115288	199
PLCB1	nmf28	0.0115131	200
